# Potential multiple disease progression pathways in female patients with Alzheimer’s disease inferred from transcriptome and epigenome data of the dorsolateral prefrontal cortex

**DOI:** 10.1101/2024.03.24.586514

**Authors:** Kousei Honda, Akinori Awazu

**Author notes:** Send correspondence to: Akinori Awazu.

## Abstract

Late-onset Alzheimer’s disease (AD) is a typical type of dementia for which therapeutic strategies have not yet been established. The database of the Rush Alzheimer’s Disease study by the ENCODE consortium contains transcriptome and various epigenome data. Although the Rush AD database may contain a satisfactory amount of data for women, the amount of data for men remains insufficient. Here, based on an analysis of publicly available data from female patients, this study found that AD pathology appears to be nonuniform; several different typical forms of cognitive deterioration were observed. First, cluster analysis was performed on individuals diagnosed with “No Cognitive Impairment (NCI),” “Mild Cognitive Impairment (MCI),” and “Alzheimer’s Disease (AD)” stages in clinical trials using gene expression. NCI was found to contain at least two substages, whereas MCI and AD contained four and six substages, respectively. The epigenome data, in particular genome-wide H3k4me3 distribution data, also supported the existence of multiple AD substages. However, *APOE* gene polymorphisms of individuals seemed to not correlate with disease stage. An inference of adjacency networks among substages, evaluated via partition-based graph abstraction using the gene expression profiles of individuals, suggested the possibility of multiple typical disease progression pathways from NCI to different AD substages through various MCI substages. These results will aid future research on the pathological features and mechanisms of AD and may induce changes in the strategic bases of conventional AD prevention and treatment.
