## Supplementary material for "Potential multiple disease progression pathways in female patients with Alzheimer’s disease inferred from transcriptome and epigenome data of the dorsolateral prefrontal cortex": Table_S1c.xlsx

### Sheet: Sheet1
	H3K27ac	H3K27me3	H3K4me3	CTCF
Individual	Total # of mapped reads	Total # of mapped reads	Total # of mapped reads	Total # of mapped reads
N1	41846545	49673797	51578354	32283169
N2	28084505	53025756	30450242	29274070
N3	29289725	43848357	27298388	31477776
N4	29538343	44903998	34317914	30167936
N5	67621119	45792403	49527524	41606153
N6	31059119	58501921	33452747	37993181
N7	33297956	51510114	41197607	51999347
N8	49398474	49566107	49225800	49550905
N10	31357130	53801887	44044259	41389324
N11	35229020	49426616	56191437	37441762
N12	33569035	71476355	32220825	34203997
M1	140296581	118101505	76667149	72794970
M2	35898442	64860872	35495453	28433312
M3	36891100	49997139	52963181	41114451
M4	32761093	40236774	38731665	30553272
M5	35919443	54173356	33261697	31785594
M6	34492983	40966045	27962872	29617538
M7	33094737	54711182	58514818	39297379
M8	34594951	55927878	36511604	35645978
M9	38326013	50291648	41277809	36356807
M10	67770978	47445641	68702765	39646880
M11	57144172	42393114	56237054	48374990
A1	45273268	53582453	31078478	33663132
A2	35774308	48608361	29610348	34813116
A3	35736274	45422928	35572576	31330745
A4	32398114	48124602	35720097	20128049
A5	39188755	49254263	45348850	36307833
A6	28037449	59028665	27745724	24950687
A7	34596806	43822880	64786149	35712327
A8	46685936	60715128	48827893	44497516
A9	36718031	66348482	37332745	27504388
A10	44325910	68697313	42905452	39560703
A11	39559523	54627716	40170059	40463254
A12	41672702	61143394	41790651	39451425
A14	37360738	59453466	37322443	38648053
A15	25522240	48816129	25824342	29319922
A17	46764834	28150154	44513334	41457178
A18	25783460	29926753	21165018	38621997
A22	36258325	53863395	23755993	37887207
