## Supplementary material for "Potential multiple disease progression pathways in female patients with Alzheimer’s disease inferred from transcriptome and epigenome data of the dorsolateral prefrontal cortex": Table_S2b.xlsx

### Sheet: Sheet1
Category	CategoryID	GO	Description	PARENT_GO	Log10(p-value)	Enrichment	Z-score	#TotalGeneInLibrary	#GeneInGO	#GeneInHitList	#GeneInGOAndHitList	%InGO	STDV %InGO	GeneID	Hits	Log10(q-value)	GeneList
GO Biological Processes	19	GO:0000395	mRNA 5'-splice site recognition	19_GO:0008152 metabolic process	-4.1	17	7.9	30293	24	293	4	1.4	0.68	6060|285962|100151684|101954264	RNU1-4|WEE2-AS1|RNU6ATAC|RNVU1-4	0	M-NA set (ALL)
GO Biological Processes	19	GO:0006957	complement activation, alternative pathway	19_GO:0044419 biological process involved in interspecies interaction between organisms	-3.4	21	7.5	30293	15	293	3	1	0.59	727|733|5199	C5|C8G|CFP	0	M-NA set (ALL)
GO Biological Processes	19	GO:0006935	chemotaxis	19_GO:0040011 locomotion	-3.2	3.3	4.3	30293	344	293	11	3.8	1.1	727|1969|3577|3586|5196|5288|8061|27237|60675|64221|84818	C5|EPHA2|CXCR1|IL10|PF4|PIK3C2G|FOSL1|ARHGEF16|PROK2|ROBO3|IL17RC	0	M-NA set (ALL)
GO Biological Processes	19	GO:0042330	taxis	19_GO:0040011 locomotion	-3.2	3.3	4.2	30293	346	293	11	3.8	1.1	727|1969|3577|3586|5196|5288|8061|27237|60675|64221|84818	C5|EPHA2|CXCR1|IL10|PF4|PIK3C2G|FOSL1|ARHGEF16|PROK2|ROBO3|IL17RC	0	M-NA set (ALL)
GO Biological Processes	19	GO:0045346	regulation of MHC class II biosynthetic process	19_GO:0008152 metabolic process	-3.2	17	6.8	30293	18	293	3	1	0.59	3586|5196|7494	IL10|PF4|XBP1	0	M-NA set (ALL)
GO Biological Processes	19	GO:0045292	mRNA cis splicing, via spliceosome	19_GO:0008152 metabolic process	-3.1	9.8	5.7	30293	42	293	4	1.4	0.68	6060|285962|100151684|101954264	RNU1-4|WEE2-AS1|RNU6ATAC|RNVU1-4	0	M-NA set (ALL)
GO Biological Processes	19	GO:0002224	toll-like receptor signaling pathway	19_GO:0044419 biological process involved in interspecies interaction between organisms	-3.1	9.4	5.5	30293	44	293	4	1.4	0.68	3654|3656|8061|81622	IRAK1|IRAK2|FOSL1|UNC93B1	0	M-NA set (ALL)
GO Biological Processes	19	GO:0040011	locomotion	19_GO:0040011 locomotion	-3	3.1	4	30293	365	293	11	3.8	1.1	727|1969|3577|3586|5196|5288|8061|27237|60675|64221|84818	C5|EPHA2|CXCR1|IL10|PF4|PIK3C2G|FOSL1|ARHGEF16|PROK2|ROBO3|IL17RC	0	M-NA set (ALL)
GO Biological Processes	19	GO:0006376	mRNA splice site recognition	19_GO:0008152 metabolic process	-2.9	8.4	5.2	30293	49	293	4	1.4	0.68	6060|285962|100151684|101954264	RNU1-4|WEE2-AS1|RNU6ATAC|RNVU1-4	0	M-NA set (ALL)
GO Biological Processes	19	GO:0032496	response to lipopolysaccharide	19_GO:0044419 biological process involved in interspecies interaction between organisms	-2.8	3.1	3.8	30293	332	293	10	3.4	1.1	1734|3586|3654|3656|4793|4795|5105|5106|5196|7494	DIO2|IL10|IRAK1|IRAK2|NFKBIB|NFKBIL1|PCK1|PCK2|PF4|XBP1	0	M-NA set (ALL)
GO Biological Processes	19	GO:1905515	non-motile cilium assembly	19_GO:0009987 cellular process	-2.6	7.3	4.7	30293	57	293	4	1.4	0.68	22994|51259|57545|152206	CEP131|TMEM216|CC2D2A|CCDC13	0	M-NA set (ALL)
GO Biological Processes	19	GO:0006767	water-soluble vitamin metabolic process	19_GO:0008152 metabolic process	-2.6	7.1	4.6	30293	58	293	4	1.4	0.68	6513|8875|10588|81693	SLC2A1|VNN2|MTHFS|AMN	0	M-NA set (ALL)
GO Biological Processes	19	GO:0002237	response to molecule of bacterial origin	19_GO:0044419 biological process involved in interspecies interaction between organisms	-2.6	2.9	3.6	30293	353	293	10	3.4	1.1	1734|3586|3654|3656|4793|4795|5105|5106|5196|7494	DIO2|IL10|IRAK1|IRAK2|NFKBIB|NFKBIL1|PCK1|PCK2|PF4|XBP1	0	M-NA set (ALL)
GO Biological Processes	19	GO:0006766	vitamin metabolic process	19_GO:0008152 metabolic process	-2.6	5.2	4.2	30293	99	293	5	1.7	0.76	6017|6513|8875|10588|81693	RLBP1|SLC2A1|VNN2|MTHFS|AMN	0	M-NA set (ALL)
GO Biological Processes	19	GO:0032682	negative regulation of chemokine production	19_GO:0048519 negative regulation of biological process	-2.5	10	5	30293	31	293	3	1	0.59	1969|3586|79594	EPHA2|IL10|MUL1	0	M-NA set (ALL)
GO Biological Processes	19	GO:0007617	mating behavior	19_GO:0022414 reproductive process	-2.5	10	5	30293	31	293	3	1	0.59	4543|5023|63951	MTNR1A|P2RX1|DMRTA1	0	M-NA set (ALL)
GO Biological Processes	19	GO:0055082	intracellular chemical homeostasis	19_GO:0042592 homeostatic process	-2.4	2.3	3.2	30293	572	293	13	4.4	1.2	525|1003|4495|5023|5105|5106|7494|9709|10590|64116|89885|552900|653519	ATP6V1B1|CDH5|MT1G|P2RX1|PCK1|PCK2|XBP1|HERPUD1|SCGN|SLC39A8|FATE1|BOLA2|GPR89A	0	M-NA set (ALL)
GO Biological Processes	19	GO:0071222	cellular response to lipopolysaccharide	19_GO:0044419 biological process involved in interspecies interaction between organisms	-2.4	3.5	3.5	30293	208	293	7	2.4	0.89	3586|3654|3656|4793|4795|5196|7494	IL10|IRAK1|IRAK2|NFKBIB|NFKBIL1|PF4|XBP1	0	M-NA set (ALL)
GO Biological Processes	19	GO:0060326	cell chemotaxis	19_GO:0040011 locomotion	-2.3	3.4	3.4	30293	215	293	7	2.4	0.89	727|1969|3577|3586|5196|27237|84818	C5|EPHA2|CXCR1|IL10|PF4|ARHGEF16|IL17RC	0	M-NA set (ALL)
GO Biological Processes	19	GO:0007601	visual perception	19_GO:0032501 multicellular organismal process	-2.2	3.3	3.4	30293	219	293	7	2.4	0.89	1429|2570|4060|5959|6017|6101|25806	CRYZ|GABRR2|LUM|RDH5|RLBP1|RP1|VAX2	0	M-NA set (ALL)
GO Biological Processes	19	GO:0019098	reproductive behavior	19_GO:0022414 reproductive process	-2.2	8.2	4.4	30293	38	293	3	1	0.59	4543|5023|63951	MTNR1A|P2RX1|DMRTA1	0	M-NA set (ALL)
GO Biological Processes	19	GO:0071219	cellular response to molecule of bacterial origin	19_GO:0044419 biological process involved in interspecies interaction between organisms	-2.2	3.3	3.4	30293	221	293	7	2.4	0.89	3586|3654|3656|4793|4795|5196|7494	IL10|IRAK1|IRAK2|NFKBIB|NFKBIL1|PF4|XBP1	0	M-NA set (ALL)
GO Biological Processes	19	GO:0050953	sensory perception of light stimulus	19_GO:0032501 multicellular organismal process	-2.2	3.2	3.3	30293	223	293	7	2.4	0.89	1429|2570|4060|5959|6017|6101|25806	CRYZ|GABRR2|LUM|RDH5|RLBP1|RP1|VAX2	0	M-NA set (ALL)
GO Biological Processes	19	GO:0046683	response to organophosphorus	19_GO:0050896 response to stimulus	-2.1	4	3.4	30293	128	293	5	1.7	0.76	3753|5023|5032|5105|8061	KCNE1|P2RX1|P2RY11|PCK1|FOSL1	0	M-NA set (ALL)
GO Biological Processes	19	GO:0032088	negative regulation of NF-kappaB transcription factor activity	19_GO:0008152 metabolic process	-2.1	5	3.6	30293	82	293	4	1.4	0.68	3586|3654|3656|4795	IL10|IRAK1|IRAK2|NFKBIL1	0	M-NA set (ALL)
GO Biological Processes	19	GO:0030003	intracellular monoatomic cation homeostasis	19_GO:0042592 homeostatic process	-2.1	2.4	3	30293	423	293	10	3.4	1.1	525|1003|4495|5023|9709|10590|64116|89885|552900|653519	ATP6V1B1|CDH5|MT1G|P2RX1|HERPUD1|SCGN|SLC39A8|FATE1|BOLA2|GPR89A	0	M-NA set (ALL)
GO Biological Processes	19	GO:0002455	humoral immune response mediated by circulating immunoglobulin	19_GO:0002376 immune system process	-2.1	7	4	30293	44	293	3	1	0.59	727|733|9214	C5|C8G|FCMR	0	M-NA set (ALL)
GO Biological Processes	19	GO:0006954	inflammatory response	19_GO:0050896 response to stimulus	-2	2.2	2.9	30293	562	293	12	4.1	1.2	727|1969|3586|3656|4793|5023|5196|6289|8061|60675|64386|84818	C5|EPHA2|IL10|IRAK2|NFKBIB|P2RX1|PF4|SAA2|FOSL1|PROK2|MMP25|IL17RC	0	M-NA set (ALL)
GO Biological Processes	19	GO:0009953	dorsal/ventral pattern formation	19_GO:0032502 developmental process	-2	4.8	3.5	30293	86	293	4	1.4	0.68	2737|3212|25806|170825	GLI3|HOXB2|VAX2|GSX2	0	M-NA set (ALL)
GO Biological Processes	19	GO:0006873	intracellular monoatomic ion homeostasis	19_GO:0042592 homeostatic process	-2	2.4	2.9	30293	432	293	10	3.4	1.1	525|1003|4495|5023|9709|10590|64116|89885|552900|653519	ATP6V1B1|CDH5|MT1G|P2RX1|HERPUD1|SCGN|SLC39A8|FATE1|BOLA2|GPR89A	0	M-NA set (ALL)
