## Supplementary material for "Potential multiple disease progression pathways in female patients with Alzheimer’s disease inferred from transcriptome and epigenome data of the dorsolateral prefrontal cortex": Table_S2c.xlsx

### Sheet: Sheet1
Category	CategoryID	GO	Description	PARENT_GO	Log10(p-value)	Enrichment	Z-score	#TotalGeneInLibrary	#GeneInGO	#GeneInHitList	#GeneInGOAndHitList	%InGO	STDV %InGO	GeneID	Hits	Log10(q-value)	GeneList
GO Biological Processes	19	GO:0032496	response to lipopolysaccharide	19_GO:0044419 biological process involved in interspecies interaction between organisms	-4.6	5.8	6	30293	332	141	9	6.4	2.1	1734|3586|3654|3656|4793|5105|5106|5196|7494	DIO2|IL10|IRAK1|IRAK2|NFKBIB|PCK1|PCK2|PF4|XBP1	-0.58	M-NA set (UP)
GO Biological Processes	19	GO:0002237	response to molecule of bacterial origin	19_GO:0044419 biological process involved in interspecies interaction between organisms	-4.4	5.5	5.8	30293	353	141	9	6.4	2.1	1734|3586|3654|3656|4793|5105|5106|5196|7494	DIO2|IL10|IRAK1|IRAK2|NFKBIB|PCK1|PCK2|PF4|XBP1	-0.58	M-NA set (UP)
GO Biological Processes	19	GO:0002224	toll-like receptor signaling pathway	19_GO:0044419 biological process involved in interspecies interaction between organisms	-4.3	20	8.4	30293	44	141	4	2.8	1.4	3654|3656|8061|81622	IRAK1|IRAK2|FOSL1|UNC93B1	-0.58	M-NA set (UP)
GO Biological Processes	19	GO:0045346	regulation of MHC class II biosynthetic process	19_GO:0008152 metabolic process	-4.1	36	10	30293	18	141	3	2.1	1.2	3586|5196|7494	IL10|PF4|XBP1	-0.54	M-NA set (UP)
GO Biological Processes	19	GO:0006766	vitamin metabolic process	19_GO:0008152 metabolic process	-4	11	6.7	30293	99	141	5	3.5	1.6	6017|6513|8875|10588|81693	RLBP1|SLC2A1|VNN2|MTHFS|AMN	-0.51	M-NA set (UP)
GO Biological Processes	19	GO:0006767	water-soluble vitamin metabolic process	19_GO:0008152 metabolic process	-3.8	15	7.2	30293	58	141	4	2.8	1.4	6513|8875|10588|81693	SLC2A1|VNN2|MTHFS|AMN	-0.4	M-NA set (UP)
GO Biological Processes	19	GO:0006935	chemotaxis	19_GO:0040011 locomotion	-3.7	5	5.1	30293	344	141	8	5.7	1.9	1969|3577|3586|5196|5288|8061|60675|84818	EPHA2|CXCR1|IL10|PF4|PIK3C2G|FOSL1|PROK2|IL17RC	-0.37	M-NA set (UP)
GO Biological Processes	19	GO:0042330	taxis	19_GO:0040011 locomotion	-3.6	5	5.1	30293	346	141	8	5.7	1.9	1969|3577|3586|5196|5288|8061|60675|84818	EPHA2|CXCR1|IL10|PF4|PIK3C2G|FOSL1|PROK2|IL17RC	-0.37	M-NA set (UP)
GO Biological Processes	19	GO:0040011	locomotion	19_GO:0040011 locomotion	-3.5	4.7	4.9	30293	365	141	8	5.7	1.9	1969|3577|3586|5196|5288|8061|60675|84818	EPHA2|CXCR1|IL10|PF4|PIK3C2G|FOSL1|PROK2|IL17RC	-0.29	M-NA set (UP)
GO Biological Processes	19	GO:0055082	intracellular chemical homeostasis	19_GO:0042592 homeostatic process	-3.4	3.8	4.6	30293	572	141	10	7.1	2.2	525|1003|4495|5105|5106|7494|9709|64116|552900|653519	ATP6V1B1|CDH5|MT1G|PCK1|PCK2|XBP1|HERPUD1|SLC39A8|BOLA2|GPR89A	-0.29	M-NA set (UP)
GO Biological Processes	19	GO:0032682	negative regulation of chemokine production	19_GO:0048519 negative regulation of biological process	-3.4	21	7.5	30293	31	141	3	2.1	1.2	1969|3586|79594	EPHA2|IL10|MUL1	-0.29	M-NA set (UP)
GO Biological Processes	19	GO:1902532	negative regulation of intracellular signal transduction	19_GO:0048519 negative regulation of biological process	-3.4	3.7	4.5	30293	586	141	10	7.1	2.2	1969|2122|3586|7321|7494|8994|9709|64116|79594|161742	EPHA2|MECOM|IL10|UBE2D1|XBP1|LIMD1|HERPUD1|SLC39A8|MUL1|SPRED1	-0.29	M-NA set (UP)
GO Biological Processes	19	GO:0071222	cellular response to lipopolysaccharide	19_GO:0044419 biological process involved in interspecies interaction between organisms	-3.4	6.2	5.1	30293	208	141	6	4.3	1.7	3586|3654|3656|4793|5196|7494	IL10|IRAK1|IRAK2|NFKBIB|PF4|XBP1	-0.29	M-NA set (UP)
GO Biological Processes	19	GO:0071219	cellular response to molecule of bacterial origin	19_GO:0044419 biological process involved in interspecies interaction between organisms	-3.2	5.8	4.9	30293	221	141	6	4.3	1.7	3586|3654|3656|4793|5196|7494	IL10|IRAK1|IRAK2|NFKBIB|PF4|XBP1	-0.18	M-NA set (UP)
GO Biological Processes	19	GO:0071345	cellular response to cytokine stimulus	19_GO:0050896 response to stimulus	-3.2	3.2	4.2	30293	736	141	11	7.8	2.3	3577|3654|3656|5105|5106|5196|7494|8061|84818|129401|353514	CXCR1|IRAK1|IRAK2|PCK1|PCK2|PF4|XBP1|FOSL1|IL17RC|NUP35|LILRA5	-0.17	M-NA set (UP)
GO Biological Processes	19	GO:0032787	monocarboxylic acid metabolic process	19_GO:0008152 metabolic process	-3.1	3.7	4.3	30293	516	141	9	6.4	2.1	525|2944|5105|5106|7494|8560|8875|10588|79993	ATP6V1B1|GSTM1|PCK1|PCK2|XBP1|DEGS1|VNN2|MTHFS|ELOVL7	-0.17	M-NA set (UP)
GO Biological Processes	19	GO:0006631	fatty acid metabolic process	19_GO:0008152 metabolic process	-3.1	4.7	4.5	30293	323	141	7	5	1.8	525|2944|5105|5106|7494|8560|79993	ATP6V1B1|GSTM1|PCK1|PCK2|XBP1|DEGS1|ELOVL7	-0.14	M-NA set (UP)
GO Biological Processes	19	GO:0071216	cellular response to biotic stimulus	19_GO:0050896 response to stimulus	-3	5.2	4.6	30293	247	141	6	4.3	1.7	3586|3654|3656|4793|5196|7494	IL10|IRAK1|IRAK2|NFKBIB|PF4|XBP1	-0.047	M-NA set (UP)
GO Biological Processes	19	GO:0046173	polyol biosynthetic process	19_GO:0008152 metabolic process	-2.9	14	6	30293	46	141	3	2.1	1.2	5105|5106|171546	PCK1|PCK2|SPTSSA	-0.047	M-NA set (UP)
GO Biological Processes	19	GO:0032755	positive regulation of interleukin-6 production	19_GO:0048518 positive regulation of biological process	-2.9	8.5	5.2	30293	101	141	4	2.8	1.4	7494|81622|84818|353514	XBP1|UNC93B1|IL17RC|LILRA5	-0.047	M-NA set (UP)
GO Biological Processes	19	GO:0006954	inflammatory response	19_GO:0050896 response to stimulus	-2.9	3.4	4	30293	562	141	9	6.4	2.1	1969|3586|3656|4793|5196|8061|60675|64386|84818	EPHA2|IL10|IRAK2|NFKBIB|PF4|FOSL1|PROK2|MMP25|IL17RC	-0.047	M-NA set (UP)
GO Biological Processes	19	GO:0019725	cellular homeostasis	19_GO:0042592 homeostatic process	-2.9	3.2	3.9	30293	680	141	10	7.1	2.2	525|1003|4495|5105|5106|7494|9709|64116|552900|653519	ATP6V1B1|CDH5|MT1G|PCK1|PCK2|XBP1|HERPUD1|SLC39A8|BOLA2|GPR89A	-0.047	M-NA set (UP)
GO Biological Processes	19	GO:0033559	unsaturated fatty acid metabolic process	19_GO:0008152 metabolic process	-2.9	8.3	5.1	30293	103	141	4	2.8	1.4	525|2944|8560|79993	ATP6V1B1|GSTM1|DEGS1|ELOVL7	-0.047	M-NA set (UP)
GO Biological Processes	19	GO:0032675	regulation of interleukin-6 production	19_GO:0032501 multicellular organismal process	-2.8	6.1	4.6	30293	176	141	5	3.5	1.6	3586|7494|81622|84818|353514	IL10|XBP1|UNC93B1|IL17RC|LILRA5	-0.047	M-NA set (UP)
GO Biological Processes	19	GO:0044283	small molecule biosynthetic process	19_GO:0008152 metabolic process	-2.8	3.7	4	30293	463	141	8	5.7	1.9	1588|2944|5105|5106|7494|8560|79993|171546	CYP19A1|GSTM1|PCK1|PCK2|XBP1|DEGS1|ELOVL7|SPTSSA	-0.041	M-NA set (UP)
GO Biological Processes	19	GO:0051646	mitochondrion localization	19_GO:0051179 localization	-2.8	13	5.8	30293	50	141	3	2.1	1.2	3281|66008|79594	HSBP1|TRAK2|MUL1	-0.02	M-NA set (UP)
GO Biological Processes	19	GO:0009617	response to bacterium	19_GO:0044419 biological process involved in interspecies interaction between organisms	-2.7	3	3.7	30293	709	141	10	7.1	2.2	1734|1969|3586|3654|3656|4793|5105|5106|5196|7494	DIO2|EPHA2|IL10|IRAK1|IRAK2|NFKBIB|PCK1|PCK2|PF4|XBP1	-0.018	M-NA set (UP)
GO Biological Processes	19	GO:1902107	positive regulation of leukocyte differentiation	19_GO:0002376 immune system process	-2.7	5.7	4.4	30293	188	141	5	3.5	1.6	2737|3586|5105|5196|7494	GLI3|IL10|PCK1|PF4|XBP1	-0.018	M-NA set (UP)
GO Biological Processes	19	GO:1903708	positive regulation of hemopoiesis	19_GO:0002376 immune system process	-2.7	5.7	4.4	30293	188	141	5	3.5	1.6	2737|3586|5105|5196|7494	GLI3|IL10|PCK1|PF4|XBP1	-0.018	M-NA set (UP)
GO Biological Processes	19	GO:0008610	lipid biosynthetic process	19_GO:0008152 metabolic process	-2.7	3.3	3.8	30293	594	141	9	6.4	2.1	1588|2944|5105|5106|5288|7494|8560|79993|171546	CYP19A1|GSTM1|PCK1|PCK2|PIK3C2G|XBP1|DEGS1|ELOVL7|SPTSSA	-0.018	M-NA set (UP)
GO Biological Processes	19	GO:0050867	positive regulation of cell activation	19_GO:0048518 positive regulation of biological process	-2.7	4	4	30293	378	141	7	5	1.8	683|1947|2737|3586|5105|7494|353514	BST1|EFNB1|GLI3|IL10|PCK1|XBP1|LILRA5	-0.0089	M-NA set (UP)
GO Biological Processes	19	GO:0019221	cytokine-mediated signaling pathway	19_GO:0050896 response to stimulus	-2.7	3.9	3.9	30293	383	141	7	5	1.8	3577|3654|3656|5196|8061|84818|353514	CXCR1|IRAK1|IRAK2|PF4|FOSL1|IL17RC|LILRA5	-0.0076	M-NA set (UP)
GO Biological Processes	19	GO:0006633	fatty acid biosynthetic process	19_GO:0008152 metabolic process	-2.7	7.3	4.7	30293	117	141	4	2.8	1.4	2944|7494|8560|79993	GSTM1|XBP1|DEGS1|ELOVL7	-0.0076	M-NA set (UP)
GO Biological Processes	19	GO:0002221	pattern recognition receptor signaling pathway	19_GO:0044419 biological process involved in interspecies interaction between organisms	-2.7	7.3	4.7	30293	117	141	4	2.8	1.4	3654|3656|8061|81622	IRAK1|IRAK2|FOSL1|UNC93B1	-0.0076	M-NA set (UP)
GO Biological Processes	19	GO:0001819	positive regulation of cytokine production	19_GO:0048518 positive regulation of biological process	-2.6	3.4	3.7	30293	503	141	8	5.7	1.9	3586|3654|4060|5196|7494|81622|84818|353514	IL10|IRAK1|LUM|PF4|XBP1|UNC93B1|IL17RC|LILRA5	0	M-NA set (UP)
GO Biological Processes	19	GO:0032655	regulation of interleukin-12 production	19_GO:0032501 multicellular organismal process	-2.5	10	5	30293	63	141	3	2.1	1.2	3586|81622|353514	IL10|UNC93B1|LILRA5	0	M-NA set (UP)
GO Biological Processes	19	GO:0001568	blood vessel development	19_GO:0032502 developmental process	-2.5	3.3	3.6	30293	526	141	8	5.7	1.9	1003|1969|2737|7494|8061|60675|81575|161742	CDH5|EPHA2|GLI3|XBP1|FOSL1|PROK2|APOLD1|SPRED1	0	M-NA set (UP)
GO Biological Processes	19	GO:0045621	positive regulation of lymphocyte differentiation	19_GO:0002376 immune system process	-2.5	6.6	4.4	30293	131	141	4	2.8	1.4	2737|3586|5105|7494	GLI3|IL10|PCK1|XBP1	0	M-NA set (UP)
GO Biological Processes	19	GO:0051384	response to glucocorticoid	19_GO:0050896 response to stimulus	-2.5	6.6	4.4	30293	131	141	4	2.8	1.4	3586|5105|5106|8061	IL10|PCK1|PCK2|FOSL1	0	M-NA set (UP)
GO Biological Processes	19	GO:0060326	cell chemotaxis	19_GO:0040011 locomotion	-2.5	5	4	30293	215	141	5	3.5	1.6	1969|3577|3586|5196|84818	EPHA2|CXCR1|IL10|PF4|IL17RC	0	M-NA set (UP)
GO Biological Processes	19	GO:0001889	liver development	19_GO:0032502 developmental process	-2.5	6.5	4.3	30293	132	141	4	2.8	1.4	3586|5105|5106|7494	IL10|PCK1|PCK2|XBP1	0	M-NA set (UP)
GO Biological Processes	19	GO:0032868	response to insulin	19_GO:0050896 response to stimulus	-2.5	5	4	30293	217	141	5	3.5	1.6	3586|5105|5106|6513|7494	IL10|PCK1|PCK2|SLC2A1|XBP1	0	M-NA set (UP)
GO Biological Processes	19	GO:0071396	cellular response to lipid	19_GO:0050896 response to stimulus	-2.4	3.2	3.5	30293	535	141	8	5.7	1.9	3586|3654|3656|4793|5105|5106|5196|7494	IL10|IRAK1|IRAK2|NFKBIB|PCK1|PCK2|PF4|XBP1	0	M-NA set (UP)
GO Biological Processes	19	GO:0061008	hepaticobiliary system development	19_GO:0032502 developmental process	-2.4	6.4	4.3	30293	135	141	4	2.8	1.4	3586|5105|5106|7494	IL10|PCK1|PCK2|XBP1	0	M-NA set (UP)
GO Biological Processes	19	GO:0030003	intracellular monoatomic cation homeostasis	19_GO:0042592 homeostatic process	-2.4	3.6	3.6	30293	423	141	7	5	1.8	525|1003|4495|9709|64116|552900|653519	ATP6V1B1|CDH5|MT1G|HERPUD1|SLC39A8|BOLA2|GPR89A	0	M-NA set (UP)
GO Biological Processes	19	GO:0048732	gland development	19_GO:0032502 developmental process	-2.4	3.5	3.6	30293	426	141	7	5	1.8	1588|1969|2737|3586|5105|5106|7494	CYP19A1|EPHA2|GLI3|IL10|PCK1|PCK2|XBP1	0	M-NA set (UP)
GO Biological Processes	19	GO:0002758	innate immune response-activating signaling pathway	19_GO:0044419 biological process involved in interspecies interaction between organisms	-2.4	6.2	4.2	30293	138	141	4	2.8	1.4	3654|3656|8061|81622	IRAK1|IRAK2|FOSL1|UNC93B1	0	M-NA set (UP)
GO Biological Processes	19	GO:0022409	positive regulation of cell-cell adhesion	19_GO:0048518 positive regulation of biological process	-2.4	4	3.7	30293	323	141	6	4.3	1.7	1947|2737|3586|3654|5105|7494	EFNB1|GLI3|IL10|IRAK1|PCK1|XBP1	0	M-NA set (UP)
GO Biological Processes	19	GO:0001944	vasculature development	19_GO:0032502 developmental process	-2.4	3.1	3.5	30293	546	141	8	5.7	1.9	1003|1969|2737|7494|8061|60675|81575|161742	CDH5|EPHA2|GLI3|XBP1|FOSL1|PROK2|APOLD1|SPRED1	0	M-NA set (UP)
GO Biological Processes	19	GO:0006873	intracellular monoatomic ion homeostasis	19_GO:0042592 homeostatic process	-2.4	3.5	3.6	30293	432	141	7	5	1.8	525|1003|4495|9709|64116|552900|653519	ATP6V1B1|CDH5|MT1G|HERPUD1|SLC39A8|BOLA2|GPR89A	0	M-NA set (UP)
GO Biological Processes	19	GO:0051251	positive regulation of lymphocyte activation	19_GO:0002376 immune system process	-2.4	4	3.7	30293	326	141	6	4.3	1.7	683|1947|2737|3586|5105|7494	BST1|EFNB1|GLI3|IL10|PCK1|XBP1	0	M-NA set (UP)
GO Biological Processes	19	GO:0030595	leukocyte chemotaxis	19_GO:0040011 locomotion	-2.3	5.8	4	30293	148	141	4	2.8	1.4	3577|3586|5196|84818	CXCR1|IL10|PF4|IL17RC	0	M-NA set (UP)
GO Biological Processes	19	GO:0048568	embryonic organ development	19_GO:0032502 developmental process	-2.3	3.3	3.4	30293	452	141	7	5	1.8	525|1969|2737|3212|3586|6788|57545	ATP6V1B1|EPHA2|GLI3|HOXB2|IL10|STK3|CC2D2A	0	M-NA set (UP)
GO Biological Processes	19	GO:0010720	positive regulation of cell development	19_GO:0032502 developmental process	-2.3	3.3	3.4	30293	452	141	7	5	1.8	1003|2737|3586|5105|5196|7494|170825	CDH5|GLI3|IL10|PCK1|PF4|XBP1|GSX2	0	M-NA set (UP)
GO Biological Processes	19	GO:0031960	response to corticosteroid	19_GO:0050896 response to stimulus	-2.2	5.6	3.9	30293	153	141	4	2.8	1.4	3586|5105|5106|8061	IL10|PCK1|PCK2|FOSL1	0	M-NA set (UP)
GO Biological Processes	19	GO:0048598	embryonic morphogenesis	19_GO:0032502 developmental process	-2.2	2.9	3.2	30293	585	141	8	5.7	1.9	525|1969|2737|3212|3281|3586|6788|57545	ATP6V1B1|EPHA2|GLI3|HOXB2|HSBP1|IL10|STK3|CC2D2A	0	M-NA set (UP)
GO Biological Processes	19	GO:0045765	regulation of angiogenesis	19_GO:0032502 developmental process	-2.2	3.7	3.4	30293	352	141	6	4.3	1.7	1003|1969|3586|5196|7494|161742	CDH5|EPHA2|IL10|PF4|XBP1|SPRED1	0	M-NA set (UP)
GO Biological Processes	19	GO:0006665	sphingolipid metabolic process	19_GO:0008152 metabolic process	-2.2	5.5	3.8	30293	157	141	4	2.8	1.4	1390|8560|79993|171546	CREM|DEGS1|ELOVL7|SPTSSA	0	M-NA set (UP)
GO Biological Processes	19	GO:0021915	neural tube development	19_GO:0032502 developmental process	-2.2	5.5	3.8	30293	157	141	4	2.8	1.4	1969|2737|6788|57545	EPHA2|GLI3|STK3|CC2D2A	0	M-NA set (UP)
GO Biological Processes	19	GO:0032088	negative regulation of NF-kappaB transcription factor activity	19_GO:0008152 metabolic process	-2.2	7.9	4.3	30293	82	141	3	2.1	1.2	3586|3654|3656	IL10|IRAK1|IRAK2	0	M-NA set (UP)
GO Biological Processes	19	GO:0050871	positive regulation of B cell activation	19_GO:0002376 immune system process	-2.2	7.8	4.2	30293	83	141	3	2.1	1.2	683|3586|7494	BST1|IL10|XBP1	0	M-NA set (UP)
GO Biological Processes	19	GO:0002696	positive regulation of leukocyte activation	19_GO:0002376 immune system process	-2.2	3.6	3.4	30293	360	141	6	4.3	1.7	683|1947|2737|3586|5105|7494	BST1|EFNB1|GLI3|IL10|PCK1|XBP1	0	M-NA set (UP)
GO Biological Processes	19	GO:1901342	regulation of vasculature development	19_GO:0032502 developmental process	-2.2	3.6	3.4	30293	361	141	6	4.3	1.7	1003|1969|3586|5196|7494|161742	CDH5|EPHA2|IL10|PF4|XBP1|SPRED1	0	M-NA set (UP)
GO Biological Processes	19	GO:0002218	activation of innate immune response	19_GO:0044419 biological process involved in interspecies interaction between organisms	-2.1	5.3	3.7	30293	163	141	4	2.8	1.4	3654|3656|8061|81622	IRAK1|IRAK2|FOSL1|UNC93B1	0	M-NA set (UP)
GO Biological Processes	19	GO:0071621	granulocyte chemotaxis	19_GO:0040011 locomotion	-2.1	7.5	4.1	30293	86	141	3	2.1	1.2	3577|5196|84818	CXCR1|PF4|IL17RC	0	M-NA set (UP)
GO Biological Processes	19	GO:0009953	dorsal/ventral pattern formation	19_GO:0032502 developmental process	-2.1	7.5	4.1	30293	86	141	3	2.1	1.2	2737|3212|170825	GLI3|HOXB2|GSX2	0	M-NA set (UP)
GO Biological Processes	19	GO:0072330	monocarboxylic acid biosynthetic process	19_GO:0008152 metabolic process	-2.1	5.1	3.7	30293	167	141	4	2.8	1.4	2944|7494|8560|79993	GSTM1|XBP1|DEGS1|ELOVL7	0	M-NA set (UP)
GO Biological Processes	19	GO:0071333	cellular response to glucose stimulus	19_GO:0042592 homeostatic process	-2.1	7.3	4.1	30293	88	141	3	2.1	1.2	5105|5106|7494	PCK1|PCK2|XBP1	0	M-NA set (UP)
GO Biological Processes	19	GO:0043648	dicarboxylic acid metabolic process	19_GO:0008152 metabolic process	-2.1	7.2	4	30293	89	141	3	2.1	1.2	5105|5106|10588	PCK1|PCK2|MTHFS	0	M-NA set (UP)
GO Biological Processes	19	GO:0071331	cellular response to hexose stimulus	19_GO:0050896 response to stimulus	-2.1	7.2	4	30293	90	141	3	2.1	1.2	5105|5106|7494	PCK1|PCK2|XBP1	0	M-NA set (UP)
GO Biological Processes	19	GO:0030856	regulation of epithelial cell differentiation	19_GO:0032502 developmental process	-2.1	5	3.6	30293	172	141	4	2.8	1.4	1003|2118|81575|161742	CDH5|ETV4|APOLD1|SPRED1	0	M-NA set (UP)
GO Biological Processes	19	GO:1901617	organic hydroxy compound biosynthetic process	19_GO:0008152 metabolic process	-2.1	5	3.6	30293	172	141	4	2.8	1.4	1588|5105|5106|171546	CYP19A1|PCK1|PCK2|SPTSSA	0	M-NA set (UP)
GO Biological Processes	19	GO:0055080	monoatomic cation homeostasis	19_GO:0042592 homeostatic process	-2.1	3	3.1	30293	497	141	7	5	1.8	525|1003|4495|9709|64116|552900|653519	ATP6V1B1|CDH5|MT1G|HERPUD1|SLC39A8|BOLA2|GPR89A	0	M-NA set (UP)
GO Biological Processes	19	GO:1903037	regulation of leukocyte cell-cell adhesion	19_GO:0050789 regulation of biological process	-2	3.4	3.2	30293	380	141	6	4.3	1.7	1947|2737|3586|3654|5105|7494	EFNB1|GLI3|IL10|IRAK1|PCK1|XBP1	0	M-NA set (UP)
GO Biological Processes	19	GO:0071326	cellular response to monosaccharide stimulus	19_GO:0050896 response to stimulus	-2	7	3.9	30293	92	141	3	2.1	1.2	5105|5106|7494	PCK1|PCK2|XBP1	0	M-NA set (UP)
GO Biological Processes	19	GO:0046165	alcohol biosynthetic process	19_GO:0008152 metabolic process	-2	6.9	3.9	30293	93	141	3	2.1	1.2	5105|5106|171546	PCK1|PCK2|SPTSSA	0	M-NA set (UP)
GO Biological Processes	19	GO:1903039	positive regulation of leukocyte cell-cell adhesion	19_GO:0048518 positive regulation of biological process	-2	3.9	3.3	30293	275	141	5	3.5	1.6	1947|2737|3654|5105|7494	EFNB1|GLI3|IRAK1|PCK1|XBP1	0	M-NA set (UP)
GO Biological Processes	19	GO:0019751	polyol metabolic process	19_GO:0008152 metabolic process	-2	6.9	3.9	30293	94	141	3	2.1	1.2	5105|5106|171546	PCK1|PCK2|SPTSSA	0	M-NA set (UP)
GO Biological Processes	19	GO:0050801	monoatomic ion homeostasis	19_GO:0042592 homeostatic process	-2	3	3.1	30293	507	141	7	5	1.8	525|1003|4495|9709|64116|552900|653519	ATP6V1B1|CDH5|MT1G|HERPUD1|SLC39A8|BOLA2|GPR89A	0	M-NA set (UP)
