## Supplementary material for "Potential multiple disease progression pathways in female patients with Alzheimer’s disease inferred from transcriptome and epigenome data of the dorsolateral prefrontal cortex": Table_S2d.xlsx

### Sheet: Sheet1
Category	CategoryID	GO	Description	PARENT_GO	Log10(p-value)	Enrichment	Z-score	#TotalGeneInLibrary	#GeneInGO	#GeneInHitList	#GeneInGOAndHitList	%InGO	STDV %InGO	GeneID	Hits	Log10(q-value)	GeneList
GO Biological Processes	19	GO:0000395	mRNA 5'-splice site recognition	19_GO:0008152 metabolic process	-5.2	33	11	30293	24	152	4	2.6	1.3	6060|285962|100151684|101954264	RNU1-4|WEE2-AS1|RNU6ATAC|RNVU1-4	-1	M-NA set (DOWN)
GO Biological Processes	19	GO:0045292	mRNA cis splicing, via spliceosome	19_GO:0008152 metabolic process	-4.2	19	8.3	30293	42	152	4	2.6	1.3	6060|285962|100151684|101954264	RNU1-4|WEE2-AS1|RNU6ATAC|RNVU1-4	-0.35	M-NA set (DOWN)
GO Biological Processes	19	GO:0006376	mRNA splice site recognition	19_GO:0008152 metabolic process	-4	16	7.6	30293	49	152	4	2.6	1.3	6060|285962|100151684|101954264	RNU1-4|WEE2-AS1|RNU6ATAC|RNVU1-4	-0.27	M-NA set (DOWN)
GO Biological Processes	19	GO:0007617	mating behavior	19_GO:0022414 reproductive process	-3.3	19	7.2	30293	31	152	3	2	1.1	4543|5023|63951	MTNR1A|P2RX1|DMRTA1	0	M-NA set (DOWN)
GO Biological Processes	19	GO:0019098	reproductive behavior	19_GO:0022414 reproductive process	-3	16	6.5	30293	38	152	3	2	1.1	4543|5023|63951	MTNR1A|P2RX1|DMRTA1	0	M-NA set (DOWN)
GO Biological Processes	19	GO:0000245	spliceosomal complex assembly	19_GO:0008152 metabolic process	-2.8	8.3	5.1	30293	96	152	4	2.6	1.3	6060|285962|100151684|101954264	RNU1-4|WEE2-AS1|RNU6ATAC|RNVU1-4	0	M-NA set (DOWN)
GO Biological Processes	19	GO:0001541	ovarian follicle development	19_GO:0022414 reproductive process	-2.6	11	5.3	30293	53	152	3	2	1.1	6874|11144|63951	TAF4|DMC1|DMRTA1	0	M-NA set (DOWN)
GO Biological Processes	19	GO:0022618	protein-RNA complex assembly	19_GO:0009987 cellular process	-2.2	4.3	3.6	30293	233	152	5	3.3	1.4	6060|120379|285962|100151684|101954264	RNU1-4|PIH1D2|WEE2-AS1|RNU6ATAC|RNVU1-4	0	M-NA set (DOWN)
GO Biological Processes	19	GO:0071826	protein-RNA complex organization	19_GO:0009987 cellular process	-2.1	4.1	3.4	30293	243	152	5	3.3	1.4	6060|120379|285962|100151684|101954264	RNU1-4|PIH1D2|WEE2-AS1|RNU6ATAC|RNVU1-4	0	M-NA set (DOWN)
