## Supplementary material for "Potential multiple disease progression pathways in female patients with Alzheimer’s disease inferred from transcriptome and epigenome data of the dorsolateral prefrontal cortex": Table_S3g.xlsx

### Sheet: Sheet1
Category	CategoryID	GO	Description	PARENT_GO	Log10(p-value)	Enrichment	Z-score	#TotalGeneInLibrary	#GeneInGO	#GeneInHitList	#GeneInGOAndHitList	%InGO	STDV %InGO	GeneID	Hits	Log10(q-value)	GeneList
GO Biological Processes	19	GO:0021798	forebrain dorsal/ventral pattern formation	19_GO:0032502 developmental process	-5.3	28	10	30293	7	608	4	0.66	0.33	2737|5080|7080|170825	GLI3|PAX6|NKX2-1|GSX2	-1.1	N-A1 set (UP)
GO Biological Processes	19	GO:0120031	plasma membrane bounded cell projection assembly	19_GO:0009987 cellular process	-4.2	2.6	4.7	30293	428	608	22	3.6	0.76	2302|3636|6674|7802|10324|22994|25886|26084|50649|51259|55130|57545|79583|84080|91978|121512|138162|147700|200728|283232|374407|644890	FOXJ1|INPPL1|SPAG1|DNALI1|KLHL41|CEP131|POC1A|ARHGEF26|ARHGEF4|TMEM216|ODAD2|CC2D2A|TMEM231|ENKD1|TPGS1|FGD4|PIERCE1|KLC3|TMEM17|TMEM80|DNAJB13|MEIG1	-0.6	N-A1 set (UP)
GO Biological Processes	19	GO:0044458	motile cilium assembly	19_GO:0009987 cellular process	-4.2	5.9	5.7	30293	68	608	8	1.3	0.46	2302|7802|22994|57545|84080|91978|147700|644890	FOXJ1|DNALI1|CEP131|CC2D2A|ENKD1|TPGS1|KLC3|MEIG1	-0.6	N-A1 set (UP)
GO Biological Processes	19	GO:0021871	forebrain regionalization	19_GO:0032502 developmental process	-4	10	6.6	30293	24	608	5	0.82	0.37	2018|2737|5080|7080|170825	EMX2|GLI3|PAX6|NKX2-1|GSX2	-0.6	N-A1 set (UP)
GO Biological Processes	19	GO:0000395	mRNA 5'-splice site recognition	19_GO:0008152 metabolic process	-4	10	6.6	30293	24	608	5	0.82	0.37	285962|100151683|101954264|101954266|101954272	WEE2-AS1|RNU4ATAC|RNVU1-4|RNVU1-14|RNVU1-3	-0.6	N-A1 set (UP)
GO Biological Processes	19	GO:0030031	cell projection assembly	19_GO:0009987 cellular process	-4	2.5	4.5	30293	441	608	22	3.6	0.76	2302|3636|6674|7802|10324|22994|25886|26084|50649|51259|55130|57545|79583|84080|91978|121512|138162|147700|200728|283232|374407|644890	FOXJ1|INPPL1|SPAG1|DNALI1|KLHL41|CEP131|POC1A|ARHGEF26|ARHGEF4|TMEM216|ODAD2|CC2D2A|TMEM231|ENKD1|TPGS1|FGD4|PIERCE1|KLC3|TMEM17|TMEM80|DNAJB13|MEIG1	-0.6	N-A1 set (UP)
GO Biological Processes	19	GO:0035082	axoneme assembly	19_GO:0009987 cellular process	-3.9	4.7	5.2	30293	96	608	9	1.5	0.49	2302|6674|22994|55130|57545|91978|138162|374407|644890	FOXJ1|SPAG1|CEP131|ODAD2|CC2D2A|TPGS1|PIERCE1|DNAJB13|MEIG1	-0.59	N-A1 set (UP)
GO Biological Processes	19	GO:0046322	negative regulation of fatty acid oxidation	19_GO:0048519 negative regulation of biological process	-3.9	14	7.1	30293	14	608	4	0.66	0.33	32|2327|2329|6662	ACACB|FMO2|FMO4|SOX9	-0.59	N-A1 set (UP)
GO Biological Processes	19	GO:0002683	negative regulation of immune system process	19_GO:0002376 immune system process	-3.8	2.3	4.3	30293	520	608	24	3.9	0.79	558|684|727|942|1379|1588|2302|2737|3105|3662|6662|8379|8451|11274|25807|53833|54625|55024|56927|79594|80772|149041|284467|286430	AXL|BST2|C5|CD86|CR1L|CYP19A1|FOXJ1|GLI3|HLA-A|IRF4|SOX9|MAD1L1|CUL4A|USP18|RHBDD3|IL20RB|PARP14|BANK1|GPR108|MUL1|CPTP|RC3H1|TAFA3|NLRP2B	-0.57	N-A1 set (UP)
GO Biological Processes	19	GO:0032088	negative regulation of NF-kappaB transcription factor activity	19_GO:0008152 metabolic process	-3.6	4.9	5	30293	82	608	8	1.3	0.46	2302|3275|3654|10616|25855|84875|114548|286430	FOXJ1|PRMT2|IRAK1|RBCK1|BRMS1|PARP10|NLRP3|NLRP2B	-0.48	N-A1 set (UP)
GO Biological Processes	19	GO:1901224	positive regulation of non-canonical NF-kappaB signal transduction	19_GO:0048518 positive regulation of biological process	-3.6	5.5	5.2	30293	63	608	7	1.2	0.43	942|1956|3430|10616|23328|114548|149041	CD86|EGFR|IFI35|RBCK1|SASH1|NLRP3|RC3H1	-0.48	N-A1 set (UP)
GO Biological Processes	19	GO:1902389	ceramide 1-phosphate transport	19_GO:0051179 localization	-3.6	21	7.7	30293	7	608	3	0.49	0.28	4547|51054|80772	MTTP|PLEKHA8P1|CPTP	-0.48	N-A1 set (UP)
GO Biological Processes	19	GO:0002697	regulation of immune effector process	19_GO:0002376 immune system process	-3.5	2.5	4.1	30293	383	608	19	3.1	0.71	558|684|942|1379|2048|2302|3105|3662|5199|6813|6891|51010|53833|55601|56848|91543|114548|149041|149840	AXL|BST2|CD86|CR1L|EPHB2|FOXJ1|HLA-A|IRF4|CFP|STXBP2|TAP2|EXOSC3|IL20RB|DDX60|SPHK2|RSAD2|NLRP3|RC3H1|SHLD1	-0.44	N-A1 set (UP)
GO Biological Processes	19	GO:0051784	negative regulation of nuclear division	19_GO:0048519 negative regulation of biological process	-3.5	6.4	5.3	30293	47	608	6	0.99	0.4	701|991|1111|8379|9735|286151	BUB1B|CDC20|CHEK1|MAD1L1|KNTC1|FBXO43	-0.44	N-A1 set (UP)
GO Biological Processes	19	GO:0060271	cilium assembly	19_GO:0009987 cellular process	-3.3	2.5	4.1	30293	333	608	17	2.8	0.67	2302|6674|7802|22994|25886|51259|55130|57545|79583|84080|91978|138162|147700|200728|283232|374407|644890	FOXJ1|SPAG1|DNALI1|CEP131|POC1A|TMEM216|ODAD2|CC2D2A|TMEM231|ENKD1|TPGS1|PIERCE1|KLC3|TMEM17|TMEM80|DNAJB13|MEIG1	-0.34	N-A1 set (UP)
GO Biological Processes	19	GO:0044782	cilium organization	19_GO:0009987 cellular process	-3.3	2.5	4	30293	366	608	18	3	0.69	2302|6674|7802|22994|25886|51259|55130|57545|79583|84080|91978|128344|138162|147700|200728|283232|374407|644890	FOXJ1|SPAG1|DNALI1|CEP131|POC1A|TMEM216|ODAD2|CC2D2A|TMEM231|ENKD1|TPGS1|CIMAP3|PIERCE1|KLC3|TMEM17|TMEM80|DNAJB13|MEIG1	-0.34	N-A1 set (UP)
GO Biological Processes	19	GO:0045087	innate immune response	19_GO:0044419 biological process involved in interspecies interaction between organisms	-3.3	1.9	3.8	30293	773	608	30	4.9	0.88	558|684|727|733|1191|3105|3430|3433|3437|3654|4599|5199|9246|11018|11274|50856|51191|54625|54809|55337|55601|81622|81786|91543|114548|115361|171568|286430|353514|613210	AXL|BST2|C5|C8G|CLU|HLA-A|IFI35|IFIT2|IFIT3|IRAK1|MX1|CFP|UBE2L6|TMED1|USP18|CLEC4A|HERC5|PARP14|SAMD9|SHFL|DDX60|UNC93B1|TRIM7|RSAD2|NLRP3|GBP4|POLR3H|NLRP2B|LILRA5|DEFB136	-0.34	N-A1 set (UP)
GO Biological Processes	19	GO:0046649	lymphocyte activation	19_GO:0002376 immune system process	-3.2	2.2	3.8	30293	475	608	21	3.5	0.74	558|684|896|942|974|2048|2737|3070|3105|3662|7374|8451|11119|50856|51010|53833|55024|56262|64421|91543|149041	AXL|BST2|CCND3|CD86|CD79B|EPHB2|GLI3|HELLS|HLA-A|IRF4|UNG|CUL4A|BTN3A1|CLEC4A|EXOSC3|IL20RB|BANK1|LRRC8A|DCLRE1C|RSAD2|RC3H1	-0.23	N-A1 set (UP)
GO Biological Processes	19	GO:0022400	regulation of rhodopsin mediated signaling pathway	19_GO:0050896 response to stimulus	-3.1	15	6.3	30293	10	608	3	0.49	0.28	2868|6011|79823	GRK4|GRK1|CAMKMT	-0.21	N-A1 set (UP)
GO Biological Processes	19	GO:1903010	regulation of bone development	19_GO:0032502 developmental process	-3.1	15	6.3	30293	10	608	3	0.49	0.28	632|2737|9104	BGLAP|GLI3|RGN	-0.21	N-A1 set (UP)
GO Biological Processes	19	GO:0006304	DNA modification	19_GO:0008152 metabolic process	-3	4.5	4.4	30293	77	608	7	1.2	0.43	3070|5080|7374|8846|51010|57673|81602	HELLS|PAX6|UNG|ALKBH1|EXOSC3|BEND3|CDADC1	-0.21	N-A1 set (UP)
GO Biological Processes	19	GO:0001578	microtubule bundle formation	19_GO:0009987 cellular process	-3	3.6	4.1	30293	125	608	9	1.5	0.49	2302|6674|22994|55130|57545|91978|138162|374407|644890	FOXJ1|SPAG1|CEP131|ODAD2|CC2D2A|TPGS1|PIERCE1|DNAJB13|MEIG1	-0.21	N-A1 set (UP)
GO Biological Processes	19	GO:1905515	non-motile cilium assembly	19_GO:0009987 cellular process	-3	5.2	4.6	30293	57	608	6	0.99	0.4	22994|51259|57545|84080|200728|283232	CEP131|TMEM216|CC2D2A|ENKD1|TMEM17|TMEM80	-0.21	N-A1 set (UP)
GO Biological Processes	19	GO:0002456	T cell mediated immunity	19_GO:0002376 immune system process	-3	6.4	4.8	30293	39	608	5	0.82	0.37	1379|3105|6891|10384|81622	CR1L|HLA-A|TAP2|BTN3A3|UNC93B1	-0.21	N-A1 set (UP)
GO Biological Processes	19	GO:0009410	response to xenobiotic stimulus	19_GO:0050896 response to stimulus	-3	2.2	3.6	30293	426	608	19	3.1	0.71	32|117|632|1429|1857|1956|2018|2327|2329|3291|3297|5080|7050|7515|8412|10555|10587|25807|116285	ACACB|ADCYAP1R1|BGLAP|CRYZ|DVL3|EGFR|EMX2|FMO2|FMO4|HSD11B2|HSF1|PAX6|TGIF1|XRCC1|BCAR3|AGPAT2|TXNRD2|RHBDD3|ACSM1	-0.21	N-A1 set (UP)
GO Biological Processes	19	GO:0045321	leukocyte activation	19_GO:0002376 immune system process	-2.9	2	3.5	30293	598	608	24	3.9	0.79	558|684|896|942|974|1191|2048|2737|3070|3105|3430|3662|6813|7374|8451|11119|50856|51010|53833|55024|56262|64421|91543|149041	AXL|BST2|CCND3|CD86|CD79B|CLU|EPHB2|GLI3|HELLS|HLA-A|IFI35|IRF4|STXBP2|UNG|CUL4A|BTN3A1|CLEC4A|EXOSC3|IL20RB|BANK1|LRRC8A|DCLRE1C|RSAD2|RC3H1	-0.21	N-A1 set (UP)
GO Biological Processes	19	GO:0060736	prostate gland growth	19_GO:0040007 growth	-2.9	14	6	30293	11	608	3	0.49	0.28	367|1588|6662	AR|CYP19A1|SOX9	-0.21	N-A1 set (UP)
GO Biological Processes	19	GO:0045839	negative regulation of mitotic nuclear division	19_GO:0048519 negative regulation of biological process	-2.9	6.2	4.7	30293	40	608	5	0.82	0.37	701|991|1111|8379|9735	BUB1B|CDC20|CHEK1|MAD1L1|KNTC1	-0.21	N-A1 set (UP)
GO Biological Processes	19	GO:0036297	interstrand cross-link repair	19_GO:0050896 response to stimulus	-2.9	6.2	4.7	30293	40	608	5	0.82	0.37	2189|10635|55215|64421|64858	FANCG|RAD51AP1|FANCI|DCLRE1C|DCLRE1B	-0.21	N-A1 set (UP)
GO Biological Processes	19	GO:0051607	defense response to virus	19_GO:0044419 biological process involved in interspecies interaction between organisms	-2.9	2.6	3.7	30293	272	608	14	2.3	0.61	684|3433|3437|4599|11274|51191|54541|55337|55601|81622|81786|91351|91543|171568	BST2|IFIT2|IFIT3|MX1|USP18|HERC5|DDIT4|SHFL|DDX60|UNC93B1|TRIM7|DDX60L|RSAD2|POLR3H	-0.19	N-A1 set (UP)
GO Biological Processes	19	GO:0140546	defense response to symbiont	19_GO:0044419 biological process involved in interspecies interaction between organisms	-2.9	2.6	3.7	30293	273	608	14	2.3	0.61	684|3433|3437|4599|11274|51191|54541|55337|55601|81622|81786|91351|91543|171568	BST2|IFIT2|IFIT3|MX1|USP18|HERC5|DDIT4|SHFL|DDX60|UNC93B1|TRIM7|DDX60L|RSAD2|POLR3H	-0.19	N-A1 set (UP)
GO Biological Processes	19	GO:0043433	negative regulation of DNA-binding transcription factor activity	19_GO:0008152 metabolic process	-2.9	3.2	3.9	30293	158	608	10	1.6	0.52	2302|3275|3654|10616|25855|26471|84875|114548|150094|286430	FOXJ1|PRMT2|IRAK1|RBCK1|BRMS1|NUPR1|PARP10|NLRP3|SIK1|NLRP2B	-0.19	N-A1 set (UP)
GO Biological Processes	19	GO:0045292	mRNA cis splicing, via spliceosome	19_GO:0008152 metabolic process	-2.8	5.9	4.6	30293	42	608	5	0.82	0.37	285962|100151683|101954264|101954266|101954272	WEE2-AS1|RNU4ATAC|RNVU1-4|RNVU1-14|RNVU1-3	-0.17	N-A1 set (UP)
GO Biological Processes	19	GO:0120316	sperm flagellum assembly	19_GO:0022414 reproductive process	-2.8	5.8	4.5	30293	43	608	5	0.82	0.37	7802|22994|91978|147700|644890	DNALI1|CEP131|TPGS1|KLC3|MEIG1	-0.15	N-A1 set (UP)
GO Biological Processes	19	GO:0015740	C4-dicarboxylate transport	19_GO:0051179 localization	-2.8	7.7	4.9	30293	26	608	4	0.66	0.33	1468|56262|83733|284111	SLC25A10|LRRC8A|SLC25A18|SLC13A5	-0.15	N-A1 set (UP)
GO Biological Processes	19	GO:0007548	sex differentiation	19_GO:0022414 reproductive process	-2.8	2.5	3.6	30293	280	608	14	2.3	0.61	117|367|558|1271|1588|2189|3753|6662|7080|11144|26471|57122|63951|83990	ADCYAP1R1|AR|AXL|CNTFR|CYP19A1|FANCG|KCNE1|SOX9|NKX2-1|DMC1|NUPR1|NUP107|DMRTA1|BRIP1	-0.15	N-A1 set (UP)
GO Biological Processes	19	GO:0002822	regulation of adaptive immune response based on somatic recombination of immune receptors built from immunoglobulin superfamily domains	19_GO:0002376 immune system process	-2.8	2.9	3.7	30293	191	608	11	1.8	0.54	1379|2048|2302|3105|6891|51010|53833|91543|114548|149041|149840	CR1L|EPHB2|FOXJ1|HLA-A|TAP2|EXOSC3|IL20RB|RSAD2|NLRP3|RC3H1|SHLD1	-0.15	N-A1 set (UP)
GO Biological Processes	19	GO:0021846	cell proliferation in forebrain	19_GO:0032502 developmental process	-2.7	7.4	4.7	30293	27	608	4	0.66	0.33	1638|2018|2737|5080	DCT|EMX2|GLI3|PAX6	-0.13	N-A1 set (UP)
GO Biological Processes	19	GO:0032753	positive regulation of interleukin-4 production	19_GO:0048518 positive regulation of biological process	-2.7	7.4	4.7	30293	27	608	4	0.66	0.33	942|3662|53833|114548	CD86|IRF4|IL20RB|NLRP3	-0.13	N-A1 set (UP)
GO Biological Processes	19	GO:0021978	telencephalon regionalization	19_GO:0032502 developmental process	-2.7	11	5.4	30293	13	608	3	0.49	0.28	2018|5080|170825	EMX2|PAX6|GSX2	-0.13	N-A1 set (UP)
GO Biological Processes	19	GO:0007283	spermatogenesis	19_GO:0022414 reproductive process	-2.7	1.9	3.3	30293	628	608	24	3.9	0.79	117|367|558|2189|2302|6662|7802|8451|9104|9509|9940|11144|22994|55815|56262|83449|83990|91978|124404|147700|150221|286128|644890|100125288	ADCYAP1R1|AR|AXL|FANCG|FOXJ1|SOX9|DNALI1|CUL4A|RGN|ADAMTS2|DLEC1|DMC1|CEP131|TSNAXIP1|LRRC8A|PMFBP1|BRIP1|TPGS1|SEPTIN12|KLC3|RIMBP3C|ZFP41|MEIG1|ZGLP1	-0.092	N-A1 set (UP)
GO Biological Processes	19	GO:0045137	development of primary sexual characteristics	19_GO:0022414 reproductive process	-2.6	2.6	3.5	30293	229	608	12	2	0.56	117|367|1588|2189|3753|6662|7080|11144|26471|57122|63951|83990	ADCYAP1R1|AR|CYP19A1|FANCG|KCNE1|SOX9|NKX2-1|DMC1|NUPR1|NUP107|DMRTA1|BRIP1	-0.067	N-A1 set (UP)
GO Biological Processes	19	GO:0071174	mitotic spindle checkpoint signaling	19_GO:0048519 negative regulation of biological process	-2.6	6.9	4.5	30293	29	608	4	0.66	0.33	701|991|8379|9735	BUB1B|CDC20|MAD1L1|KNTC1	-0.067	N-A1 set (UP)
GO Biological Processes	19	GO:0007094	mitotic spindle assembly checkpoint signaling	19_GO:0048519 negative regulation of biological process	-2.6	6.9	4.5	30293	29	608	4	0.66	0.33	701|991|8379|9735	BUB1B|CDC20|MAD1L1|KNTC1	-0.067	N-A1 set (UP)
GO Biological Processes	19	GO:0071173	spindle assembly checkpoint signaling	19_GO:0048519 negative regulation of biological process	-2.6	6.9	4.5	30293	29	608	4	0.66	0.33	701|991|8379|9735	BUB1B|CDC20|MAD1L1|KNTC1	-0.067	N-A1 set (UP)
GO Biological Processes	19	GO:0046395	carboxylic acid catabolic process	19_GO:0008152 metabolic process	-2.6	2.6	3.5	30293	232	608	12	2	0.56	35|875|2954|5106|5828|5973|10449|10588|27349|84696|84706|414328	ACADS|CBS|GSTZ1|PCK2|PEX2|RENBP|ACAA2|MTHFS|MCAT|ABHD1|GPT2|IDNK	-0.063	N-A1 set (UP)
GO Biological Processes	19	GO:0016054	organic acid catabolic process	19_GO:0008152 metabolic process	-2.6	2.6	3.5	30293	232	608	12	2	0.56	35|875|2954|5106|5828|5973|10449|10588|27349|84696|84706|414328	ACADS|CBS|GSTZ1|PCK2|PEX2|RENBP|ACAA2|MTHFS|MCAT|ABHD1|GPT2|IDNK	-0.063	N-A1 set (UP)
GO Biological Processes	19	GO:0031577	spindle checkpoint signaling	19_GO:0048519 negative regulation of biological process	-2.5	6.6	4.4	30293	30	608	4	0.66	0.33	701|991|8379|9735	BUB1B|CDC20|MAD1L1|KNTC1	-0.05	N-A1 set (UP)
GO Biological Processes	19	GO:0006376	mRNA splice site recognition	19_GO:0008152 metabolic process	-2.5	5.1	4.1	30293	49	608	5	0.82	0.37	285962|100151683|101954264|101954266|101954272	WEE2-AS1|RNU4ATAC|RNVU1-4|RNVU1-14|RNVU1-3	-0.05	N-A1 set (UP)
GO Biological Processes	19	GO:0006957	complement activation, alternative pathway	19_GO:0044419 biological process involved in interspecies interaction between organisms	-2.5	10	5	30293	15	608	3	0.49	0.28	727|733|5199	C5|C8G|CFP	-0.05	N-A1 set (UP)
GO Biological Processes	19	GO:0035627	ceramide transport	19_GO:0051179 localization	-2.5	10	5	30293	15	608	3	0.49	0.28	4547|51054|80772	MTTP|PLEKHA8P1|CPTP	-0.05	N-A1 set (UP)
GO Biological Processes	19	GO:0048232	male gamete generation	19_GO:0022414 reproductive process	-2.5	1.9	3.1	30293	645	608	24	3.9	0.79	117|367|558|2189|2302|6662|7802|8451|9104|9509|9940|11144|22994|55815|56262|83449|83990|91978|124404|147700|150221|286128|644890|100125288	ADCYAP1R1|AR|AXL|FANCG|FOXJ1|SOX9|DNALI1|CUL4A|RGN|ADAMTS2|DLEC1|DMC1|CEP131|TSNAXIP1|LRRC8A|PMFBP1|BRIP1|TPGS1|SEPTIN12|KLC3|RIMBP3C|ZFP41|MEIG1|ZGLP1	-0.05	N-A1 set (UP)
GO Biological Processes	19	GO:0002819	regulation of adaptive immune response	19_GO:0002376 immune system process	-2.5	2.7	3.4	30293	206	608	11	1.8	0.54	1379|2048|2302|3105|6891|51010|53833|91543|114548|149041|149840	CR1L|EPHB2|FOXJ1|HLA-A|TAP2|EXOSC3|IL20RB|RSAD2|NLRP3|RC3H1|SHLD1	-0.05	N-A1 set (UP)
GO Biological Processes	19	GO:0140374	antiviral innate immune response	19_GO:0044419 biological process involved in interspecies interaction between organisms	-2.5	5	4	30293	50	608	5	0.82	0.37	3433|3437|4599|11274|81786	IFIT2|IFIT3|MX1|USP18|TRIM7	-0.047	N-A1 set (UP)
GO Biological Processes	19	GO:0061036	positive regulation of cartilage development	19_GO:0032502 developmental process	-2.4	6.2	4.2	30293	32	608	4	0.66	0.33	649|2737|6662|8200	BMP1|GLI3|SOX9|GDF5	-0.046	N-A1 set (UP)
GO Biological Processes	19	GO:0033046	negative regulation of sister chromatid segregation	19_GO:0048519 negative regulation of biological process	-2.4	6.2	4.2	30293	32	608	4	0.66	0.33	701|991|8379|9735	BUB1B|CDC20|MAD1L1|KNTC1	-0.046	N-A1 set (UP)
GO Biological Processes	19	GO:0033048	negative regulation of mitotic sister chromatid segregation	19_GO:0048519 negative regulation of biological process	-2.4	6.2	4.2	30293	32	608	4	0.66	0.33	701|991|8379|9735	BUB1B|CDC20|MAD1L1|KNTC1	-0.046	N-A1 set (UP)
GO Biological Processes	19	GO:2000816	negative regulation of mitotic sister chromatid separation	19_GO:0048519 negative regulation of biological process	-2.4	6.2	4.2	30293	32	608	4	0.66	0.33	701|991|8379|9735	BUB1B|CDC20|MAD1L1|KNTC1	-0.046	N-A1 set (UP)
GO Biological Processes	19	GO:0045841	negative regulation of mitotic metaphase/anaphase transition	19_GO:0048519 negative regulation of biological process	-2.4	6.2	4.2	30293	32	608	4	0.66	0.33	701|991|8379|9735	BUB1B|CDC20|MAD1L1|KNTC1	-0.046	N-A1 set (UP)
GO Biological Processes	19	GO:1904031	positive regulation of cyclin-dependent protein kinase activity	19_GO:0048518 positive regulation of biological process	-2.4	9.3	4.8	30293	16	608	3	0.49	0.28	896|1956|219736	CCND3|EGFR|STOX1	-0.046	N-A1 set (UP)
GO Biological Processes	19	GO:0046459	short-chain fatty acid metabolic process	19_GO:0008152 metabolic process	-2.4	9.3	4.8	30293	16	608	3	0.49	0.28	35|5106|116285	ACADS|PCK2|ACSM1	-0.046	N-A1 set (UP)
GO Biological Processes	19	GO:0034374	low-density lipoprotein particle remodeling	19_GO:0032501 multicellular organismal process	-2.4	9.3	4.8	30293	16	608	3	0.49	0.28	183|4353|4547	AGT|MPO|MTTP	-0.046	N-A1 set (UP)
GO Biological Processes	19	GO:0002200	somatic diversification of immune receptors	19_GO:0002376 immune system process	-2.4	4.8	3.9	30293	52	608	5	0.82	0.37	7374|51010|64421|78996|149840	UNG|EXOSC3|DCLRE1C|CYREN|SHLD1	-0.039	N-A1 set (UP)
GO Biological Processes	19	GO:0007093	mitotic cell cycle checkpoint signaling	19_GO:0048519 negative regulation of biological process	-2.4	3.2	3.5	30293	126	608	8	1.3	0.46	701|991|1111|4582|8379|9735|55367|144715	BUB1B|CDC20|CHEK1|MUC1|MAD1L1|KNTC1|PIDD1|RAD9B	-0.027	N-A1 set (UP)
GO Biological Processes	19	GO:0006282	regulation of DNA repair	19_GO:0050896 response to stimulus	-2.4	2.5	3.3	30293	215	608	11	1.8	0.54	1111|1956|2139|3297|6944|7515|8451|10635|57332|78996|149840	CHEK1|EGFR|EYA2|HSF1|VPS72|XRCC1|CUL4A|RAD51AP1|CBX8|CYREN|SHLD1	-0.021	N-A1 set (UP)
GO Biological Processes	19	GO:0002703	regulation of leukocyte mediated immunity	19_GO:0002376 immune system process	-2.3	2.4	3.2	30293	247	608	12	2	0.56	684|1379|2302|3105|6813|6891|51010|53833|56848|91543|114548|149840	BST2|CR1L|FOXJ1|HLA-A|STXBP2|TAP2|EXOSC3|IL20RB|SPHK2|RSAD2|NLRP3|SHLD1	-0.021	N-A1 set (UP)
GO Biological Processes	19	GO:0002460	adaptive immune response based on somatic recombination of immune receptors built from immunoglobulin superfamily domains	19_GO:0002376 immune system process	-2.3	2.4	3.2	30293	247	608	12	2	0.56	727|733|1191|1379|3105|3662|6891|7374|10384|51010|81622|149840	C5|C8G|CLU|CR1L|HLA-A|IRF4|TAP2|UNG|BTN3A3|EXOSC3|UNC93B1|SHLD1	-0.021	N-A1 set (UP)
GO Biological Processes	19	GO:1901222	regulation of non-canonical NF-kappaB signal transduction	19_GO:0050896 response to stimulus	-2.3	3.4	3.5	30293	102	608	7	1.2	0.43	942|1956|3430|10616|23328|114548|149041	CD86|EGFR|IFI35|RBCK1|SASH1|NLRP3|RC3H1	-0.021	N-A1 set (UP)
GO Biological Processes	19	GO:0046320	regulation of fatty acid oxidation	19_GO:0008152 metabolic process	-2.3	5.9	4.1	30293	34	608	4	0.66	0.33	32|2327|2329|6662	ACACB|FMO2|FMO4|SOX9	-0.021	N-A1 set (UP)
GO Biological Processes	19	GO:0051985	negative regulation of chromosome segregation	19_GO:0048519 negative regulation of biological process	-2.3	5.9	4.1	30293	34	608	4	0.66	0.33	701|991|8379|9735	BUB1B|CDC20|MAD1L1|KNTC1	-0.021	N-A1 set (UP)
GO Biological Processes	19	GO:1902100	negative regulation of metaphase/anaphase transition of cell cycle	19_GO:0048519 negative regulation of biological process	-2.3	5.9	4.1	30293	34	608	4	0.66	0.33	701|991|8379|9735	BUB1B|CDC20|MAD1L1|KNTC1	-0.021	N-A1 set (UP)
GO Biological Processes	19	GO:1905819	negative regulation of chromosome separation	19_GO:0048519 negative regulation of biological process	-2.3	5.9	4.1	30293	34	608	4	0.66	0.33	701|991|8379|9735	BUB1B|CDC20|MAD1L1|KNTC1	-0.021	N-A1 set (UP)
GO Biological Processes	19	GO:0009615	response to virus	19_GO:0044419 biological process involved in interspecies interaction between organisms	-2.3	2.1	3.1	30293	380	608	16	2.6	0.65	684|1191|3433|3437|4599|11274|51191|54541|55337|55601|81622|81786|91351|91543|114548|171568	BST2|CLU|IFIT2|IFIT3|MX1|USP18|HERC5|DDIT4|SHFL|DDX60|UNC93B1|TRIM7|DDX60L|RSAD2|NLRP3|POLR3H	-0.021	N-A1 set (UP)
GO Biological Processes	19	GO:0051276	chromosome organization	19_GO:0009987 cellular process	-2.3	2	3	30293	485	608	19	3.1	0.71	701|991|3833|7515|8354|8379|9735|11144|24137|54433|57122|64421|64858|83990|149840|221150|256006|285643|401541	BUB1B|CDC20|KIFC1|XRCC1|H3C11|MAD1L1|KNTC1|DMC1|KIF4A|GAR1|NUP107|DCLRE1C|DCLRE1B|BRIP1|SHLD1|SKA3|ANKRD31|KIF4B|CENPP	-0.021	N-A1 set (UP)
GO Biological Processes	19	GO:0002700	regulation of production of molecular mediator of immune response	19_GO:0002376 immune system process	-2.3	2.7	3.2	30293	188	608	10	1.6	0.52	558|684|942|2048|3105|51010|56848|91543|114548|149840	AXL|BST2|CD86|EPHB2|HLA-A|EXOSC3|SPHK2|RSAD2|NLRP3|SHLD1	-0.0092	N-A1 set (UP)
GO Biological Processes	19	GO:0032673	regulation of interleukin-4 production	19_GO:0032501 multicellular organismal process	-2.3	5.7	4	30293	35	608	4	0.66	0.33	942|3662|53833|114548	CD86|IRF4|IL20RB|NLRP3	-0.0065	N-A1 set (UP)
GO Biological Processes	19	GO:0046189	phenol-containing compound biosynthetic process	19_GO:0008152 metabolic process	-2.3	5.7	4	30293	35	608	4	0.66	0.33	1621|1638|1644|7166	DBH|DCT|DDC|TPH1	-0.0065	N-A1 set (UP)
GO Biological Processes	19	GO:0000075	cell cycle checkpoint signaling	19_GO:0048519 negative regulation of biological process	-2.3	2.8	3.3	30293	160	608	9	1.5	0.49	701|991|1111|4582|8379|9735|55367|83990|144715	BUB1B|CDC20|CHEK1|MUC1|MAD1L1|KNTC1|PIDD1|BRIP1|RAD9B	-0.0065	N-A1 set (UP)
GO Biological Processes	19	GO:0002830	positive regulation of type 2 immune response	19_GO:0002376 immune system process	-2.3	8.3	4.4	30293	18	608	3	0.49	0.28	942|91543|114548	CD86|RSAD2|NLRP3	-0.0065	N-A1 set (UP)
GO Biological Processes	19	GO:0035455	response to interferon-alpha	19_GO:0050896 response to stimulus	-2.3	8.3	4.4	30293	18	608	3	0.49	0.28	558|684|27074	AXL|BST2|LAMP3	-0.0065	N-A1 set (UP)
GO Biological Processes	19	GO:1901655	cellular response to ketone	19_GO:0050896 response to stimulus	-2.3	3.3	3.4	30293	105	608	7	1.2	0.43	367|1956|5080|5106|11184|54541|56848	AR|EGFR|PAX6|PCK2|MAP4K1|DDIT4|SPHK2	-0.0065	N-A1 set (UP)
GO Biological Processes	19	GO:0051090	regulation of DNA-binding transcription factor activity	19_GO:0008152 metabolic process	-2.3	2.1	3	30293	386	608	16	2.6	0.65	183|367|1191|2302|3275|3297|3654|10616|25855|26471|55367|64320|84875|114548|150094|286430	AGT|AR|CLU|FOXJ1|PRMT2|HSF1|IRAK1|RBCK1|BRMS1|NUPR1|PIDD1|RNF25|PARP10|NLRP3|SIK1|NLRP2B	-0.0065	N-A1 set (UP)
GO Biological Processes	19	GO:0002252	immune effector process	19_GO:0002376 immune system process	-2.3	2	3	30293	457	608	18	3	0.69	727|733|1191|1379|1621|3105|3430|3662|4353|5199|6813|6891|7374|10384|51010|81622|149041|149840	C5|C8G|CLU|CR1L|DBH|HLA-A|IFI35|IRF4|MPO|CFP|STXBP2|TAP2|UNG|BTN3A3|EXOSC3|UNC93B1|RC3H1|SHLD1	-0.002	N-A1 set (UP)
GO Biological Processes	19	GO:0002695	negative regulation of leukocyte activation	19_GO:0002376 immune system process	-2.2	2.6	3.2	30293	192	608	10	1.6	0.52	558|942|2302|2737|8379|25807|53833|55024|149041|284467	AXL|CD86|FOXJ1|GLI3|MAD1L1|RHBDD3|IL20RB|BANK1|RC3H1|TAFA3	-0.002	N-A1 set (UP)
GO Biological Processes	19	GO:0046902	regulation of mitochondrial membrane permeability	19_GO:0051179 localization	-2.2	4.4	3.6	30293	57	608	5	0.82	0.37	2139|7755|10449|79594|203245	EYA2|ZNF205|ACAA2|MUL1|NAIF1	-0.002	N-A1 set (UP)
GO Biological Processes	19	GO:1905332	positive regulation of morphogenesis of an epithelium	19_GO:0032502 developmental process	-2.2	5.5	3.9	30293	36	608	4	0.66	0.33	183|367|6662|219736	AGT|AR|SOX9|STOX1	-0.002	N-A1 set (UP)
GO Biological Processes	19	GO:0002702	positive regulation of production of molecular mediator of immune response	19_GO:0002376 immune system process	-2.2	3	3.3	30293	134	608	8	1.3	0.46	942|2048|3105|51010|56848|91543|114548|149840	CD86|EPHB2|HLA-A|EXOSC3|SPHK2|RSAD2|NLRP3|SHLD1	-0.00085	N-A1 set (UP)
GO Biological Processes	19	GO:0008406	gonad development	19_GO:0022414 reproductive process	-2.2	2.4	3.1	30293	224	608	11	1.8	0.54	367|1588|2189|3753|6662|7080|11144|26471|57122|63951|83990	AR|CYP19A1|FANCG|KCNE1|SOX9|NKX2-1|DMC1|NUPR1|NUP107|DMRTA1|BRIP1	0	N-A1 set (UP)
GO Biological Processes	19	GO:0060348	bone development	19_GO:0032502 developmental process	-2.2	2.6	3.1	30293	194	608	10	1.6	0.52	632|875|2737|3636|4146|5251|6261|6662|84895|147111	BGLAP|CBS|GLI3|INPPL1|MATN1|PHEX|RYR1|SOX9|MIGA2|NOTUM	0	N-A1 set (UP)
GO Biological Processes	19	GO:0002520	immune system development	19_GO:0002376 immune system process	-2.2	2.7	3.2	30293	164	608	9	1.5	0.49	2302|7374|8379|9133|51010|64421|78996|149041|149840	FOXJ1|UNG|MAD1L1|CCNB2|EXOSC3|DCLRE1C|CYREN|RC3H1|SHLD1	0	N-A1 set (UP)
GO Biological Processes	19	GO:0019395	fatty acid oxidation	19_GO:0008152 metabolic process	-2.2	3.6	3.4	30293	82	608	6	0.99	0.4	32|35|5828|10449|27349|116285	ACACB|ACADS|PEX2|ACAA2|MCAT|ACSM1	0	N-A1 set (UP)
GO Biological Processes	19	GO:0071396	cellular response to lipid	19_GO:0050896 response to stimulus	-2.2	1.9	2.9	30293	535	608	20	3.3	0.72	367|558|632|942|1956|2048|3297|3654|4793|5080|5106|5251|6662|11184|54541|56848|92595|114548|129607|151306	AR|AXL|BGLAP|CD86|EGFR|EPHB2|HSF1|IRAK1|NFKBIB|PAX6|PCK2|PHEX|SOX9|MAP4K1|DDIT4|SPHK2|ZNF764|NLRP3|CMPK2|GPBAR1	0	N-A1 set (UP)
GO Biological Processes	19	GO:0044283	small molecule biosynthetic process	19_GO:0008152 metabolic process	-2.2	1.9	2.9	30293	463	608	18	3	0.69	32|230|435|875|1468|1588|1621|2679|4353|5106|9104|10449|27349|56848|79611|84267|84696|116285	ACACB|ALDOC|ASL|CBS|SLC25A10|CYP19A1|DBH|GGT3P|MPO|PCK2|RGN|ACAA2|MCAT|SPHK2|ACSS3|QNG1|ABHD1|ACSM1	0	N-A1 set (UP)
GO Biological Processes	19	GO:0002443	leukocyte mediated immunity	19_GO:0002376 immune system process	-2.2	2.2	3	30293	291	608	13	2.1	0.59	727|733|1191|1379|1621|3105|6813|6891|7374|10384|51010|81622|149840	C5|C8G|CLU|CR1L|DBH|HLA-A|STXBP2|TAP2|UNG|BTN3A3|EXOSC3|UNC93B1|SHLD1	0	N-A1 set (UP)
GO Biological Processes	19	GO:0001775	cell activation	19_GO:0032501 multicellular organismal process	-2.2	1.7	2.8	30293	722	608	25	4.1	0.81	558|684|896|942|974|1191|1956|2048|2737|3070|3105|3430|3662|6813|7374|8451|11119|50856|51010|53833|55024|56262|64421|91543|149041	AXL|BST2|CCND3|CD86|CD79B|CLU|EGFR|EPHB2|GLI3|HELLS|HLA-A|IFI35|IRF4|STXBP2|UNG|CUL4A|BTN3A1|CLEC4A|EXOSC3|IL20RB|BANK1|LRRC8A|DCLRE1C|RSAD2|RC3H1	0	N-A1 set (UP)
GO Biological Processes	19	GO:0051250	negative regulation of lymphocyte activation	19_GO:0002376 immune system process	-2.2	2.7	3.1	30293	166	608	9	1.5	0.49	558|942|2302|2737|8379|25807|53833|55024|149041	AXL|CD86|FOXJ1|GLI3|MAD1L1|RHBDD3|IL20RB|BANK1|RC3H1	0	N-A1 set (UP)
GO Biological Processes	19	GO:1903047	mitotic cell cycle process	19_GO:0009987 cellular process	-2.2	1.9	2.9	30293	502	608	19	3.1	0.71	701|896|991|1111|3833|4582|5080|7164|8379|8451|9133|9735|23265|24137|55367|84080|144715|221150|285643	BUB1B|CCND3|CDC20|CHEK1|KIFC1|MUC1|PAX6|TPD52L1|MAD1L1|CUL4A|CCNB2|KNTC1|EXOC7|KIF4A|PIDD1|ENKD1|RAD9B|SKA3|KIF4B	0	N-A1 set (UP)
GO Biological Processes	19	GO:0006259	DNA metabolic process	19_GO:0008152 metabolic process	-2.2	1.7	2.8	30293	766	608	26	4.3	0.82	875|1111|2139|2189|3070|3297|5080|7374|7515|8451|8846|10635|11144|51010|54433|55215|57673|64421|64858|78996|81602|83990|84875|144715|149840|256006	CBS|CHEK1|EYA2|FANCG|HELLS|HSF1|PAX6|UNG|XRCC1|CUL4A|ALKBH1|RAD51AP1|DMC1|EXOSC3|GAR1|FANCI|BEND3|DCLRE1C|DCLRE1B|CYREN|CDADC1|BRIP1|PARP10|RAD9B|SHLD1|ANKRD31	0	N-A1 set (UP)
GO Biological Processes	19	GO:0030258	lipid modification	19_GO:0008152 metabolic process	-2.2	2.7	3.1	30293	168	608	9	1.5	0.49	32|35|3636|5828|8897|10449|27349|84513|116285	ACACB|ACADS|INPPL1|PEX2|MTMR3|ACAA2|MCAT|PLPP5|ACSM1	0	N-A1 set (UP)
GO Biological Processes	19	GO:0034122	negative regulation of toll-like receptor signaling pathway	19_GO:0044419 biological process involved in interspecies interaction between organisms	-2.1	7.5	4.1	30293	20	608	3	0.49	0.28	3662|56927|286430	IRF4|GPR108|NLRP2B	0	N-A1 set (UP)
GO Biological Processes	19	GO:0032332	positive regulation of chondrocyte differentiation	19_GO:0032502 developmental process	-2.1	7.5	4.1	30293	20	608	3	0.49	0.28	2737|6662|8200	GLI3|SOX9|GDF5	0	N-A1 set (UP)
GO Biological Processes	19	GO:0098813	nuclear chromosome segregation	19_GO:0009987 cellular process	-2.1	2.4	3	30293	231	608	11	1.8	0.54	991|3833|8379|9133|9735|11144|24137|83990|221150|256006|285643	CDC20|KIFC1|MAD1L1|CCNB2|KNTC1|DMC1|KIF4A|BRIP1|SKA3|ANKRD31|KIF4B	0	N-A1 set (UP)
GO Biological Processes	19	GO:0046660	female sex differentiation	19_GO:0022414 reproductive process	-2.1	3.1	3.2	30293	112	608	7	1.2	0.43	117|558|1588|2189|11144|57122|63951	ADCYAP1R1|AXL|CYP19A1|FANCG|DMC1|NUP107|DMRTA1	0	N-A1 set (UP)
GO Biological Processes	19	GO:0001974	blood vessel remodeling	19_GO:0032501 multicellular organismal process	-2.1	5.1	3.7	30293	39	608	4	0.66	0.33	183|558|875|1621	AGT|AXL|CBS|DBH	0	N-A1 set (UP)
GO Biological Processes	19	GO:0051092	positive regulation of NF-kappaB transcription factor activity	19_GO:0008152 metabolic process	-2.1	2.8	3.1	30293	141	608	8	1.3	0.46	183|367|1191|3654|10616|55367|64320|114548	AGT|AR|CLU|IRAK1|RBCK1|PIDD1|RNF25|NLRP3	0	N-A1 set (UP)
GO Biological Processes	19	GO:1905039	carboxylic acid transmembrane transport	19_GO:0051179 localization	-2.1	2.8	3.1	30293	142	608	8	1.3	0.46	32|1468|56262|83733|83884|84889|146167|284111	ACACB|SLC25A10|LRRC8A|SLC25A18|SLC25A2|SLC7A3|SLC38A8|SLC13A5	0	N-A1 set (UP)
GO Biological Processes	19	GO:0008637	apoptotic mitochondrial changes	19_GO:0009987 cellular process	-2.1	4	3.4	30293	62	608	5	0.82	0.37	1191|2139|3433|10449|203245	CLU|EYA2|IFIT2|ACAA2|NAIF1	0	N-A1 set (UP)
GO Biological Processes	19	GO:0071295	cellular response to vitamin	19_GO:0050896 response to stimulus	-2.1	7.1	4	30293	21	608	3	0.49	0.28	632|5251|83990	BGLAP|PHEX|BRIP1	0	N-A1 set (UP)
GO Biological Processes	19	GO:0032656	regulation of interleukin-13 production	19_GO:0032501 multicellular organismal process	-2.1	7.1	4	30293	21	608	3	0.49	0.28	3662|56848|353514	IRF4|SPHK2|LILRA5	0	N-A1 set (UP)
GO Biological Processes	19	GO:1903825	organic acid transmembrane transport	19_GO:0051179 localization	-2.1	2.8	3.1	30293	143	608	8	1.3	0.46	32|1468|56262|83733|83884|84889|146167|284111	ACACB|SLC25A10|LRRC8A|SLC25A18|SLC25A2|SLC7A3|SLC38A8|SLC13A5	0	N-A1 set (UP)
GO Biological Processes	19	GO:0062014	negative regulation of small molecule metabolic process	19_GO:0048519 negative regulation of biological process	-2.1	3	3.1	30293	115	608	7	1.2	0.43	32|2327|2329|6662|26471|54541|150094	ACACB|FMO2|FMO4|SOX9|NUPR1|DDIT4|SIK1	0	N-A1 set (UP)
GO Biological Processes	19	GO:0034440	lipid oxidation	19_GO:0008152 metabolic process	-2.1	3.4	3.2	30293	88	608	6	0.99	0.4	32|35|5828|10449|27349|116285	ACACB|ACADS|PEX2|ACAA2|MCAT|ACSM1	0	N-A1 set (UP)
GO Biological Processes	19	GO:0001655	urogenital system development	19_GO:0032502 developmental process	-2.1	4	3.4	30293	63	608	5	0.82	0.37	367|1588|2048|3070|6662	AR|CYP19A1|EPHB2|HELLS|SOX9	0	N-A1 set (UP)
GO Biological Processes	19	GO:0021885	forebrain cell migration	19_GO:0032502 developmental process	-2.1	4	3.4	30293	63	608	5	0.82	0.37	558|1956|2018|2737|7080	AXL|EGFR|EMX2|GLI3|NKX2-1	0	N-A1 set (UP)
GO Biological Processes	19	GO:0002449	lymphocyte mediated immunity	19_GO:0002376 immune system process	-2.1	2.3	2.9	30293	237	608	11	1.8	0.54	727|733|1191|1379|3105|6891|7374|10384|51010|81622|149840	C5|C8G|CLU|CR1L|HLA-A|TAP2|UNG|BTN3A3|EXOSC3|UNC93B1|SHLD1	0	N-A1 set (UP)
GO Biological Processes	19	GO:0072329	monocarboxylic acid catabolic process	19_GO:0008152 metabolic process	-2	3	3.1	30293	116	608	7	1.2	0.43	35|5106|5828|10449|27349|84696|414328	ACADS|PCK2|PEX2|ACAA2|MCAT|ABHD1|IDNK	0	N-A1 set (UP)
GO Biological Processes	19	GO:0045622	regulation of T-helper cell differentiation	19_GO:0002376 immune system process	-2	4.9	3.5	30293	41	608	4	0.66	0.33	942|3662|114548|149041	CD86|IRF4|NLRP3|RC3H1	0	N-A1 set (UP)
GO Biological Processes	19	GO:0002478	antigen processing and presentation of exogenous peptide antigen	19_GO:0002376 immune system process	-2	4.9	3.5	30293	41	608	4	0.66	0.33	3105|6891|50856|81622	HLA-A|TAP2|CLEC4A|UNC93B1	0	N-A1 set (UP)
GO Biological Processes	19	GO:1901028	regulation of mitochondrial outer membrane permeabilization involved in apoptotic signaling pathway	19_GO:0051179 localization	-2	6.8	3.9	30293	22	608	3	0.49	0.28	7755|10449|79594	ZNF205|ACAA2|MUL1	0	N-A1 set (UP)
GO Biological Processes	19	GO:0007224	smoothened signaling pathway	19_GO:0050896 response to stimulus	-2	3.3	3.2	30293	90	608	6	0.99	0.4	2737|5080|57545|79583|132884|200728	GLI3|PAX6|CC2D2A|TMEM231|EVC2|TMEM17	0	N-A1 set (UP)
GO Biological Processes	19	GO:0045922	negative regulation of fatty acid metabolic process	19_GO:0048519 negative regulation of biological process	-2	4.7	3.5	30293	42	608	4	0.66	0.33	32|2327|2329|6662	ACACB|FMO2|FMO4|SOX9	0	N-A1 set (UP)
GO Biological Processes	19	GO:0002562	somatic diversification of immune receptors via germline recombination within a single locus	19_GO:0002376 immune system process	-2	4.7	3.5	30293	42	608	4	0.66	0.33	7374|51010|64421|78996	UNG|EXOSC3|DCLRE1C|CYREN	0	N-A1 set (UP)
GO Biological Processes	19	GO:0016444	somatic cell DNA recombination	19_GO:0008152 metabolic process	-2	4.7	3.5	30293	42	608	4	0.66	0.33	7374|51010|64421|78996	UNG|EXOSC3|DCLRE1C|CYREN	0	N-A1 set (UP)
GO Biological Processes	19	GO:0016445	somatic diversification of immunoglobulins	19_GO:0002376 immune system process	-2	4.7	3.5	30293	42	608	4	0.66	0.33	7374|51010|78996|149840	UNG|EXOSC3|CYREN|SHLD1	0	N-A1 set (UP)
GO Biological Processes	19	GO:0051783	regulation of nuclear division	19_GO:0050789 regulation of biological process	-2	2.7	3	30293	147	608	8	1.3	0.46	701|991|1111|4288|8379|9735|10635|286151	BUB1B|CDC20|CHEK1|MKI67|MAD1L1|KNTC1|RAD51AP1|FBXO43	0	N-A1 set (UP)
GO Biological Processes	19	GO:0007088	regulation of mitotic nuclear division	19_GO:0050789 regulation of biological process	-2	3	3	30293	118	608	7	1.2	0.43	701|991|1111|4288|8379|9735|286151	BUB1B|CDC20|CHEK1|MKI67|MAD1L1|KNTC1|FBXO43	0	N-A1 set (UP)
