## Supplementary material for "Potential multiple disease progression pathways in female patients with Alzheimer’s disease inferred from transcriptome and epigenome data of the dorsolateral prefrontal cortex": Table_S3h.xlsx

### Sheet: Sheet1
Category	CategoryID	GO	Description	PARENT_GO	Log10(p-value)	Enrichment	Z-score	#TotalGeneInLibrary	#GeneInGO	#GeneInHitList	#GeneInGOAndHitList	%InGO	STDV %InGO	GeneID	Hits	Log10(q-value)	GeneList
GO Biological Processes	19	GO:1902254	negative regulation of intrinsic apoptotic signaling pathway by p53 class mediator	19_GO:0048519 negative regulation of biological process	-4.8	26	9.9	30293	23	202	4	2	0.98	3622|4193|23411|64844	ING2|MDM2|SIRT1|MARCHF7	-0.64	N-A1 set (DOWN)
GO Biological Processes	19	GO:1901797	negative regulation of signal transduction by p53 class mediator	19_GO:0048519 negative regulation of biological process	-4.1	18	8	30293	34	202	4	2	0.98	3622|4193|23411|64844	ING2|MDM2|SIRT1|MARCHF7	-0.52	N-A1 set (DOWN)
GO Biological Processes	19	GO:1902253	regulation of intrinsic apoptotic signaling pathway by p53 class mediator	19_GO:0050896 response to stimulus	-4.1	17	7.8	30293	35	202	4	2	0.98	3622|4193|23411|64844	ING2|MDM2|SIRT1|MARCHF7	-0.52	N-A1 set (DOWN)
GO Biological Processes	19	GO:0043516	regulation of DNA damage response, signal transduction by p53 class mediator	19_GO:0050896 response to stimulus	-3.9	16	7.5	30293	38	202	4	2	0.98	4193|23411|64844|161742	MDM2|SIRT1|MARCHF7|SPRED1	-0.52	N-A1 set (DOWN)
GO Biological Processes	19	GO:1902166	negative regulation of intrinsic apoptotic signaling pathway in response to DNA damage by p53 class mediator	19_GO:0048519 negative regulation of biological process	-3.9	30	9.2	30293	15	202	3	1.5	0.85	3622|23411|64844	ING2|SIRT1|MARCHF7	-0.52	N-A1 set (DOWN)
GO Biological Processes	19	GO:0043518	negative regulation of DNA damage response, signal transduction by p53 class mediator	19_GO:0048519 negative regulation of biological process	-3.9	30	9.2	30293	15	202	3	1.5	0.85	4193|23411|64844	MDM2|SIRT1|MARCHF7	-0.52	N-A1 set (DOWN)
GO Biological Processes	19	GO:2000036	regulation of stem cell population maintenance	19_GO:0032502 developmental process	-3.9	10	6.4	30293	74	202	5	2.5	1.1	86|3622|4017|51123|79692	ACTL6A|ING2|LOXL2|ZNF706|ZNF322	-0.52	N-A1 set (DOWN)
GO Biological Processes	19	GO:0051249	regulation of lymphocyte activation	19_GO:0002376 immune system process	-3.8	3.6	4.8	30293	505	202	12	5.9	1.7	86|196|430|3575|3624|5896|7189|7293|51083|64844|126259|196528	ACTL6A|AHR|ASCL2|IL7R|INHBA|RAG1|TRAF6|TNFRSF4|GAL|MARCHF7|TMIGD2|ARID2	-0.52	N-A1 set (DOWN)
GO Biological Processes	19	GO:1902165	regulation of intrinsic apoptotic signaling pathway in response to DNA damage by p53 class mediator	19_GO:0050896 response to stimulus	-3.7	26	8.6	30293	17	202	3	1.5	0.85	3622|23411|64844	ING2|SIRT1|MARCHF7	-0.51	N-A1 set (DOWN)
GO Biological Processes	19	GO:0048568	embryonic organ development	19_GO:0032502 developmental process	-3.6	3.6	4.7	30293	452	202	11	5.4	1.6	430|525|653|1969|3212|6343|6495|7472|25806|53904|196528	ASCL2|ATP6V1B1|BMP5|EPHA2|HOXB2|SCT|SIX1|WNT2|VAX2|MYO3A|ARID2	-0.45	N-A1 set (DOWN)
GO Biological Processes	19	GO:0060977	coronary vasculature morphogenesis	19_GO:0032502 developmental process	-3.6	24	8.1	30293	19	202	3	1.5	0.85	6444|161742|196528	SGCD|SPRED1|ARID2	-0.45	N-A1 set (DOWN)
GO Biological Processes	19	GO:0002694	regulation of leukocyte activation	19_GO:0002376 immune system process	-3.3	3.2	4.3	30293	571	202	12	5.9	1.7	86|196|430|3575|3624|5896|7189|7293|51083|64844|126259|196528	ACTL6A|AHR|ASCL2|IL7R|INHBA|RAG1|TRAF6|TNFRSF4|GAL|MARCHF7|TMIGD2|ARID2	-0.21	N-A1 set (DOWN)
GO Biological Processes	19	GO:0007423	sensory organ development	19_GO:0032502 developmental process	-3.3	3.1	4.2	30293	579	202	12	5.9	1.7	86|430|525|653|1543|1969|3624|6101|6495|7472|25806|53904	ACTL6A|ASCL2|ATP6V1B1|BMP5|CYP1A1|EPHA2|INHBA|RP1|SIX1|WNT2|VAX2|MYO3A	-0.2	N-A1 set (DOWN)
GO Biological Processes	19	GO:1902455	negative regulation of stem cell population maintenance	19_GO:0032502 developmental process	-3.2	17	6.8	30293	26	202	3	1.5	0.85	3622|4017|51123	ING2|LOXL2|ZNF706	-0.2	N-A1 set (DOWN)
GO Biological Processes	19	GO:1990000	amyloid fibril formation	19_GO:0008152 metabolic process	-3.2	17	6.8	30293	26	202	3	1.5	0.85	4193|23435|728492	MDM2|TARDBP|SERF1B	-0.2	N-A1 set (DOWN)
GO Biological Processes	19	GO:0035902	response to immobilization stress	19_GO:0050896 response to stimulus	-3.2	17	6.8	30293	26	202	3	1.5	0.85	1543|4193|51083	CYP1A1|MDM2|GAL	-0.2	N-A1 set (DOWN)
GO Biological Processes	19	GO:1901796	regulation of signal transduction by p53 class mediator	19_GO:0050896 response to stimulus	-3.1	7	5.1	30293	107	202	5	2.5	1.1	3622|4193|23411|64844|161742	ING2|MDM2|SIRT1|MARCHF7|SPRED1	-0.17	N-A1 set (DOWN)
GO Biological Processes	19	GO:0007346	regulation of mitotic cell cycle	19_GO:0050789 regulation of biological process	-3.1	3.2	4.1	30293	521	202	11	5.4	1.6	86|993|1543|3624|4193|4751|8720|23411|51203|51339|196528	ACTL6A|CDC25A|CYP1A1|INHBA|MDM2|NEK2|MBTPS1|SIRT1|NUSAP1|DACT1|ARID2	-0.17	N-A1 set (DOWN)
GO Biological Processes	19	GO:1902230	negative regulation of intrinsic apoptotic signaling pathway in response to DNA damage	19_GO:0048519 negative regulation of biological process	-3	15	6.3	30293	30	202	3	1.5	0.85	3622|23411|64844	ING2|SIRT1|MARCHF7	-0.085	N-A1 set (DOWN)
GO Biological Processes	19	GO:0050865	regulation of cell activation	19_GO:0032501 multicellular organismal process	-3	2.9	3.9	30293	628	202	12	5.9	1.7	86|196|430|3575|3624|5896|7189|7293|51083|64844|126259|196528	ACTL6A|AHR|ASCL2|IL7R|INHBA|RAG1|TRAF6|TNFRSF4|GAL|MARCHF7|TMIGD2|ARID2	-0.079	N-A1 set (DOWN)
GO Biological Processes	19	GO:0051865	protein autoubiquitination	19_GO:0008152 metabolic process	-2.9	8.3	5.1	30293	72	202	4	2	0.98	4193|5896|7189|64844	MDM2|RAG1|TRAF6|MARCHF7	-0.041	N-A1 set (DOWN)
GO Biological Processes	19	GO:2000045	regulation of G1/S transition of mitotic cell cycle	19_GO:0050789 regulation of biological process	-2.8	4.9	4.3	30293	185	202	6	3	1.2	86|1543|3624|4193|51339|196528	ACTL6A|CYP1A1|INHBA|MDM2|DACT1|ARID2	-0.041	N-A1 set (DOWN)
GO Biological Processes	19	GO:0010564	regulation of cell cycle process	19_GO:0050789 regulation of biological process	-2.8	2.6	3.7	30293	747	202	13	6.4	1.7	86|993|1543|3624|4193|4751|6795|8720|10926|23411|51203|51339|196528	ACTL6A|CDC25A|CYP1A1|INHBA|MDM2|NEK2|AURKC|MBTPS1|DBF4|SIRT1|NUSAP1|DACT1|ARID2	-0.041	N-A1 set (DOWN)
GO Biological Processes	19	GO:1902105	regulation of leukocyte differentiation	19_GO:0002376 immune system process	-2.8	3.7	4	30293	326	202	8	4	1.4	86|430|3575|3624|5196|5896|7189|196528	ACTL6A|ASCL2|IL7R|INHBA|PF4|RAG1|TRAF6|ARID2	-0.041	N-A1 set (DOWN)
GO Biological Processes	19	GO:0048729	tissue morphogenesis	19_GO:0032502 developmental process	-2.8	2.9	3.7	30293	570	202	11	5.4	1.6	653|1832|1969|3212|3624|4193|6495|7134|7189|7472|51301	BMP5|DSP|EPHA2|HOXB2|INHBA|MDM2|SIX1|TNNC1|TRAF6|WNT2|GCNT4	-0.041	N-A1 set (DOWN)
GO Biological Processes	19	GO:0003206	cardiac chamber morphogenesis	19_GO:0032502 developmental process	-2.8	5.9	4.5	30293	127	202	5	2.5	1.1	653|1832|4193|7134|7472	BMP5|DSP|MDM2|TNNC1|WNT2	-0.041	N-A1 set (DOWN)
GO Biological Processes	19	GO:1903708	positive regulation of hemopoiesis	19_GO:0002376 immune system process	-2.8	4.8	4.3	30293	188	202	6	3	1.2	86|3575|5196|5896|7189|196528	ACTL6A|IL7R|PF4|RAG1|TRAF6|ARID2	-0.041	N-A1 set (DOWN)
GO Biological Processes	19	GO:1902107	positive regulation of leukocyte differentiation	19_GO:0002376 immune system process	-2.8	4.8	4.3	30293	188	202	6	3	1.2	86|3575|5196|5896|7189|196528	ACTL6A|IL7R|PF4|RAG1|TRAF6|ARID2	-0.041	N-A1 set (DOWN)
GO Biological Processes	19	GO:0048738	cardiac muscle tissue development	19_GO:0032502 developmental process	-2.7	4.6	4.2	30293	194	202	6	3	1.2	653|1832|6444|7134|7472|196528	BMP5|DSP|SGCD|TNNC1|WNT2|ARID2	0	N-A1 set (DOWN)
GO Biological Processes	19	GO:0003007	heart morphogenesis	19_GO:0032502 developmental process	-2.7	4	4	30293	263	202	7	3.5	1.3	653|1832|4193|6495|7134|7472|196528	BMP5|DSP|MDM2|SIX1|TNNC1|WNT2|ARID2	0	N-A1 set (DOWN)
GO Biological Processes	19	GO:1902229	regulation of intrinsic apoptotic signaling pathway in response to DNA damage	19_GO:0050896 response to stimulus	-2.7	12	5.5	30293	38	202	3	1.5	0.85	3622|23411|64844	ING2|SIRT1|MARCHF7	0	N-A1 set (DOWN)
GO Biological Processes	19	GO:0014706	striated muscle tissue development	19_GO:0032502 developmental process	-2.6	4.5	4.1	30293	200	202	6	3	1.2	653|1832|6444|7134|7472|196528	BMP5|DSP|SGCD|TNNC1|WNT2|ARID2	0	N-A1 set (DOWN)
GO Biological Processes	19	GO:0090596	sensory organ morphogenesis	19_GO:0032502 developmental process	-2.6	3.8	3.9	30293	273	202	7	3.5	1.3	525|1969|6101|6495|7472|25806|53904	ATP6V1B1|EPHA2|RP1|SIX1|WNT2|VAX2|MYO3A	0	N-A1 set (DOWN)
GO Biological Processes	19	GO:1901990	regulation of mitotic cell cycle phase transition	19_GO:0050789 regulation of biological process	-2.6	3.4	3.7	30293	355	202	8	4	1.4	86|993|1543|3624|4193|8720|51339|196528	ACTL6A|CDC25A|CYP1A1|INHBA|MDM2|MBTPS1|DACT1|ARID2	0	N-A1 set (DOWN)
GO Biological Processes	19	GO:0001568	blood vessel development	19_GO:0032502 developmental process	-2.5	2.9	3.5	30293	526	202	10	5	1.5	196|1969|4017|4193|6444|6495|7472|23411|161742|196528	AHR|EPHA2|LOXL2|MDM2|SGCD|SIX1|WNT2|SIRT1|SPRED1|ARID2	0	N-A1 set (DOWN)
GO Biological Processes	19	GO:1902806	regulation of cell cycle G1/S phase transition	19_GO:0050789 regulation of biological process	-2.5	4.3	3.9	30293	211	202	6	3	1.2	86|1543|3624|4193|51339|196528	ACTL6A|CYP1A1|INHBA|MDM2|DACT1|ARID2	0	N-A1 set (DOWN)
GO Biological Processes	19	GO:0045619	regulation of lymphocyte differentiation	19_GO:0002376 immune system process	-2.5	4.2	3.9	30293	213	202	6	3	1.2	86|430|3575|3624|5896|196528	ACTL6A|ASCL2|IL7R|INHBA|RAG1|ARID2	0	N-A1 set (DOWN)
GO Biological Processes	19	GO:1901987	regulation of cell cycle phase transition	19_GO:0050789 regulation of biological process	-2.4	3	3.5	30293	456	202	9	4.5	1.5	86|993|1543|3624|4193|8720|10926|51339|196528	ACTL6A|CDC25A|CYP1A1|INHBA|MDM2|MBTPS1|DBF4|DACT1|ARID2	0	N-A1 set (DOWN)
GO Biological Processes	19	GO:0001944	vasculature development	19_GO:0032502 developmental process	-2.4	2.7	3.4	30293	546	202	10	5	1.5	196|1969|4017|4193|6444|6495|7472|23411|161742|196528	AHR|EPHA2|LOXL2|MDM2|SGCD|SIX1|WNT2|SIRT1|SPRED1|ARID2	0	N-A1 set (DOWN)
GO Biological Processes	19	GO:0060976	coronary vasculature development	19_GO:0032502 developmental process	-2.4	9.4	4.8	30293	48	202	3	1.5	0.85	6444|161742|196528	SGCD|SPRED1|ARID2	0	N-A1 set (DOWN)
GO Biological Processes	19	GO:1903037	regulation of leukocyte cell-cell adhesion	19_GO:0050789 regulation of biological process	-2.4	3.2	3.5	30293	380	202	8	4	1.4	86|430|3575|5896|7189|64844|126259|196528	ACTL6A|ASCL2|IL7R|RAG1|TRAF6|MARCHF7|TMIGD2|ARID2	0	N-A1 set (DOWN)
GO Biological Processes	19	GO:0050863	regulation of T cell activation	19_GO:0002376 immune system process	-2.4	3.2	3.5	30293	380	202	8	4	1.4	86|430|3575|5896|7189|64844|126259|196528	ACTL6A|ASCL2|IL7R|RAG1|TRAF6|MARCHF7|TMIGD2|ARID2	0	N-A1 set (DOWN)
GO Biological Processes	19	GO:0031648	protein destabilization	19_GO:0065007 biological regulation	-2.4	9.2	4.7	30293	49	202	3	1.5	0.85	4193|23411|728492	MDM2|SIRT1|SERF1B	0	N-A1 set (DOWN)
GO Biological Processes	19	GO:1902459	positive regulation of stem cell population maintenance	19_GO:0032502 developmental process	-2.4	9.2	4.7	30293	49	202	3	1.5	0.85	86|3622|79692	ACTL6A|ING2|ZNF322	0	N-A1 set (DOWN)
GO Biological Processes	19	GO:0043009	chordate embryonic development	19_GO:0032502 developmental process	-2.4	2.5	3.3	30293	648	202	11	5.4	1.6	86|430|653|1969|3212|4071|4751|6495|7189|7472|51339	ACTL6A|ASCL2|BMP5|EPHA2|HOXB2|TM4SF1|NEK2|SIX1|TRAF6|WNT2|DACT1	0	N-A1 set (DOWN)
GO Biological Processes	19	GO:0033559	unsaturated fatty acid metabolic process	19_GO:0008152 metabolic process	-2.3	5.8	4	30293	103	202	4	2	0.98	525|1543|1645|83401	ATP6V1B1|CYP1A1|AKR1C1|ELOVL3	0	N-A1 set (DOWN)
GO Biological Processes	19	GO:0007507	heart development	19_GO:0032502 developmental process	-2.3	2.6	3.2	30293	569	202	10	5	1.5	653|1832|3624|4193|6444|6495|7134|7472|161742|196528	BMP5|DSP|INHBA|MDM2|SGCD|SIX1|TNNC1|WNT2|SPRED1|ARID2	0	N-A1 set (DOWN)
GO Biological Processes	19	GO:0019218	regulation of steroid metabolic process	19_GO:0008152 metabolic process	-2.3	5.8	4	30293	104	202	4	2	0.98	653|8720|23411|51083	BMP5|MBTPS1|SIRT1|GAL	0	N-A1 set (DOWN)
GO Biological Processes	19	GO:0050670	regulation of lymphocyte proliferation	19_GO:0002376 immune system process	-2.3	3.8	3.5	30293	237	202	6	3	1.2	196|7189|7293|51083|64844|126259	AHR|TRAF6|TNFRSF4|GAL|MARCHF7|TMIGD2	0	N-A1 set (DOWN)
GO Biological Processes	19	GO:0003205	cardiac chamber development	19_GO:0032502 developmental process	-2.3	4.5	3.7	30293	168	202	5	2.5	1.1	653|1832|4193|7134|7472	BMP5|DSP|MDM2|TNNC1|WNT2	0	N-A1 set (DOWN)
GO Biological Processes	19	GO:0009792	embryo development ending in birth or egg hatching	19_GO:0032502 developmental process	-2.3	2.5	3.1	30293	669	202	11	5.4	1.6	86|430|653|1969|3212|4071|4751|6495|7189|7472|51339	ACTL6A|ASCL2|BMP5|EPHA2|HOXB2|TM4SF1|NEK2|SIX1|TRAF6|WNT2|DACT1	0	N-A1 set (DOWN)
GO Biological Processes	19	GO:0032944	regulation of mononuclear cell proliferation	19_GO:0050789 regulation of biological process	-2.2	3.7	3.5	30293	241	202	6	3	1.2	196|7189|7293|51083|64844|126259	AHR|TRAF6|TNFRSF4|GAL|MARCHF7|TMIGD2	0	N-A1 set (DOWN)
GO Biological Processes	19	GO:2001234	negative regulation of apoptotic signaling pathway	19_GO:0048519 negative regulation of biological process	-2.2	3.7	3.5	30293	244	202	6	3	1.2	653|3622|4193|5196|23411|64844	BMP5|ING2|MDM2|PF4|SIRT1|MARCHF7	0	N-A1 set (DOWN)
GO Biological Processes	19	GO:0048598	embryonic morphogenesis	19_GO:0032502 developmental process	-2.2	2.6	3.1	30293	585	202	10	5	1.5	525|653|1969|3212|3624|6495|7189|25806|51339|53904	ATP6V1B1|BMP5|EPHA2|HOXB2|INHBA|SIX1|TRAF6|VAX2|DACT1|MYO3A	0	N-A1 set (DOWN)
GO Biological Processes	19	GO:0030316	osteoclast differentiation	19_GO:0032502 developmental process	-2.2	8	4.3	30293	56	202	3	1.5	0.85	1969|7189|56975	EPHA2|TRAF6|FAM20C	0	N-A1 set (DOWN)
GO Biological Processes	19	GO:0051251	positive regulation of lymphocyte activation	19_GO:0002376 immune system process	-2.2	3.2	3.3	30293	326	202	7	3.5	1.3	86|3575|5896|7189|7293|126259|196528	ACTL6A|IL7R|RAG1|TRAF6|TNFRSF4|TMIGD2|ARID2	0	N-A1 set (DOWN)
GO Biological Processes	19	GO:0002823	negative regulation of adaptive immune response based on somatic recombination of immune receptors built from immunoglobulin superfamily domains	19_GO:0002376 immune system process	-2.2	7.9	4.3	30293	57	202	3	1.5	0.85	196|430|3575	AHR|ASCL2|IL7R	0	N-A1 set (DOWN)
GO Biological Processes	19	GO:0050870	positive regulation of T cell activation	19_GO:0002376 immune system process	-2.2	3.6	3.4	30293	251	202	6	3	1.2	86|3575|5896|7189|126259|196528	ACTL6A|IL7R|RAG1|TRAF6|TMIGD2|ARID2	0	N-A1 set (DOWN)
GO Biological Processes	19	GO:0043010	camera-type eye development	19_GO:0032502 developmental process	-2.1	3.2	3.2	30293	333	202	7	3.5	1.3	86|1543|1969|3624|6101|7472|25806	ACTL6A|CYP1A1|EPHA2|INHBA|RP1|WNT2|VAX2	0	N-A1 set (DOWN)
GO Biological Processes	19	GO:2001243	negative regulation of intrinsic apoptotic signaling pathway	19_GO:0048519 negative regulation of biological process	-2.1	5.3	3.7	30293	114	202	4	2	0.98	3622|4193|23411|64844	ING2|MDM2|SIRT1|MARCHF7	0	N-A1 set (DOWN)
GO Biological Processes	19	GO:0008283	cell population proliferation	19_GO:0009987 cellular process	-2.1	2.4	3	30293	696	202	11	5.4	1.6	958|993|1836|1969|3575|4017|6495|7293|7472|84376|196528	CD40|CDC25A|SLC26A2|EPHA2|IL7R|LOXL2|SIX1|TNFRSF4|WNT2|HOOK3|ARID2	0	N-A1 set (DOWN)
GO Biological Processes	19	GO:0071482	cellular response to light stimulus	19_GO:0050896 response to stimulus	-2.1	5.2	3.7	30293	115	202	4	2	0.98	993|4193|6101|23411	CDC25A|MDM2|RP1|SIRT1	0	N-A1 set (DOWN)
GO Biological Processes	19	GO:0045580	regulation of T cell differentiation	19_GO:0002376 immune system process	-2.1	4.1	3.5	30293	181	202	5	2.5	1.1	86|430|3575|5896|196528	ACTL6A|ASCL2|IL7R|RAG1|ARID2	0	N-A1 set (DOWN)
GO Biological Processes	19	GO:0002521	leukocyte differentiation	19_GO:0032502 developmental process	-2.1	2.8	3.1	30293	421	202	8	4	1.4	430|1969|3575|3702|5896|7189|23411|56975	ASCL2|EPHA2|IL7R|ITK|RAG1|TRAF6|SIRT1|FAM20C	0	N-A1 set (DOWN)
GO Biological Processes	19	GO:1903706	regulation of hemopoiesis	19_GO:0002376 immune system process	-2.1	2.8	3.1	30293	422	202	8	4	1.4	86|430|3575|3624|5196|5896|7189|196528	ACTL6A|ASCL2|IL7R|INHBA|PF4|RAG1|TRAF6|ARID2	0	N-A1 set (DOWN)
GO Biological Processes	19	GO:0055008	cardiac muscle tissue morphogenesis	19_GO:0032502 developmental process	-2.1	7.4	4.1	30293	61	202	3	1.5	0.85	1832|7134|7472	DSP|TNNC1|WNT2	0	N-A1 set (DOWN)
GO Biological Processes	19	GO:0045582	positive regulation of T cell differentiation	19_GO:0002376 immune system process	-2.1	5.1	3.7	30293	117	202	4	2	0.98	86|3575|5896|196528	ACTL6A|IL7R|RAG1|ARID2	0	N-A1 set (DOWN)
GO Biological Processes	19	GO:0002820	negative regulation of adaptive immune response	19_GO:0002376 immune system process	-2.1	7.3	4	30293	62	202	3	1.5	0.85	196|430|3575	AHR|ASCL2|IL7R	0	N-A1 set (DOWN)
GO Biological Processes	19	GO:0060537	muscle tissue development	19_GO:0032502 developmental process	-2.1	3	3.1	30293	345	202	7	3.5	1.3	653|1832|6444|6495|7134|7472|196528	BMP5|DSP|SGCD|SIX1|TNNC1|WNT2|ARID2	0	N-A1 set (DOWN)
GO Biological Processes	19	GO:0090068	positive regulation of cell cycle process	19_GO:0048518 positive regulation of biological process	-2	3.4	3.2	30293	266	202	6	3	1.2	993|1543|4193|6795|10926|51203	CDC25A|CYP1A1|MDM2|AURKC|DBF4|NUSAP1	0	N-A1 set (DOWN)
GO Biological Processes	19	GO:0070663	regulation of leukocyte proliferation	19_GO:0050789 regulation of biological process	-2	3.4	3.2	30293	267	202	6	3	1.2	196|7189|7293|51083|64844|126259	AHR|TRAF6|TNFRSF4|GAL|MARCHF7|TMIGD2	0	N-A1 set (DOWN)
