## Supplementary material for "Potential multiple disease progression pathways in female patients with Alzheimer’s disease inferred from transcriptome and epigenome data of the dorsolateral prefrontal cortex": Table_S3j.xlsx

### Sheet: Sheet1
Category	CategoryID	GO	Description	PARENT_GO	Log10(p-value)	Enrichment	Z-score	#TotalGeneInLibrary	#GeneInGO	#GeneInHitList	#GeneInGOAndHitList	%InGO	STDV %InGO	GeneID	Hits	Log10(q-value)	GeneList
GO Biological Processes	19	GO:0000395	mRNA 5'-splice site recognition	19_GO:0008152 metabolic process	-4.2	12	7	30293	24	546	5	0.92	0.41	285962|100151683|101954264|101954266|101954272	WEE2-AS1|RNU4ATAC|RNVU1-4|RNVU1-14|RNVU1-3	-0.38	N-A2 set (UP)
GO Biological Processes	19	GO:0120031	plasma membrane bounded cell projection assembly	19_GO:0009987 cellular process	-3.9	2.6	4.5	30293	428	546	20	3.7	0.8	2302|3636|6674|7802|10324|25886|26084|50649|51259|55130|57545|79583|84080|91978|121512|138162|147700|200728|374407|644890	FOXJ1|INPPL1|SPAG1|DNALI1|KLHL41|POC1A|ARHGEF26|ARHGEF4|TMEM216|ODAD2|CC2D2A|TMEM231|ENKD1|TPGS1|FGD4|PIERCE1|KLC3|TMEM17|DNAJB13|MEIG1	-0.38	N-A2 set (UP)
GO Biological Processes	19	GO:0032088	negative regulation of NF-kappaB transcription factor activity	19_GO:0008152 metabolic process	-3.9	5.4	5.4	30293	82	546	8	1.5	0.51	2302|3275|3654|10616|25855|84875|114548|286430	FOXJ1|PRMT2|IRAK1|RBCK1|BRMS1|PARP10|NLRP3|NLRP2B	-0.38	N-A2 set (UP)
GO Biological Processes	19	GO:0030031	cell projection assembly	19_GO:0009987 cellular process	-3.8	2.5	4.3	30293	441	546	20	3.7	0.8	2302|3636|6674|7802|10324|25886|26084|50649|51259|55130|57545|79583|84080|91978|121512|138162|147700|200728|374407|644890	FOXJ1|INPPL1|SPAG1|DNALI1|KLHL41|POC1A|ARHGEF26|ARHGEF4|TMEM216|ODAD2|CC2D2A|TMEM231|ENKD1|TPGS1|FGD4|PIERCE1|KLC3|TMEM17|DNAJB13|MEIG1	-0.38	N-A2 set (UP)
GO Biological Processes	19	GO:0051784	negative regulation of nuclear division	19_GO:0048519 negative regulation of biological process	-3.7	7.1	5.7	30293	47	546	6	1.1	0.45	701|991|1111|8379|9735|286151	BUB1B|CDC20|CHEK1|MAD1L1|KNTC1|FBXO43	-0.38	N-A2 set (UP)
GO Biological Processes	19	GO:0021798	forebrain dorsal/ventral pattern formation	19_GO:0032502 developmental process	-3.7	24	8.2	30293	7	546	3	0.55	0.32	2737|5080|170825	GLI3|PAX6|GSX2	-0.38	N-A2 set (UP)
GO Biological Processes	19	GO:0044458	motile cilium assembly	19_GO:0009987 cellular process	-3.7	5.7	5.3	30293	68	546	7	1.3	0.48	2302|7802|57545|84080|91978|147700|644890	FOXJ1|DNALI1|CC2D2A|ENKD1|TPGS1|KLC3|MEIG1	-0.38	N-A2 set (UP)
GO Biological Processes	19	GO:0002683	negative regulation of immune system process	19_GO:0002376 immune system process	-3.7	2.3	4.2	30293	520	546	22	4	0.84	558|684|727|942|1379|1588|2302|2737|3105|3662|6662|8379|8451|11274|25807|53833|54625|55024|56927|79594|284467|286430	AXL|BST2|C5|CD86|CR1L|CYP19A1|FOXJ1|GLI3|HLA-A|IRF4|SOX9|MAD1L1|CUL4A|USP18|RHBDD3|IL20RB|PARP14|BANK1|GPR108|MUL1|TAFA3|NLRP2B	-0.38	N-A2 set (UP)
GO Biological Processes	19	GO:0035082	axoneme assembly	19_GO:0009987 cellular process	-3.5	4.6	4.8	30293	96	546	8	1.5	0.51	2302|6674|55130|57545|91978|138162|374407|644890	FOXJ1|SPAG1|ODAD2|CC2D2A|TPGS1|PIERCE1|DNAJB13|MEIG1	-0.23	N-A2 set (UP)
GO Biological Processes	19	GO:0043433	negative regulation of DNA-binding transcription factor activity	19_GO:0008152 metabolic process	-3.2	3.5	4.3	30293	158	546	10	1.8	0.57	2302|3275|3654|10616|25855|26471|84875|114548|150094|286430	FOXJ1|PRMT2|IRAK1|RBCK1|BRMS1|NUPR1|PARP10|NLRP3|SIK1|NLRP2B	-0.16	N-A2 set (UP)
GO Biological Processes	19	GO:1903010	regulation of bone development	19_GO:0032502 developmental process	-3.2	17	6.7	30293	10	546	3	0.55	0.32	632|2737|9104	BGLAP|GLI3|RGN	-0.16	N-A2 set (UP)
GO Biological Processes	19	GO:0022400	regulation of rhodopsin mediated signaling pathway	19_GO:0050896 response to stimulus	-3.2	17	6.7	30293	10	546	3	0.55	0.32	2868|6011|79823	GRK4|GRK1|CAMKMT	-0.16	N-A2 set (UP)
GO Biological Processes	19	GO:0002456	T cell mediated immunity	19_GO:0002376 immune system process	-3.2	7.1	5.2	30293	39	546	5	0.92	0.41	1379|3105|6891|10384|81622	CR1L|HLA-A|TAP2|BTN3A3|UNC93B1	-0.16	N-A2 set (UP)
GO Biological Processes	19	GO:0002697	regulation of immune effector process	19_GO:0002376 immune system process	-3.2	2.5	3.9	30293	383	546	17	3.1	0.74	558|684|942|1379|2048|2302|3105|3662|5199|6813|6891|53833|55601|56848|91543|114548|149840	AXL|BST2|CD86|CR1L|EPHB2|FOXJ1|HLA-A|IRF4|CFP|STXBP2|TAP2|IL20RB|DDX60|SPHK2|RSAD2|NLRP3|SHLD1	-0.16	N-A2 set (UP)
GO Biological Processes	19	GO:0045839	negative regulation of mitotic nuclear division	19_GO:0048519 negative regulation of biological process	-3.1	6.9	5.1	30293	40	546	5	0.92	0.41	701|991|1111|8379|9735	BUB1B|CDC20|CHEK1|MAD1L1|KNTC1	-0.16	N-A2 set (UP)
GO Biological Processes	19	GO:0036297	interstrand cross-link repair	19_GO:0050896 response to stimulus	-3.1	6.9	5.1	30293	40	546	5	0.92	0.41	2189|10635|55215|64421|64858	FANCG|RAD51AP1|FANCI|DCLRE1C|DCLRE1B	-0.16	N-A2 set (UP)
GO Biological Processes	19	GO:0021871	forebrain regionalization	19_GO:0032502 developmental process	-3.1	9.2	5.5	30293	24	546	4	0.73	0.36	2018|2737|5080|170825	EMX2|GLI3|PAX6|GSX2	-0.15	N-A2 set (UP)
GO Biological Processes	19	GO:0060736	prostate gland growth	19_GO:0040007 growth	-3.1	15	6.4	30293	11	546	3	0.55	0.32	367|1588|6662	AR|CYP19A1|SOX9	-0.15	N-A2 set (UP)
GO Biological Processes	19	GO:0045292	mRNA cis splicing, via spliceosome	19_GO:0008152 metabolic process	-3	6.6	4.9	30293	42	546	5	0.92	0.41	285962|100151683|101954264|101954266|101954272	WEE2-AS1|RNU4ATAC|RNVU1-4|RNVU1-14|RNVU1-3	-0.15	N-A2 set (UP)
GO Biological Processes	19	GO:0045087	innate immune response	19_GO:0044419 biological process involved in interspecies interaction between organisms	-3	1.9	3.6	30293	773	546	27	4.9	0.93	558|684|727|733|1191|3105|3437|3654|4599|5199|9246|11018|11274|50856|51191|54625|54809|55337|55601|81622|81786|91543|114548|171568|286430|353514|613210	AXL|BST2|C5|C8G|CLU|HLA-A|IFIT3|IRAK1|MX1|CFP|UBE2L6|TMED1|USP18|CLEC4A|HERC5|PARP14|SAMD9|SHFL|DDX60|UNC93B1|TRIM7|RSAD2|NLRP3|POLR3H|NLRP2B|LILRA5|DEFB136	-0.15	N-A2 set (UP)
GO Biological Processes	19	GO:0060271	cilium assembly	19_GO:0009987 cellular process	-2.9	2.5	3.7	30293	333	546	15	2.7	0.7	2302|6674|7802|25886|51259|55130|57545|79583|84080|91978|138162|147700|200728|374407|644890	FOXJ1|SPAG1|DNALI1|POC1A|TMEM216|ODAD2|CC2D2A|TMEM231|ENKD1|TPGS1|PIERCE1|KLC3|TMEM17|DNAJB13|MEIG1	-0.08	N-A2 set (UP)
GO Biological Processes	19	GO:0021846	cell proliferation in forebrain	19_GO:0032502 developmental process	-2.9	8.2	5.1	30293	27	546	4	0.73	0.36	1638|2018|2737|5080	DCT|EMX2|GLI3|PAX6	-0.066	N-A2 set (UP)
GO Biological Processes	19	GO:0032753	positive regulation of interleukin-4 production	19_GO:0048518 positive regulation of biological process	-2.9	8.2	5.1	30293	27	546	4	0.73	0.36	942|3662|53833|114548	CD86|IRF4|IL20RB|NLRP3	-0.066	N-A2 set (UP)
GO Biological Processes	19	GO:0051607	defense response to virus	19_GO:0044419 biological process involved in interspecies interaction between organisms	-2.8	2.7	3.7	30293	272	546	13	2.4	0.65	684|3437|4599|11274|51191|54541|55337|55601|81622|81786|91351|91543|171568	BST2|IFIT3|MX1|USP18|HERC5|DDIT4|SHFL|DDX60|UNC93B1|TRIM7|DDX60L|RSAD2|POLR3H	-0.066	N-A2 set (UP)
GO Biological Processes	19	GO:0021978	telencephalon regionalization	19_GO:0032502 developmental process	-2.8	13	5.8	30293	13	546	3	0.55	0.32	2018|5080|170825	EMX2|PAX6|GSX2	-0.066	N-A2 set (UP)
GO Biological Processes	19	GO:0140546	defense response to symbiont	19_GO:0044419 biological process involved in interspecies interaction between organisms	-2.8	2.6	3.7	30293	273	546	13	2.4	0.65	684|3437|4599|11274|51191|54541|55337|55601|81622|81786|91351|91543|171568	BST2|IFIT3|MX1|USP18|HERC5|DDIT4|SHFL|DDX60|UNC93B1|TRIM7|DDX60L|RSAD2|POLR3H	-0.066	N-A2 set (UP)
GO Biological Processes	19	GO:0071173	spindle assembly checkpoint signaling	19_GO:0048519 negative regulation of biological process	-2.8	7.7	4.9	30293	29	546	4	0.73	0.36	701|991|8379|9735	BUB1B|CDC20|MAD1L1|KNTC1	-0.058	N-A2 set (UP)
GO Biological Processes	19	GO:0071174	mitotic spindle checkpoint signaling	19_GO:0048519 negative regulation of biological process	-2.8	7.7	4.9	30293	29	546	4	0.73	0.36	701|991|8379|9735	BUB1B|CDC20|MAD1L1|KNTC1	-0.058	N-A2 set (UP)
GO Biological Processes	19	GO:0007094	mitotic spindle assembly checkpoint signaling	19_GO:0048519 negative regulation of biological process	-2.8	7.7	4.9	30293	29	546	4	0.73	0.36	701|991|8379|9735	BUB1B|CDC20|MAD1L1|KNTC1	-0.058	N-A2 set (UP)
GO Biological Processes	19	GO:0046322	negative regulation of fatty acid oxidation	19_GO:0048519 negative regulation of biological process	-2.7	12	5.5	30293	14	546	3	0.55	0.32	32|2327|6662	ACACB|FMO2|SOX9	-0.058	N-A2 set (UP)
GO Biological Processes	19	GO:0006376	mRNA splice site recognition	19_GO:0008152 metabolic process	-2.7	5.7	4.4	30293	49	546	5	0.92	0.41	285962|100151683|101954264|101954266|101954272	WEE2-AS1|RNU4ATAC|RNVU1-4|RNVU1-14|RNVU1-3	-0.058	N-A2 set (UP)
GO Biological Processes	19	GO:0051090	regulation of DNA-binding transcription factor activity	19_GO:0008152 metabolic process	-2.7	2.3	3.5	30293	386	546	16	2.9	0.72	183|367|1191|2302|3275|3297|3654|10616|25855|26471|55367|64320|84875|114548|150094|286430	AGT|AR|CLU|FOXJ1|PRMT2|HSF1|IRAK1|RBCK1|BRMS1|NUPR1|PIDD1|RNF25|PARP10|NLRP3|SIK1|NLRP2B	-0.058	N-A2 set (UP)
GO Biological Processes	19	GO:0031577	spindle checkpoint signaling	19_GO:0048519 negative regulation of biological process	-2.7	7.4	4.7	30293	30	546	4	0.73	0.36	701|991|8379|9735	BUB1B|CDC20|MAD1L1|KNTC1	-0.058	N-A2 set (UP)
GO Biological Processes	19	GO:0001578	microtubule bundle formation	19_GO:0009987 cellular process	-2.7	3.6	3.9	30293	125	546	8	1.5	0.51	2302|6674|55130|57545|91978|138162|374407|644890	FOXJ1|SPAG1|ODAD2|CC2D2A|TPGS1|PIERCE1|DNAJB13|MEIG1	-0.058	N-A2 set (UP)
GO Biological Processes	19	GO:0006957	complement activation, alternative pathway	19_GO:0044419 biological process involved in interspecies interaction between organisms	-2.6	11	5.3	30293	15	546	3	0.55	0.32	727|733|5199	C5|C8G|CFP	-0.024	N-A2 set (UP)
GO Biological Processes	19	GO:0061036	positive regulation of cartilage development	19_GO:0032502 developmental process	-2.6	6.9	4.6	30293	32	546	4	0.73	0.36	649|2737|6662|8200	BMP1|GLI3|SOX9|GDF5	-0.024	N-A2 set (UP)
GO Biological Processes	19	GO:0033046	negative regulation of sister chromatid segregation	19_GO:0048519 negative regulation of biological process	-2.6	6.9	4.6	30293	32	546	4	0.73	0.36	701|991|8379|9735	BUB1B|CDC20|MAD1L1|KNTC1	-0.024	N-A2 set (UP)
GO Biological Processes	19	GO:0045841	negative regulation of mitotic metaphase/anaphase transition	19_GO:0048519 negative regulation of biological process	-2.6	6.9	4.6	30293	32	546	4	0.73	0.36	701|991|8379|9735	BUB1B|CDC20|MAD1L1|KNTC1	-0.024	N-A2 set (UP)
GO Biological Processes	19	GO:0033048	negative regulation of mitotic sister chromatid segregation	19_GO:0048519 negative regulation of biological process	-2.6	6.9	4.6	30293	32	546	4	0.73	0.36	701|991|8379|9735	BUB1B|CDC20|MAD1L1|KNTC1	-0.024	N-A2 set (UP)
GO Biological Processes	19	GO:2000816	negative regulation of mitotic sister chromatid separation	19_GO:0048519 negative regulation of biological process	-2.6	6.9	4.6	30293	32	546	4	0.73	0.36	701|991|8379|9735	BUB1B|CDC20|MAD1L1|KNTC1	-0.024	N-A2 set (UP)
GO Biological Processes	19	GO:0046649	lymphocyte activation	19_GO:0002376 immune system process	-2.6	2.1	3.3	30293	475	546	18	3.3	0.76	558|684|896|942|974|2048|2737|3070|3105|3662|7374|8451|50856|53833|55024|56262|64421|91543	AXL|BST2|CCND3|CD86|CD79B|EPHB2|GLI3|HELLS|HLA-A|IRF4|UNG|CUL4A|CLEC4A|IL20RB|BANK1|LRRC8A|DCLRE1C|RSAD2	-0.019	N-A2 set (UP)
GO Biological Processes	19	GO:0034374	low-density lipoprotein particle remodeling	19_GO:0032501 multicellular organismal process	-2.6	10	5.1	30293	16	546	3	0.55	0.32	183|4353|4547	AGT|MPO|MTTP	-0.019	N-A2 set (UP)
GO Biological Processes	19	GO:1904031	positive regulation of cyclin-dependent protein kinase activity	19_GO:0048518 positive regulation of biological process	-2.6	10	5.1	30293	16	546	3	0.55	0.32	896|1956|219736	CCND3|EGFR|STOX1	-0.019	N-A2 set (UP)
GO Biological Processes	19	GO:0060348	bone development	19_GO:0032502 developmental process	-2.5	2.9	3.5	30293	194	546	10	1.8	0.57	632|875|2737|3636|4146|5251|6261|6662|84895|147111	BGLAP|CBS|GLI3|INPPL1|MATN1|PHEX|RYR1|SOX9|MIGA2|NOTUM	-0.015	N-A2 set (UP)
GO Biological Processes	19	GO:0044782	cilium organization	19_GO:0009987 cellular process	-2.5	2.3	3.3	30293	366	546	15	2.7	0.7	2302|6674|7802|25886|51259|55130|57545|79583|84080|91978|138162|147700|200728|374407|644890	FOXJ1|SPAG1|DNALI1|POC1A|TMEM216|ODAD2|CC2D2A|TMEM231|ENKD1|TPGS1|PIERCE1|KLC3|TMEM17|DNAJB13|MEIG1	-0.015	N-A2 set (UP)
GO Biological Processes	19	GO:1905819	negative regulation of chromosome separation	19_GO:0048519 negative regulation of biological process	-2.5	6.5	4.4	30293	34	546	4	0.73	0.36	701|991|8379|9735	BUB1B|CDC20|MAD1L1|KNTC1	-0.005	N-A2 set (UP)
GO Biological Processes	19	GO:1902100	negative regulation of metaphase/anaphase transition of cell cycle	19_GO:0048519 negative regulation of biological process	-2.5	6.5	4.4	30293	34	546	4	0.73	0.36	701|991|8379|9735	BUB1B|CDC20|MAD1L1|KNTC1	-0.005	N-A2 set (UP)
GO Biological Processes	19	GO:0051985	negative regulation of chromosome segregation	19_GO:0048519 negative regulation of biological process	-2.5	6.5	4.4	30293	34	546	4	0.73	0.36	701|991|8379|9735	BUB1B|CDC20|MAD1L1|KNTC1	-0.005	N-A2 set (UP)
GO Biological Processes	19	GO:0032673	regulation of interleukin-4 production	19_GO:0032501 multicellular organismal process	-2.5	6.3	4.3	30293	35	546	4	0.73	0.36	942|3662|53833|114548	CD86|IRF4|IL20RB|NLRP3	0	N-A2 set (UP)
GO Biological Processes	19	GO:0046189	phenol-containing compound biosynthetic process	19_GO:0008152 metabolic process	-2.5	6.3	4.3	30293	35	546	4	0.73	0.36	1621|1638|1644|7166	DBH|DCT|DDC|TPH1	0	N-A2 set (UP)
GO Biological Processes	19	GO:0046902	regulation of mitochondrial membrane permeability	19_GO:0051179 localization	-2.4	4.9	4	30293	57	546	5	0.92	0.41	2139|7755|10449|79594|203245	EYA2|ZNF205|ACAA2|MUL1|NAIF1	0	N-A2 set (UP)
GO Biological Processes	19	GO:0002830	positive regulation of type 2 immune response	19_GO:0002376 immune system process	-2.4	9.2	4.7	30293	18	546	3	0.55	0.32	942|91543|114548	CD86|RSAD2|NLRP3	0	N-A2 set (UP)
GO Biological Processes	19	GO:0035455	response to interferon-alpha	19_GO:0050896 response to stimulus	-2.4	9.2	4.7	30293	18	546	3	0.55	0.32	558|684|27074	AXL|BST2|LAMP3	0	N-A2 set (UP)
GO Biological Processes	19	GO:1905332	positive regulation of morphogenesis of an epithelium	19_GO:0032502 developmental process	-2.4	6.2	4.2	30293	36	546	4	0.73	0.36	183|367|6662|219736	AGT|AR|SOX9|STOX1	0	N-A2 set (UP)
GO Biological Processes	19	GO:0009615	response to virus	19_GO:0044419 biological process involved in interspecies interaction between organisms	-2.4	2.2	3.2	30293	380	546	15	2.7	0.7	684|1191|3437|4599|11274|51191|54541|55337|55601|81622|81786|91351|91543|114548|171568	BST2|CLU|IFIT3|MX1|USP18|HERC5|DDIT4|SHFL|DDX60|UNC93B1|TRIM7|DDX60L|RSAD2|NLRP3|POLR3H	0	N-A2 set (UP)
GO Biological Processes	19	GO:0051092	positive regulation of NF-kappaB transcription factor activity	19_GO:0008152 metabolic process	-2.4	3.1	3.5	30293	141	546	8	1.5	0.51	183|367|1191|3654|10616|55367|64320|114548	AGT|AR|CLU|IRAK1|RBCK1|PIDD1|RNF25|NLRP3	0	N-A2 set (UP)
GO Biological Processes	19	GO:0046660	female sex differentiation	19_GO:0022414 reproductive process	-2.4	3.5	3.5	30293	112	546	7	1.3	0.48	117|558|1588|2189|11144|57122|63951	ADCYAP1R1|AXL|CYP19A1|FANCG|DMC1|NUP107|DMRTA1	0	N-A2 set (UP)
GO Biological Processes	19	GO:0009314	response to radiation	19_GO:0050896 response to stimulus	-2.4	2.1	3.1	30293	420	546	16	2.9	0.72	1621|1638|1956|2189|2767|3297|3753|6011|8451|8622|10635|51435|64421|138162|144715|150094	DBH|DCT|EGFR|FANCG|GNA11|HSF1|KCNE1|GRK1|CUL4A|PDE8B|RAD51AP1|SCARA3|DCLRE1C|PIERCE1|RAD9B|SIK1	0	N-A2 set (UP)
GO Biological Processes	19	GO:0007548	sex differentiation	19_GO:0022414 reproductive process	-2.3	2.4	3.1	30293	280	546	12	2.2	0.63	117|367|558|1271|1588|2189|3753|6662|11144|26471|57122|63951	ADCYAP1R1|AR|AXL|CNTFR|CYP19A1|FANCG|KCNE1|SOX9|DMC1|NUPR1|NUP107|DMRTA1	0	N-A2 set (UP)
GO Biological Processes	19	GO:0001974	blood vessel remodeling	19_GO:0032501 multicellular organismal process	-2.3	5.7	4	30293	39	546	4	0.73	0.36	183|558|875|1621	AGT|AXL|CBS|DBH	0	N-A2 set (UP)
GO Biological Processes	19	GO:0032332	positive regulation of chondrocyte differentiation	19_GO:0032502 developmental process	-2.3	8.3	4.4	30293	20	546	3	0.55	0.32	2737|6662|8200	GLI3|SOX9|GDF5	0	N-A2 set (UP)
GO Biological Processes	19	GO:0034122	negative regulation of toll-like receptor signaling pathway	19_GO:0044419 biological process involved in interspecies interaction between organisms	-2.3	8.3	4.4	30293	20	546	3	0.55	0.32	3662|56927|286430	IRF4|GPR108|NLRP2B	0	N-A2 set (UP)
GO Biological Processes	19	GO:0051783	regulation of nuclear division	19_GO:0050789 regulation of biological process	-2.3	3	3.3	30293	147	546	8	1.5	0.51	701|991|1111|4288|8379|9735|10635|286151	BUB1B|CDC20|CHEK1|MKI67|MAD1L1|KNTC1|RAD51AP1|FBXO43	0	N-A2 set (UP)
GO Biological Processes	19	GO:0104004	cellular response to environmental stimulus	19_GO:0050896 response to stimulus	-2.3	2.3	3.1	30293	318	546	13	2.4	0.65	1111|1956|2767|3297|3753|6011|6662|8451|9780|10635|114548|138162|144715	CHEK1|EGFR|GNA11|HSF1|KCNE1|GRK1|SOX9|CUL4A|PIEZO1|RAD51AP1|NLRP3|PIERCE1|RAD9B	0	N-A2 set (UP)
GO Biological Processes	19	GO:0071214	cellular response to abiotic stimulus	19_GO:0050896 response to stimulus	-2.3	2.3	3.1	30293	318	546	13	2.4	0.65	1111|1956|2767|3297|3753|6011|6662|8451|9780|10635|114548|138162|144715	CHEK1|EGFR|GNA11|HSF1|KCNE1|GRK1|SOX9|CUL4A|PIEZO1|RAD51AP1|NLRP3|PIERCE1|RAD9B	0	N-A2 set (UP)
GO Biological Processes	19	GO:0002703	regulation of leukocyte mediated immunity	19_GO:0002376 immune system process	-2.3	2.5	3.1	30293	247	546	11	2	0.6	684|1379|2302|3105|6813|6891|53833|56848|91543|114548|149840	BST2|CR1L|FOXJ1|HLA-A|STXBP2|TAP2|IL20RB|SPHK2|RSAD2|NLRP3|SHLD1	0	N-A2 set (UP)
GO Biological Processes	19	GO:0002460	adaptive immune response based on somatic recombination of immune receptors built from immunoglobulin superfamily domains	19_GO:0002376 immune system process	-2.3	2.5	3.1	30293	247	546	11	2	0.6	727|733|1191|1379|3105|3662|6891|7374|10384|81622|149840	C5|C8G|CLU|CR1L|HLA-A|IRF4|TAP2|UNG|BTN3A3|UNC93B1|SHLD1	0	N-A2 set (UP)
GO Biological Processes	19	GO:0001655	urogenital system development	19_GO:0032502 developmental process	-2.3	4.4	3.7	30293	63	546	5	0.92	0.41	367|1588|2048|3070|6662	AR|CYP19A1|EPHB2|HELLS|SOX9	0	N-A2 set (UP)
GO Biological Processes	19	GO:1901224	positive regulation of non-canonical NF-kappaB signal transduction	19_GO:0048518 positive regulation of biological process	-2.3	4.4	3.7	30293	63	546	5	0.92	0.41	942|1956|10616|23328|114548	CD86|EGFR|RBCK1|SASH1|NLRP3	0	N-A2 set (UP)
GO Biological Processes	19	GO:0007088	regulation of mitotic nuclear division	19_GO:0050789 regulation of biological process	-2.2	3.3	3.4	30293	118	546	7	1.3	0.48	701|991|1111|4288|8379|9735|286151	BUB1B|CDC20|CHEK1|MKI67|MAD1L1|KNTC1|FBXO43	0	N-A2 set (UP)
GO Biological Processes	19	GO:0009612	response to mechanical stimulus	19_GO:0050896 response to stimulus	-2.2	2.6	3.2	30293	214	546	10	1.8	0.57	632|1111|1956|4353|6662|8200|9780|57053|83862|84059	BGLAP|CHEK1|EGFR|MPO|SOX9|GDF5|PIEZO1|CHRNA10|TMEM120A|ADGRV1	0	N-A2 set (UP)
GO Biological Processes	19	GO:0007224	smoothened signaling pathway	19_GO:0050896 response to stimulus	-2.2	3.7	3.5	30293	90	546	6	1.1	0.45	2737|5080|57545|79583|132884|200728	GLI3|PAX6|CC2D2A|TMEM231|EVC2|TMEM17	0	N-A2 set (UP)
GO Biological Processes	19	GO:0006282	regulation of DNA repair	19_GO:0050896 response to stimulus	-2.2	2.6	3.2	30293	215	546	10	1.8	0.57	1111|1956|2139|3297|6944|8451|10635|57332|78996|149840	CHEK1|EGFR|EYA2|HSF1|VPS72|CUL4A|RAD51AP1|CBX8|CYREN|SHLD1	0	N-A2 set (UP)
GO Biological Processes	19	GO:0032656	regulation of interleukin-13 production	19_GO:0032501 multicellular organismal process	-2.2	7.9	4.3	30293	21	546	3	0.55	0.32	3662|56848|353514	IRF4|SPHK2|LILRA5	0	N-A2 set (UP)
GO Biological Processes	19	GO:0002478	antigen processing and presentation of exogenous peptide antigen	19_GO:0002376 immune system process	-2.2	5.4	3.8	30293	41	546	4	0.73	0.36	3105|6891|50856|81622	HLA-A|TAP2|CLEC4A|UNC93B1	0	N-A2 set (UP)
GO Biological Processes	19	GO:0045321	leukocyte activation	19_GO:0002376 immune system process	-2.2	1.9	2.9	30293	598	546	20	3.7	0.8	558|684|896|942|974|1191|2048|2737|3070|3105|3662|6813|7374|8451|50856|53833|55024|56262|64421|91543	AXL|BST2|CCND3|CD86|CD79B|CLU|EPHB2|GLI3|HELLS|HLA-A|IRF4|STXBP2|UNG|CUL4A|CLEC4A|IL20RB|BANK1|LRRC8A|DCLRE1C|RSAD2	0	N-A2 set (UP)
GO Biological Processes	19	GO:0002443	leukocyte mediated immunity	19_GO:0002376 immune system process	-2.2	2.3	3	30293	291	546	12	2.2	0.63	727|733|1191|1379|1621|3105|6813|6891|7374|10384|81622|149840	C5|C8G|CLU|CR1L|DBH|HLA-A|STXBP2|TAP2|UNG|BTN3A3|UNC93B1|SHLD1	0	N-A2 set (UP)
GO Biological Processes	19	GO:1901028	regulation of mitochondrial outer membrane permeabilization involved in apoptotic signaling pathway	19_GO:0051179 localization	-2.2	7.6	4.2	30293	22	546	3	0.55	0.32	7755|10449|79594	ZNF205|ACAA2|MUL1	0	N-A2 set (UP)
GO Biological Processes	19	GO:0002700	regulation of production of molecular mediator of immune response	19_GO:0002376 immune system process	-2.1	2.7	3.1	30293	188	546	9	1.6	0.54	558|684|942|2048|3105|56848|91543|114548|149840	AXL|BST2|CD86|EPHB2|HLA-A|SPHK2|RSAD2|NLRP3|SHLD1	0	N-A2 set (UP)
GO Biological Processes	19	GO:0120316	sperm flagellum assembly	19_GO:0022414 reproductive process	-2.1	5.2	3.7	30293	43	546	4	0.73	0.36	7802|91978|147700|644890	DNALI1|TPGS1|KLC3|MEIG1	0	N-A2 set (UP)
GO Biological Processes	19	GO:0051276	chromosome organization	19_GO:0009987 cellular process	-2.1	1.9	2.8	30293	485	546	17	3.1	0.74	701|991|3833|8354|8379|9735|11144|24137|54433|57122|64421|64858|149840|221150|256006|285643|401541	BUB1B|CDC20|KIFC1|H3C11|MAD1L1|KNTC1|DMC1|KIF4A|GAR1|NUP107|DCLRE1C|DCLRE1B|SHLD1|SKA3|ANKRD31|KIF4B|CENPP	0	N-A2 set (UP)
GO Biological Processes	19	GO:1902108	regulation of mitochondrial membrane permeability involved in apoptotic process	19_GO:0051179 localization	-2.1	7.2	4.1	30293	23	546	3	0.55	0.32	2139|10449|203245	EYA2|ACAA2|NAIF1	0	N-A2 set (UP)
GO Biological Processes	19	GO:0051225	spindle assembly	19_GO:0009987 cellular process	-2.1	3.5	3.3	30293	96	546	6	1.1	0.45	991|3833|9133|24137|54801|285643	CDC20|KIFC1|CCNB2|KIF4A|HAUS6|KIF4B	0	N-A2 set (UP)
GO Biological Processes	19	GO:0000245	spliceosomal complex assembly	19_GO:0008152 metabolic process	-2.1	3.5	3.3	30293	96	546	6	1.1	0.45	10992|285962|100151683|101954264|101954266|101954272	SF3B2|WEE2-AS1|RNU4ATAC|RNVU1-4|RNVU1-14|RNVU1-3	0	N-A2 set (UP)
GO Biological Processes	19	GO:0007093	mitotic cell cycle checkpoint signaling	19_GO:0048519 negative regulation of biological process	-2.1	3.1	3.2	30293	126	546	7	1.3	0.48	701|991|1111|8379|9735|55367|144715	BUB1B|CDC20|CHEK1|MAD1L1|KNTC1|PIDD1|RAD9B	0	N-A2 set (UP)
GO Biological Processes	19	GO:0035272	exocrine system development	19_GO:0032502 developmental process	-2.1	5	3.6	30293	44	546	4	0.73	0.36	1956|5080|6662|79971	EGFR|PAX6|SOX9|WLS	0	N-A2 set (UP)
GO Biological Processes	19	GO:0002822	regulation of adaptive immune response based on somatic recombination of immune receptors built from immunoglobulin superfamily domains	19_GO:0002376 immune system process	-2.1	2.6	3	30293	191	546	9	1.6	0.54	1379|2048|2302|3105|6891|53833|91543|114548|149840	CR1L|EPHB2|FOXJ1|HLA-A|TAP2|IL20RB|RSAD2|NLRP3|SHLD1	0	N-A2 set (UP)
GO Biological Processes	19	GO:0002704	negative regulation of leukocyte mediated immunity	19_GO:0002376 immune system process	-2.1	4	3.4	30293	69	546	5	0.92	0.41	684|1379|2302|3105|53833	BST2|CR1L|FOXJ1|HLA-A|IL20RB	0	N-A2 set (UP)
GO Biological Processes	19	GO:0046545	development of primary female sexual characteristics	19_GO:0022414 reproductive process	-2.1	3.4	3.3	30293	97	546	6	1.1	0.45	117|1588|2189|11144|57122|63951	ADCYAP1R1|CYP19A1|FANCG|DMC1|NUP107|DMRTA1	0	N-A2 set (UP)
GO Biological Processes	19	GO:0002695	negative regulation of leukocyte activation	19_GO:0002376 immune system process	-2.1	2.6	3	30293	192	546	9	1.6	0.54	558|942|2302|2737|8379|25807|53833|55024|284467	AXL|CD86|FOXJ1|GLI3|MAD1L1|RHBDD3|IL20RB|BANK1|TAFA3	0	N-A2 set (UP)
GO Biological Processes	19	GO:2000209	regulation of anoikis	19_GO:0050789 regulation of biological process	-2.1	6.9	3.9	30293	24	546	3	0.55	0.32	7088|25855|150094	TLE1|BRMS1|SIK1	0	N-A2 set (UP)
GO Biological Processes	19	GO:0071396	cellular response to lipid	19_GO:0050896 response to stimulus	-2	1.9	2.7	30293	535	546	18	3.3	0.76	367|558|632|942|1956|2048|3297|3654|4793|5080|5106|5251|6662|54541|56848|92595|114548|151306	AR|AXL|BGLAP|CD86|EGFR|EPHB2|HSF1|IRAK1|NFKBIB|PAX6|PCK2|PHEX|SOX9|DDIT4|SPHK2|ZNF764|NLRP3|GPBAR1	0	N-A2 set (UP)
GO Biological Processes	19	GO:0045137	development of primary sexual characteristics	19_GO:0022414 reproductive process	-2	2.4	2.9	30293	229	546	10	1.8	0.57	117|367|1588|2189|3753|6662|11144|26471|57122|63951	ADCYAP1R1|AR|CYP19A1|FANCG|KCNE1|SOX9|DMC1|NUPR1|NUP107|DMRTA1	0	N-A2 set (UP)
GO Biological Processes	19	GO:0090559	regulation of membrane permeability	19_GO:0065007 biological regulation	-2	3.9	3.3	30293	71	546	5	0.92	0.41	2139|7755|10449|79594|203245	EYA2|ZNF205|ACAA2|MUL1|NAIF1	0	N-A2 set (UP)
GO Biological Processes	19	GO:0098813	nuclear chromosome segregation	19_GO:0009987 cellular process	-2	2.4	2.9	30293	231	546	10	1.8	0.57	991|3833|8379|9133|9735|11144|24137|221150|256006|285643	CDC20|KIFC1|MAD1L1|CCNB2|KNTC1|DMC1|KIF4A|SKA3|ANKRD31|KIF4B	0	N-A2 set (UP)
GO Biological Processes	19	GO:0016054	organic acid catabolic process	19_GO:0008152 metabolic process	-2	2.4	2.9	30293	232	546	10	1.8	0.57	35|875|2954|5106|5828|10449|10588|27349|84706|414328	ACADS|CBS|GSTZ1|PCK2|PEX2|ACAA2|MTHFS|MCAT|GPT2|IDNK	0	N-A2 set (UP)
GO Biological Processes	19	GO:0046395	carboxylic acid catabolic process	19_GO:0008152 metabolic process	-2	2.4	2.9	30293	232	546	10	1.8	0.57	35|875|2954|5106|5828|10449|10588|27349|84706|414328	ACADS|CBS|GSTZ1|PCK2|PEX2|ACAA2|MTHFS|MCAT|GPT2|IDNK	0	N-A2 set (UP)
GO Biological Processes	19	GO:0032331	negative regulation of chondrocyte differentiation	19_GO:0032502 developmental process	-2	6.7	3.8	30293	25	546	3	0.55	0.32	2737|6662|8200	GLI3|SOX9|GDF5	0	N-A2 set (UP)
