## Supplementary material for "Potential multiple disease progression pathways in female patients with Alzheimer’s disease inferred from transcriptome and epigenome data of the dorsolateral prefrontal cortex": Table_S3k.xlsx

### Sheet: Sheet1
Category	CategoryID	GO	Description	PARENT_GO	Log10(p-value)	Enrichment	Z-score	#TotalGeneInLibrary	#GeneInGO	#GeneInHitList	#GeneInGOAndHitList	%InGO	STDV %InGO	GeneID	Hits	Log10(q-value)	GeneList
GO Biological Processes	19	GO:1902254	negative regulation of intrinsic apoptotic signaling pathway by p53 class mediator	19_GO:0048519 negative regulation of biological process	-6.2	30	12	30293	23	222	5	2.3	1	3622|4193|23411|54700|64844	ING2|MDM2|SIRT1|RRN3|MARCHF7	-2	N-A2 set (DOWN)
GO Biological Processes	19	GO:1901797	negative regulation of signal transduction by p53 class mediator	19_GO:0048519 negative regulation of biological process	-5.3	20	9.6	30293	34	222	5	2.3	1	3622|4193|23411|54700|64844	ING2|MDM2|SIRT1|RRN3|MARCHF7	-1.6	N-A2 set (DOWN)
GO Biological Processes	19	GO:1902253	regulation of intrinsic apoptotic signaling pathway by p53 class mediator	19_GO:0050896 response to stimulus	-5.3	19	9.4	30293	35	222	5	2.3	1	3622|4193|23411|54700|64844	ING2|MDM2|SIRT1|RRN3|MARCHF7	-1.6	N-A2 set (DOWN)
GO Biological Processes	19	GO:1901796	regulation of signal transduction by p53 class mediator	19_GO:0050896 response to stimulus	-3.8	7.7	5.9	30293	107	222	6	2.7	1.1	3622|4193|23411|54700|64844|161742	ING2|MDM2|SIRT1|RRN3|MARCHF7|SPRED1	-0.44	N-A2 set (DOWN)
GO Biological Processes	19	GO:0043518	negative regulation of DNA damage response, signal transduction by p53 class mediator	19_GO:0048519 negative regulation of biological process	-3.8	27	8.8	30293	15	222	3	1.4	0.77	4193|23411|64844	MDM2|SIRT1|MARCHF7	-0.44	N-A2 set (DOWN)
GO Biological Processes	19	GO:1902166	negative regulation of intrinsic apoptotic signaling pathway in response to DNA damage by p53 class mediator	19_GO:0048519 negative regulation of biological process	-3.8	27	8.8	30293	15	222	3	1.4	0.77	3622|23411|64844	ING2|SIRT1|MARCHF7	-0.44	N-A2 set (DOWN)
GO Biological Processes	19	GO:0043516	regulation of DNA damage response, signal transduction by p53 class mediator	19_GO:0050896 response to stimulus	-3.8	14	7.1	30293	38	222	4	1.8	0.89	4193|23411|64844|161742	MDM2|SIRT1|MARCHF7|SPRED1	-0.44	N-A2 set (DOWN)
GO Biological Processes	19	GO:2000036	regulation of stem cell population maintenance	19_GO:0032502 developmental process	-3.7	9.2	6.1	30293	74	222	5	2.3	1	86|3622|4017|51123|79692	ACTL6A|ING2|LOXL2|ZNF706|ZNF322	-0.39	N-A2 set (DOWN)
GO Biological Processes	19	GO:1902165	regulation of intrinsic apoptotic signaling pathway in response to DNA damage by p53 class mediator	19_GO:0050896 response to stimulus	-3.6	24	8.2	30293	17	222	3	1.4	0.77	3622|23411|64844	ING2|SIRT1|MARCHF7	-0.39	N-A2 set (DOWN)
GO Biological Processes	19	GO:0060977	coronary vasculature morphogenesis	19_GO:0032502 developmental process	-3.5	22	7.7	30293	19	222	3	1.4	0.77	6444|161742|196528	SGCD|SPRED1|ARID2	-0.32	N-A2 set (DOWN)
GO Biological Processes	19	GO:0007423	sensory organ development	19_GO:0032502 developmental process	-3.4	3.1	4.3	30293	579	222	13	5.9	1.6	86|430|525|653|1543|1969|3624|6101|6495|7472|9321|25806|53904	ACTL6A|ASCL2|ATP6V1B1|BMP5|CYP1A1|EPHA2|INHBA|RP1|SIX1|WNT2|TRIP11|VAX2|MYO3A	-0.32	N-A2 set (DOWN)
GO Biological Processes	19	GO:0051249	regulation of lymphocyte activation	19_GO:0002376 immune system process	-3.4	3.2	4.4	30293	505	222	12	5.4	1.5	86|196|430|3575|3624|5896|7189|7293|51083|64844|126259|196528	ACTL6A|AHR|ASCL2|IL7R|INHBA|RAG1|TRAF6|TNFRSF4|GAL|MARCHF7|TMIGD2|ARID2	-0.32	N-A2 set (DOWN)
GO Biological Processes	19	GO:0048568	embryonic organ development	19_GO:0032502 developmental process	-3.3	3.3	4.3	30293	452	222	11	5	1.5	430|525|653|1969|3212|6343|6495|7472|25806|53904|196528	ASCL2|ATP6V1B1|BMP5|EPHA2|HOXB2|SCT|SIX1|WNT2|VAX2|MYO3A|ARID2	-0.2	N-A2 set (DOWN)
GO Biological Processes	19	GO:1902455	negative regulation of stem cell population maintenance	19_GO:0032502 developmental process	-3	16	6.5	30293	26	222	3	1.4	0.77	3622|4017|51123	ING2|LOXL2|ZNF706	-0.077	N-A2 set (DOWN)
GO Biological Processes	19	GO:0035902	response to immobilization stress	19_GO:0050896 response to stimulus	-3	16	6.5	30293	26	222	3	1.4	0.77	1543|4193|51083	CYP1A1|MDM2|GAL	-0.077	N-A2 set (DOWN)
GO Biological Processes	19	GO:1990000	amyloid fibril formation	19_GO:0008152 metabolic process	-3	16	6.5	30293	26	222	3	1.4	0.77	4193|23435|728492	MDM2|TARDBP|SERF1B	-0.077	N-A2 set (DOWN)
GO Biological Processes	19	GO:0002694	regulation of leukocyte activation	19_GO:0002376 immune system process	-3	2.9	3.9	30293	571	222	12	5.4	1.5	86|196|430|3575|3624|5896|7189|7293|51083|64844|126259|196528	ACTL6A|AHR|ASCL2|IL7R|INHBA|RAG1|TRAF6|TNFRSF4|GAL|MARCHF7|TMIGD2|ARID2	-0.0069	N-A2 set (DOWN)
GO Biological Processes	19	GO:0010564	regulation of cell cycle process	19_GO:0050789 regulation of biological process	-2.9	2.6	3.7	30293	747	222	14	6.3	1.6	86|993|1543|3624|4193|4751|6795|8720|10926|23411|51203|51339|196528|225689	ACTL6A|CDC25A|CYP1A1|INHBA|MDM2|NEK2|AURKC|MBTPS1|DBF4|SIRT1|NUSAP1|DACT1|ARID2|MAPK15	0	N-A2 set (DOWN)
GO Biological Processes	19	GO:1902230	negative regulation of intrinsic apoptotic signaling pathway in response to DNA damage	19_GO:0048519 negative regulation of biological process	-2.9	14	6	30293	30	222	3	1.4	0.77	3622|23411|64844	ING2|SIRT1|MARCHF7	0	N-A2 set (DOWN)
GO Biological Processes	19	GO:0003205	cardiac chamber development	19_GO:0032502 developmental process	-2.8	4.9	4.3	30293	168	222	6	2.7	1.1	653|1832|4193|7134|7472|9321	BMP5|DSP|MDM2|TNNC1|WNT2|TRIP11	0	N-A2 set (DOWN)
GO Biological Processes	19	GO:2001243	negative regulation of intrinsic apoptotic signaling pathway	19_GO:0048519 negative regulation of biological process	-2.8	6	4.6	30293	114	222	5	2.3	1	3622|4193|23411|54700|64844	ING2|MDM2|SIRT1|RRN3|MARCHF7	0	N-A2 set (DOWN)
GO Biological Processes	19	GO:0007346	regulation of mitotic cell cycle	19_GO:0050789 regulation of biological process	-2.8	2.9	3.7	30293	521	222	11	5	1.5	86|993|1543|3624|4193|4751|8720|23411|51203|51339|196528	ACTL6A|CDC25A|CYP1A1|INHBA|MDM2|NEK2|MBTPS1|SIRT1|NUSAP1|DACT1|ARID2	0	N-A2 set (DOWN)
GO Biological Processes	19	GO:0051865	protein autoubiquitination	19_GO:0008152 metabolic process	-2.7	7.6	4.8	30293	72	222	4	1.8	0.89	4193|5896|7189|64844	MDM2|RAG1|TRAF6|MARCHF7	0	N-A2 set (DOWN)
GO Biological Processes	19	GO:1901987	regulation of cell cycle phase transition	19_GO:0050789 regulation of biological process	-2.7	3	3.7	30293	456	222	10	4.5	1.4	86|993|1543|3624|4193|8720|10926|51339|196528|225689	ACTL6A|CDC25A|CYP1A1|INHBA|MDM2|MBTPS1|DBF4|DACT1|ARID2|MAPK15	0	N-A2 set (DOWN)
GO Biological Processes	19	GO:2001234	negative regulation of apoptotic signaling pathway	19_GO:0048519 negative regulation of biological process	-2.6	3.9	3.9	30293	244	222	7	3.2	1.2	653|3622|4193|5196|23411|54700|64844	BMP5|ING2|MDM2|PF4|SIRT1|RRN3|MARCHF7	0	N-A2 set (DOWN)
GO Biological Processes	19	GO:0050865	regulation of cell activation	19_GO:0032501 multicellular organismal process	-2.6	2.6	3.5	30293	628	222	12	5.4	1.5	86|196|430|3575|3624|5896|7189|7293|51083|64844|126259|196528	ACTL6A|AHR|ASCL2|IL7R|INHBA|RAG1|TRAF6|TNFRSF4|GAL|MARCHF7|TMIGD2|ARID2	0	N-A2 set (DOWN)
GO Biological Processes	19	GO:0003206	cardiac chamber morphogenesis	19_GO:0032502 developmental process	-2.6	5.4	4.2	30293	127	222	5	2.3	1	653|1832|4193|7134|7472	BMP5|DSP|MDM2|TNNC1|WNT2	0	N-A2 set (DOWN)
GO Biological Processes	19	GO:2000045	regulation of G1/S transition of mitotic cell cycle	19_GO:0050789 regulation of biological process	-2.6	4.4	4	30293	185	222	6	2.7	1.1	86|1543|3624|4193|51339|196528	ACTL6A|CYP1A1|INHBA|MDM2|DACT1|ARID2	0	N-A2 set (DOWN)
GO Biological Processes	19	GO:1902229	regulation of intrinsic apoptotic signaling pathway in response to DNA damage	19_GO:0050896 response to stimulus	-2.6	11	5.2	30293	38	222	3	1.4	0.77	3622|23411|64844	ING2|SIRT1|MARCHF7	0	N-A2 set (DOWN)
GO Biological Processes	19	GO:1902107	positive regulation of leukocyte differentiation	19_GO:0002376 immune system process	-2.6	4.4	4	30293	188	222	6	2.7	1.1	86|3575|5196|5896|7189|196528	ACTL6A|IL7R|PF4|RAG1|TRAF6|ARID2	0	N-A2 set (DOWN)
GO Biological Processes	19	GO:1903708	positive regulation of hemopoiesis	19_GO:0002376 immune system process	-2.6	4.4	4	30293	188	222	6	2.7	1.1	86|3575|5196|5896|7189|196528	ACTL6A|IL7R|PF4|RAG1|TRAF6|ARID2	0	N-A2 set (DOWN)
GO Biological Processes	19	GO:1902105	regulation of leukocyte differentiation	19_GO:0002376 immune system process	-2.5	3.3	3.7	30293	326	222	8	3.6	1.3	86|430|3575|3624|5196|5896|7189|196528	ACTL6A|ASCL2|IL7R|INHBA|PF4|RAG1|TRAF6|ARID2	0	N-A2 set (DOWN)
GO Biological Processes	19	GO:0043009	chordate embryonic development	19_GO:0032502 developmental process	-2.5	2.5	3.4	30293	648	222	12	5.4	1.5	86|430|653|1969|3212|4071|4751|6495|7189|7472|51339|54700	ACTL6A|ASCL2|BMP5|EPHA2|HOXB2|TM4SF1|NEK2|SIX1|TRAF6|WNT2|DACT1|RRN3	0	N-A2 set (DOWN)
GO Biological Processes	19	GO:0048738	cardiac muscle tissue development	19_GO:0032502 developmental process	-2.5	4.2	3.9	30293	194	222	6	2.7	1.1	653|1832|6444|7134|7472|196528	BMP5|DSP|SGCD|TNNC1|WNT2|ARID2	0	N-A2 set (DOWN)
GO Biological Processes	19	GO:0007507	heart development	19_GO:0032502 developmental process	-2.5	2.6	3.4	30293	569	222	11	5	1.5	653|1832|3624|4193|6444|6495|7134|7472|9321|161742|196528	BMP5|DSP|INHBA|MDM2|SGCD|SIX1|TNNC1|WNT2|TRIP11|SPRED1|ARID2	0	N-A2 set (DOWN)
GO Biological Processes	19	GO:0003007	heart morphogenesis	19_GO:0032502 developmental process	-2.5	3.6	3.7	30293	263	222	7	3.2	1.2	653|1832|4193|6495|7134|7472|196528	BMP5|DSP|MDM2|SIX1|TNNC1|WNT2|ARID2	0	N-A2 set (DOWN)
GO Biological Processes	19	GO:0048729	tissue morphogenesis	19_GO:0032502 developmental process	-2.5	2.6	3.4	30293	570	222	11	5	1.5	653|1832|1969|3212|3624|4193|6495|7134|7189|7472|51301	BMP5|DSP|EPHA2|HOXB2|INHBA|MDM2|SIX1|TNNC1|TRAF6|WNT2|GCNT4	0	N-A2 set (DOWN)
GO Biological Processes	19	GO:0090068	positive regulation of cell cycle process	19_GO:0048518 positive regulation of biological process	-2.4	3.6	3.6	30293	266	222	7	3.2	1.2	993|1543|4193|6795|10926|51203|225689	CDC25A|CYP1A1|MDM2|AURKC|DBF4|NUSAP1|MAPK15	0	N-A2 set (DOWN)
GO Biological Processes	19	GO:0014706	striated muscle tissue development	19_GO:0032502 developmental process	-2.4	4.1	3.8	30293	200	222	6	2.7	1.1	653|1832|6444|7134|7472|196528	BMP5|DSP|SGCD|TNNC1|WNT2|ARID2	0	N-A2 set (DOWN)
GO Biological Processes	19	GO:0009792	embryo development ending in birth or egg hatching	19_GO:0032502 developmental process	-2.4	2.4	3.3	30293	669	222	12	5.4	1.5	86|430|653|1969|3212|4071|4751|6495|7189|7472|51339|54700	ACTL6A|ASCL2|BMP5|EPHA2|HOXB2|TM4SF1|NEK2|SIX1|TRAF6|WNT2|DACT1|RRN3	0	N-A2 set (DOWN)
GO Biological Processes	19	GO:0090596	sensory organ morphogenesis	19_GO:0032502 developmental process	-2.4	3.5	3.6	30293	273	222	7	3.2	1.2	525|1969|6101|6495|7472|25806|53904	ATP6V1B1|EPHA2|RP1|SIX1|WNT2|VAX2|MYO3A	0	N-A2 set (DOWN)
GO Biological Processes	19	GO:1902806	regulation of cell cycle G1/S phase transition	19_GO:0050789 regulation of biological process	-2.3	3.9	3.6	30293	211	222	6	2.7	1.1	86|1543|3624|4193|51339|196528	ACTL6A|CYP1A1|INHBA|MDM2|DACT1|ARID2	0	N-A2 set (DOWN)
GO Biological Processes	19	GO:1901990	regulation of mitotic cell cycle phase transition	19_GO:0050789 regulation of biological process	-2.3	3.1	3.4	30293	355	222	8	3.6	1.3	86|993|1543|3624|4193|8720|51339|196528	ACTL6A|CDC25A|CYP1A1|INHBA|MDM2|MBTPS1|DACT1|ARID2	0	N-A2 set (DOWN)
GO Biological Processes	19	GO:0045619	regulation of lymphocyte differentiation	19_GO:0002376 immune system process	-2.3	3.8	3.6	30293	213	222	6	2.7	1.1	86|430|3575|3624|5896|196528	ACTL6A|ASCL2|IL7R|INHBA|RAG1|ARID2	0	N-A2 set (DOWN)
GO Biological Processes	19	GO:0060976	coronary vasculature development	19_GO:0032502 developmental process	-2.3	8.5	4.5	30293	48	222	3	1.4	0.77	6444|161742|196528	SGCD|SPRED1|ARID2	0	N-A2 set (DOWN)
GO Biological Processes	19	GO:0008283	cell population proliferation	19_GO:0009987 cellular process	-2.3	2.4	3.1	30293	696	222	12	5.4	1.5	958|993|1836|1969|3575|4017|6495|7293|7472|54700|84376|196528	CD40|CDC25A|SLC26A2|EPHA2|IL7R|LOXL2|SIX1|TNFRSF4|WNT2|RRN3|HOOK3|ARID2	0	N-A2 set (DOWN)
GO Biological Processes	19	GO:1902459	positive regulation of stem cell population maintenance	19_GO:0032502 developmental process	-2.3	8.4	4.4	30293	49	222	3	1.4	0.77	86|3622|79692	ACTL6A|ING2|ZNF322	0	N-A2 set (DOWN)
GO Biological Processes	19	GO:0031648	protein destabilization	19_GO:0065007 biological regulation	-2.3	8.4	4.4	30293	49	222	3	1.4	0.77	4193|23411|728492	MDM2|SIRT1|SERF1B	0	N-A2 set (DOWN)
GO Biological Processes	19	GO:0001568	blood vessel development	19_GO:0032502 developmental process	-2.2	2.6	3.2	30293	526	222	10	4.5	1.4	196|1969|4017|4193|6444|6495|7472|23411|161742|196528	AHR|EPHA2|LOXL2|MDM2|SGCD|SIX1|WNT2|SIRT1|SPRED1|ARID2	0	N-A2 set (DOWN)
GO Biological Processes	19	GO:0051054	positive regulation of DNA metabolic process	19_GO:0048518 positive regulation of biological process	-2.2	3.2	3.3	30293	297	222	7	3.2	1.2	86|4751|5558|10926|23411|196528|225689	ACTL6A|NEK2|PRIM2|DBF4|SIRT1|ARID2|MAPK15	0	N-A2 set (DOWN)
GO Biological Processes	19	GO:0097193	intrinsic apoptotic signaling pathway	19_GO:0050896 response to stimulus	-2.2	4.2	3.5	30293	162	222	5	2.3	1	1969|23411|54700|57600|84216	EPHA2|SIRT1|RRN3|FNIP2|TMEM117	0	N-A2 set (DOWN)
GO Biological Processes	19	GO:0033559	unsaturated fatty acid metabolic process	19_GO:0008152 metabolic process	-2.2	5.3	3.8	30293	103	222	4	1.8	0.89	525|1543|1645|83401	ATP6V1B1|CYP1A1|AKR1C1|ELOVL3	0	N-A2 set (DOWN)
GO Biological Processes	19	GO:0050863	regulation of T cell activation	19_GO:0002376 immune system process	-2.1	2.9	3.2	30293	380	222	8	3.6	1.3	86|430|3575|5896|7189|64844|126259|196528	ACTL6A|ASCL2|IL7R|RAG1|TRAF6|MARCHF7|TMIGD2|ARID2	0	N-A2 set (DOWN)
GO Biological Processes	19	GO:1903037	regulation of leukocyte cell-cell adhesion	19_GO:0050789 regulation of biological process	-2.1	2.9	3.2	30293	380	222	8	3.6	1.3	86|430|3575|5896|7189|64844|126259|196528	ACTL6A|ASCL2|IL7R|RAG1|TRAF6|MARCHF7|TMIGD2|ARID2	0	N-A2 set (DOWN)
GO Biological Processes	19	GO:0019218	regulation of steroid metabolic process	19_GO:0008152 metabolic process	-2.1	5.2	3.7	30293	104	222	4	1.8	0.89	653|8720|23411|51083	BMP5|MBTPS1|SIRT1|GAL	0	N-A2 set (DOWN)
GO Biological Processes	19	GO:0001944	vasculature development	19_GO:0032502 developmental process	-2.1	2.5	3	30293	546	222	10	4.5	1.4	196|1969|4017|4193|6444|6495|7472|23411|161742|196528	AHR|EPHA2|LOXL2|MDM2|SGCD|SIX1|WNT2|SIRT1|SPRED1|ARID2	0	N-A2 set (DOWN)
GO Biological Processes	19	GO:0030316	osteoclast differentiation	19_GO:0032502 developmental process	-2.1	7.3	4.1	30293	56	222	3	1.4	0.77	1969|7189|56975	EPHA2|TRAF6|FAM20C	0	N-A2 set (DOWN)
GO Biological Processes	19	GO:0050670	regulation of lymphocyte proliferation	19_GO:0002376 immune system process	-2.1	3.5	3.3	30293	237	222	6	2.7	1.1	196|7189|7293|51083|64844|126259	AHR|TRAF6|TNFRSF4|GAL|MARCHF7|TMIGD2	0	N-A2 set (DOWN)
GO Biological Processes	19	GO:0002823	negative regulation of adaptive immune response based on somatic recombination of immune receptors built from immunoglobulin superfamily domains	19_GO:0002376 immune system process	-2.1	7.2	4	30293	57	222	3	1.4	0.77	196|430|3575	AHR|ASCL2|IL7R	0	N-A2 set (DOWN)
GO Biological Processes	19	GO:0001701	in utero embryonic development	19_GO:0032502 developmental process	-2.1	2.8	3	30293	393	222	8	3.6	1.3	86|430|653|4071|4751|7189|7472|54700	ACTL6A|ASCL2|BMP5|TM4SF1|NEK2|TRAF6|WNT2|RRN3	0	N-A2 set (DOWN)
GO Biological Processes	19	GO:0032944	regulation of mononuclear cell proliferation	19_GO:0050789 regulation of biological process	-2	3.4	3.2	30293	241	222	6	2.7	1.1	196|7189|7293|51083|64844|126259	AHR|TRAF6|TNFRSF4|GAL|MARCHF7|TMIGD2	0	N-A2 set (DOWN)
GO Biological Processes	19	GO:2001233	regulation of apoptotic signaling pathway	19_GO:0050896 response to stimulus	-2	2.8	3	30293	396	222	8	3.6	1.3	653|3622|3624|4193|5196|23411|54700|64844	BMP5|ING2|INHBA|MDM2|PF4|SIRT1|RRN3|MARCHF7	0	N-A2 set (DOWN)
