## Supplementary material for "Potential multiple disease progression pathways in female patients with Alzheimer’s disease inferred from transcriptome and epigenome data of the dorsolateral prefrontal cortex": Table_S3l.xlsx

### Sheet: Sheet1
Category	CategoryID	GO	Description	PARENT_GO	Log10(p-value)	Enrichment	Z-score	#TotalGeneInLibrary	#GeneInGO	#GeneInHitList	#GeneInGOAndHitList	%InGO	STDV %InGO	GeneID	Hits	Log10(q-value)	GeneList
GO Biological Processes	19	GO:0009410	response to xenobiotic stimulus	19_GO:0050896 response to stimulus	-6.2	9.1	8.1	30293	426	70	9	13	4	32|117|632|1956|2018|3291|5080|7050|8412	ACACB|ADCYAP1R1|BGLAP|EGFR|EMX2|HSD11B2|PAX6|TGIF1|BCAR3	-2	N-A1 set (Cluster CA1)
GO Biological Processes	19	GO:0071396	cellular response to lipid	19_GO:0050896 response to stimulus	-5.4	7.3	7.1	30293	535	70	9	13	4	558|632|1956|5080|5251|6662|11184|54541|151306	AXL|BGLAP|EGFR|PAX6|PHEX|SOX9|MAP4K1|DDIT4|GPBAR1	-1.6	N-A1 set (Cluster CA1)
GO Biological Processes	19	GO:1904031	positive regulation of cyclin-dependent protein kinase activity	19_GO:0048518 positive regulation of biological process	-5.2	81	15	30293	16	70	3	4.3	2.4	896|1956|219736	CCND3|EGFR|STOX1	-1.6	N-A1 set (Cluster CA1)
GO Biological Processes	19	GO:0062014	negative regulation of small molecule metabolic process	19_GO:0048519 negative regulation of biological process	-5.1	19	9.2	30293	115	70	5	7.1	3.1	32|6662|26471|54541|150094	ACACB|SOX9|NUPR1|DDIT4|SIK1	-1.6	N-A1 set (Cluster CA1)
GO Biological Processes	19	GO:0062012	regulation of small molecule metabolic process	19_GO:0008152 metabolic process	-4.9	9.1	7.2	30293	332	70	7	10	3.6	32|117|632|6662|26471|54541|150094	ACACB|ADCYAP1R1|BGLAP|SOX9|NUPR1|DDIT4|SIK1	-1.4	N-A1 set (Cluster CA1)
GO Biological Processes	19	GO:0008283	cell population proliferation	19_GO:0009987 cellular process	-4.5	5.6	5.9	30293	696	70	9	13	4	632|896|1191|1956|2018|5080|6662|11184|26471	BGLAP|CCND3|CLU|EGFR|EMX2|PAX6|SOX9|MAP4K1|NUPR1	-1.2	N-A1 set (Cluster CA1)
GO Biological Processes	19	GO:0010562	positive regulation of phosphorus metabolic process	19_GO:0048518 positive regulation of biological process	-4.5	5.5	5.9	30293	704	70	9	13	4	117|558|896|1956|6662|7164|8412|23328|219736	ADCYAP1R1|AXL|CCND3|EGFR|SOX9|TPD52L1|BCAR3|SASH1|STOX1	-1.2	N-A1 set (Cluster CA1)
GO Biological Processes	19	GO:0045937	positive regulation of phosphate metabolic process	19_GO:0048518 positive regulation of biological process	-4.5	5.5	5.9	30293	704	70	9	13	4	117|558|896|1956|6662|7164|8412|23328|219736	ADCYAP1R1|AXL|CCND3|EGFR|SOX9|TPD52L1|BCAR3|SASH1|STOX1	-1.2	N-A1 set (Cluster CA1)
GO Biological Processes	19	GO:0006109	regulation of carbohydrate metabolic process	19_GO:0008152 metabolic process	-4.2	12	7.1	30293	182	70	5	7.1	3.1	32|117|26471|54541|150094	ACACB|ADCYAP1R1|NUPR1|DDIT4|SIK1	-1.1	N-A1 set (Cluster CA1)
GO Biological Processes	19	GO:0030324	lung development	19_GO:0032502 developmental process	-4.2	12	7	30293	185	70	5	7.1	3.1	1956|2302|5251|6662|9509	EGFR|FOXJ1|PHEX|SOX9|ADAMTS2	-1.1	N-A1 set (Cluster CA1)
GO Biological Processes	19	GO:0060322	head development	19_GO:0032502 developmental process	-4.1	5	5.5	30293	777	70	9	13	4	558|632|1956|2018|2302|5080|6662|54541|388677	AXL|BGLAP|EGFR|EMX2|FOXJ1|PAX6|SOX9|DDIT4|NOTCH2NLA	-1.1	N-A1 set (Cluster CA1)
GO Biological Processes	19	GO:0033674	positive regulation of kinase activity	19_GO:0048518 positive regulation of biological process	-4.1	8.5	6.3	30293	305	70	6	8.6	3.3	558|896|1956|7164|23328|219736	AXL|CCND3|EGFR|TPD52L1|SASH1|STOX1	-1.1	N-A1 set (Cluster CA1)
GO Biological Processes	19	GO:0030323	respiratory tube development	19_GO:0032502 developmental process	-4.1	11	6.9	30293	189	70	5	7.1	3.1	1956|2302|5251|6662|9509	EGFR|FOXJ1|PHEX|SOX9|ADAMTS2	-1.1	N-A1 set (Cluster CA1)
GO Biological Processes	19	GO:0031401	positive regulation of protein modification process	19_GO:0048518 positive regulation of biological process	-4.1	4.9	5.4	30293	788	70	9	13	4	896|1956|6662|7164|8412|10267|23328|26471|219736	CCND3|EGFR|SOX9|TPD52L1|BCAR3|RAMP1|SASH1|NUPR1|STOX1	-1.1	N-A1 set (Cluster CA1)
GO Biological Processes	19	GO:0042327	positive regulation of phosphorylation	19_GO:0048518 positive regulation of biological process	-4	5.5	5.5	30293	627	70	8	11	3.8	558|896|1956|6662|7164|8412|23328|219736	AXL|CCND3|EGFR|SOX9|TPD52L1|BCAR3|SASH1|STOX1	-1	N-A1 set (Cluster CA1)
GO Biological Processes	19	GO:1901655	cellular response to ketone	19_GO:0050896 response to stimulus	-4	16	7.6	30293	105	70	4	5.7	2.8	1956|5080|11184|54541	EGFR|PAX6|MAP4K1|DDIT4	-1	N-A1 set (Cluster CA1)
GO Biological Processes	19	GO:0071496	cellular response to external stimulus	19_GO:0050896 response to stimulus	-4	8	6.1	30293	326	70	6	8.6	3.3	558|632|1956|5251|6662|9780	AXL|BGLAP|EGFR|PHEX|SOX9|PIEZO1	-1	N-A1 set (Cluster CA1)
GO Biological Processes	19	GO:1901654	response to ketone	19_GO:0050896 response to stimulus	-3.9	10	6.5	30293	212	70	5	7.1	3.1	632|1956|5080|11184|54541	BGLAP|EGFR|PAX6|MAP4K1|DDIT4	-0.98	N-A1 set (Cluster CA1)
GO Biological Processes	19	GO:0060541	respiratory system development	19_GO:0032502 developmental process	-3.9	10	6.5	30293	212	70	5	7.1	3.1	1956|2302|5251|6662|9509	EGFR|FOXJ1|PHEX|SOX9|ADAMTS2	-0.98	N-A1 set (Cluster CA1)
GO Biological Processes	19	GO:0009612	response to mechanical stimulus	19_GO:0050896 response to stimulus	-3.9	10	6.4	30293	214	70	5	7.1	3.1	632|1956|6662|9780|84059	BGLAP|EGFR|SOX9|PIEZO1|ADGRV1	-0.98	N-A1 set (Cluster CA1)
GO Biological Processes	19	GO:0035272	exocrine system development	19_GO:0032502 developmental process	-3.8	30	9.1	30293	44	70	3	4.3	2.4	1956|5080|6662	EGFR|PAX6|SOX9	-0.98	N-A1 set (Cluster CA1)
GO Biological Processes	19	GO:0032870	cellular response to hormone stimulus	19_GO:0050896 response to stimulus	-3.8	6	5.5	30293	501	70	7	10	3.6	632|1956|5080|5251|8412|10267|54541	BGLAP|EGFR|PAX6|PHEX|BCAR3|RAMP1|DDIT4	-0.97	N-A1 set (Cluster CA1)
GO Biological Processes	19	GO:0070848	response to growth factor	19_GO:0050896 response to stimulus	-3.7	5.8	5.3	30293	519	70	7	10	3.6	463|632|1956|5080|6662|7050|54541	ZFHX3|BGLAP|EGFR|PAX6|SOX9|TGIF1|DDIT4	-0.9	N-A1 set (Cluster CA1)
GO Biological Processes	19	GO:0007173	epidermal growth factor receptor signaling pathway	19_GO:0050896 response to stimulus	-3.7	26	8.6	30293	49	70	3	4.3	2.4	1956|6662|8412	EGFR|SOX9|BCAR3	-0.9	N-A1 set (Cluster CA1)
GO Biological Processes	19	GO:0021987	cerebral cortex development	19_GO:0032502 developmental process	-3.7	14	6.9	30293	127	70	4	5.7	2.8	1956|2018|5080|388677	EGFR|EMX2|PAX6|NOTCH2NLA	-0.88	N-A1 set (Cluster CA1)
GO Biological Processes	19	GO:0071902	positive regulation of protein serine/threonine kinase activity	19_GO:0048518 positive regulation of biological process	-3.6	13	6.8	30293	130	70	4	5.7	2.8	896|1956|7164|23328	CCND3|EGFR|TPD52L1|SASH1	-0.88	N-A1 set (Cluster CA1)
GO Biological Processes	19	GO:0051347	positive regulation of transferase activity	19_GO:0065007 biological regulation	-3.6	6.9	5.5	30293	378	70	6	8.6	3.3	558|896|1956|7164|23328|219736	AXL|CCND3|EGFR|TPD52L1|SASH1|STOX1	-0.88	N-A1 set (Cluster CA1)
GO Biological Processes	19	GO:0051384	response to glucocorticoid	19_GO:0050896 response to stimulus	-3.6	13	6.7	30293	131	70	4	5.7	2.8	632|1956|3291|54541	BGLAP|EGFR|HSD11B2|DDIT4	-0.88	N-A1 set (Cluster CA1)
GO Biological Processes	19	GO:0007420	brain development	19_GO:0032502 developmental process	-3.6	4.8	4.9	30293	727	70	8	11	3.8	558|632|1956|2018|2302|5080|54541|388677	AXL|BGLAP|EGFR|EMX2|FOXJ1|PAX6|DDIT4|NOTCH2NLA	-0.85	N-A1 set (Cluster CA1)
GO Biological Processes	19	GO:1900087	positive regulation of G1/S transition of mitotic cell cycle	19_GO:0048518 positive regulation of biological process	-3.5	24	8.1	30293	55	70	3	4.3	2.4	896|1956|219736	CCND3|EGFR|STOX1	-0.85	N-A1 set (Cluster CA1)
GO Biological Processes	19	GO:0045912	negative regulation of carbohydrate metabolic process	19_GO:0048519 negative regulation of biological process	-3.5	23	8	30293	56	70	3	4.3	2.4	26471|54541|150094	NUPR1|DDIT4|SIK1	-0.84	N-A1 set (Cluster CA1)
GO Biological Processes	19	GO:0001764	neuron migration	19_GO:0032502 developmental process	-3.5	12	6.4	30293	142	70	4	5.7	2.8	558|2018|5080|54541	AXL|EMX2|PAX6|DDIT4	-0.81	N-A1 set (Cluster CA1)
GO Biological Processes	19	GO:0045860	positive regulation of protein kinase activity	19_GO:0048518 positive regulation of biological process	-3.5	8.4	5.7	30293	259	70	5	7.1	3.1	896|1956|7164|23328|219736	CCND3|EGFR|TPD52L1|SASH1|STOX1	-0.81	N-A1 set (Cluster CA1)
GO Biological Processes	19	GO:0030282	bone mineralization	19_GO:0032502 developmental process	-3.4	22	7.7	30293	60	70	3	4.3	2.4	632|5251|6662	BGLAP|PHEX|SOX9	-0.79	N-A1 set (Cluster CA1)
GO Biological Processes	19	GO:0001934	positive regulation of protein phosphorylation	19_GO:0048518 positive regulation of biological process	-3.4	5.2	4.9	30293	582	70	7	10	3.6	896|1956|6662|7164|8412|23328|219736	CCND3|EGFR|SOX9|TPD52L1|BCAR3|SASH1|STOX1	-0.77	N-A1 set (Cluster CA1)
GO Biological Processes	19	GO:0007169	transmembrane receptor protein tyrosine kinase signaling pathway	19_GO:0050896 response to stimulus	-3.4	6.2	5.2	30293	418	70	6	8.6	3.3	558|1956|6662|8412|54541|200958	AXL|EGFR|SOX9|BCAR3|DDIT4|MUC20	-0.77	N-A1 set (Cluster CA1)
GO Biological Processes	19	GO:0021885	forebrain cell migration	19_GO:0032502 developmental process	-3.4	21	7.5	30293	63	70	3	4.3	2.4	558|1956|2018	AXL|EGFR|EMX2	-0.77	N-A1 set (Cluster CA1)
GO Biological Processes	19	GO:0009725	response to hormone	19_GO:0050896 response to stimulus	-3.4	4.4	4.7	30293	780	70	8	11	3.8	632|1956|3291|5080|5251|8412|10267|54541	BGLAP|EGFR|HSD11B2|PAX6|PHEX|BCAR3|RAMP1|DDIT4	-0.77	N-A1 set (Cluster CA1)
GO Biological Processes	19	GO:0031960	response to corticosteroid	19_GO:0050896 response to stimulus	-3.4	11	6.2	30293	153	70	4	5.7	2.8	632|1956|3291|54541	BGLAP|EGFR|HSD11B2|DDIT4	-0.77	N-A1 set (Cluster CA1)
GO Biological Processes	19	GO:0007584	response to nutrient	19_GO:0050896 response to stimulus	-3.3	11	6.1	30293	154	70	4	5.7	2.8	32|632|1956|5251	ACACB|BGLAP|EGFR|PHEX	-0.77	N-A1 set (Cluster CA1)
GO Biological Processes	19	GO:0038127	ERBB signaling pathway	19_GO:0050896 response to stimulus	-3.3	20	7.4	30293	65	70	3	4.3	2.4	1956|6662|8412	EGFR|SOX9|BCAR3	-0.77	N-A1 set (Cluster CA1)
GO Biological Processes	19	GO:0007548	sex differentiation	19_GO:0022414 reproductive process	-3.3	7.7	5.4	30293	280	70	5	7.1	3.1	117|558|1271|6662|26471	ADCYAP1R1|AXL|CNTFR|SOX9|NUPR1	-0.77	N-A1 set (Cluster CA1)
GO Biological Processes	19	GO:0048708	astrocyte differentiation	19_GO:0032502 developmental process	-3.3	20	7.3	30293	66	70	3	4.3	2.4	1956|5080|6662	EGFR|PAX6|SOX9	-0.77	N-A1 set (Cluster CA1)
GO Biological Processes	19	GO:0001503	ossification	19_GO:0032501 multicellular organismal process	-3.3	7.6	5.4	30293	285	70	5	7.1	3.1	632|649|1956|5251|6662	BGLAP|BMP1|EGFR|PHEX|SOX9	-0.75	N-A1 set (Cluster CA1)
GO Biological Processes	19	GO:1902808	positive regulation of cell cycle G1/S phase transition	19_GO:0048518 positive regulation of biological process	-3.3	19	7.2	30293	68	70	3	4.3	2.4	896|1956|219736	CCND3|EGFR|STOX1	-0.75	N-A1 set (Cluster CA1)
GO Biological Processes	19	GO:0030858	positive regulation of epithelial cell differentiation	19_GO:0032502 developmental process	-3.2	18	6.9	30293	73	70	3	4.3	2.4	2302|5080|6662	FOXJ1|PAX6|SOX9	-0.68	N-A1 set (Cluster CA1)
GO Biological Processes	19	GO:0071260	cellular response to mechanical stimulus	19_GO:0050896 response to stimulus	-3.2	18	6.9	30293	73	70	3	4.3	2.4	1956|6662|9780	EGFR|SOX9|PIEZO1	-0.68	N-A1 set (Cluster CA1)
GO Biological Processes	19	GO:0051897	positive regulation of phosphatidylinositol 3-kinase/protein kinase B signal transduction	19_GO:0048518 positive regulation of biological process	-3.2	10	5.7	30293	172	70	4	5.7	2.8	558|1956|6662|219736	AXL|EGFR|SOX9|STOX1	-0.67	N-A1 set (Cluster CA1)
GO Biological Processes	19	GO:1902893	regulation of miRNA transcription	19_GO:0008152 metabolic process	-3.1	17	6.8	30293	75	70	3	4.3	2.4	1956|5080|6662	EGFR|PAX6|SOX9	-0.66	N-A1 set (Cluster CA1)
GO Biological Processes	19	GO:0043410	positive regulation of MAPK cascade	19_GO:0048518 positive regulation of biological process	-3.1	5.5	4.7	30293	474	70	6	8.6	3.3	1956|7164|8412|11184|23328|151306	EGFR|TPD52L1|BCAR3|MAP4K1|SASH1|GPBAR1	-0.62	N-A1 set (Cluster CA1)
GO Biological Processes	19	GO:0033273	response to vitamin	19_GO:0050896 response to stimulus	-3.1	16	6.6	30293	80	70	3	4.3	2.4	632|1956|5251	BGLAP|EGFR|PHEX	-0.6	N-A1 set (Cluster CA1)
GO Biological Processes	19	GO:0043406	positive regulation of MAP kinase activity	19_GO:0048518 positive regulation of biological process	-3	16	6.5	30293	82	70	3	4.3	2.4	1956|7164|23328	EGFR|TPD52L1|SASH1	-0.6	N-A1 set (Cluster CA1)
GO Biological Processes	19	GO:1904029	regulation of cyclin-dependent protein kinase activity	19_GO:0008152 metabolic process	-3	16	6.5	30293	82	70	3	4.3	2.4	896|1956|219736	CCND3|EGFR|STOX1	-0.6	N-A1 set (Cluster CA1)
GO Biological Processes	19	GO:0048709	oligodendrocyte differentiation	19_GO:0032502 developmental process	-3	16	6.5	30293	82	70	3	4.3	2.4	1191|5080|6662	CLU|PAX6|SOX9	-0.6	N-A1 set (Cluster CA1)
GO Biological Processes	19	GO:0030500	regulation of bone mineralization	19_GO:0032502 developmental process	-3	16	6.5	30293	82	70	3	4.3	2.4	632|6662|84059	BGLAP|SOX9|ADGRV1	-0.6	N-A1 set (Cluster CA1)
GO Biological Processes	19	GO:0071363	cellular response to growth factor stimulus	19_GO:0050896 response to stimulus	-3	5.3	4.6	30293	488	70	6	8.6	3.3	632|1956|5080|6662|7050|54541	BGLAP|EGFR|PAX6|SOX9|TGIF1|DDIT4	-0.6	N-A1 set (Cluster CA1)
GO Biological Processes	19	GO:0021543	pallium development	19_GO:0032502 developmental process	-3	9.1	5.4	30293	191	70	4	5.7	2.8	1956|2018|5080|388677	EGFR|EMX2|PAX6|NOTCH2NLA	-0.57	N-A1 set (Cluster CA1)
GO Biological Processes	19	GO:0009991	response to extracellular stimulus	19_GO:0050896 response to stimulus	-3	5.1	4.5	30293	505	70	6	8.6	3.3	32|558|632|1956|3291|5251	ACACB|AXL|BGLAP|EGFR|HSD11B2|PHEX	-0.54	N-A1 set (Cluster CA1)
GO Biological Processes	19	GO:0001708	cell fate specification	19_GO:0032502 developmental process	-2.9	14	6.1	30293	90	70	3	4.3	2.4	2139|5080|6662	EYA2|PAX6|SOX9	-0.51	N-A1 set (Cluster CA1)
GO Biological Processes	19	GO:2000628	regulation of miRNA metabolic process	19_GO:0008152 metabolic process	-2.9	14	6.1	30293	92	70	3	4.3	2.4	1956|5080|6662	EGFR|PAX6|SOX9	-0.49	N-A1 set (Cluster CA1)
GO Biological Processes	19	GO:0033138	positive regulation of peptidyl-serine phosphorylation	19_GO:0048518 positive regulation of biological process	-2.9	14	6	30293	93	70	3	4.3	2.4	1956|8412|219736	EGFR|BCAR3|STOX1	-0.49	N-A1 set (Cluster CA1)
GO Biological Processes	19	GO:0001775	cell activation	19_GO:0032501 multicellular organismal process	-2.9	4.2	4.2	30293	722	70	7	10	3.6	558|896|1191|1956|6813|7374|56262	AXL|CCND3|CLU|EGFR|STXBP2|UNG|LRRC8A	-0.47	N-A1 set (Cluster CA1)
GO Biological Processes	19	GO:0140747	regulation of ncRNA transcription	19_GO:0008152 metabolic process	-2.8	13	5.9	30293	97	70	3	4.3	2.4	1956|5080|6662	EGFR|PAX6|SOX9	-0.45	N-A1 set (Cluster CA1)
GO Biological Processes	19	GO:0043549	regulation of kinase activity	19_GO:0008152 metabolic process	-2.8	4.8	4.3	30293	536	70	6	8.6	3.3	558|896|1956|7164|23328|219736	AXL|CCND3|EGFR|TPD52L1|SASH1|STOX1	-0.45	N-A1 set (Cluster CA1)
GO Biological Processes	19	GO:0010001	glial cell differentiation	19_GO:0032502 developmental process	-2.8	8.1	5	30293	215	70	4	5.7	2.8	1191|1956|5080|6662	CLU|EGFR|PAX6|SOX9	-0.44	N-A1 set (Cluster CA1)
GO Biological Processes	19	GO:1901992	positive regulation of mitotic cell cycle phase transition	19_GO:0048518 positive regulation of biological process	-2.8	13	5.8	30293	99	70	3	4.3	2.4	896|1956|219736	CCND3|EGFR|STOX1	-0.44	N-A1 set (Cluster CA1)
GO Biological Processes	19	GO:0032868	response to insulin	19_GO:0050896 response to stimulus	-2.8	8	5	30293	217	70	4	5.7	2.8	632|3291|5080|8412	BGLAP|HSD11B2|PAX6|BCAR3	-0.44	N-A1 set (Cluster CA1)
GO Biological Processes	19	GO:0070167	regulation of biomineral tissue development	19_GO:0032502 developmental process	-2.8	13	5.7	30293	103	70	3	4.3	2.4	632|6662|84059	BGLAP|SOX9|ADGRV1	-0.41	N-A1 set (Cluster CA1)
GO Biological Processes	19	GO:0043434	response to peptide hormone	19_GO:0050896 response to stimulus	-2.7	5.7	4.5	30293	377	70	5	7.1	3.1	632|3291|5080|5251|8412	BGLAP|HSD11B2|PAX6|PHEX|BCAR3	-0.41	N-A1 set (Cluster CA1)
GO Biological Processes	19	GO:0031214	biomineral tissue development	19_GO:0032502 developmental process	-2.7	12	5.6	30293	104	70	3	4.3	2.4	632|5251|6662	BGLAP|PHEX|SOX9	-0.41	N-A1 set (Cluster CA1)
GO Biological Processes	19	GO:0022612	gland morphogenesis	19_GO:0032502 developmental process	-2.7	12	5.6	30293	104	70	3	4.3	2.4	1956|5080|6662	EGFR|PAX6|SOX9	-0.41	N-A1 set (Cluster CA1)
GO Biological Processes	19	GO:0006954	inflammatory response	19_GO:0050896 response to stimulus	-2.7	4.6	4.2	30293	562	70	6	8.6	3.3	558|1191|1956|26471|57326|84818	AXL|CLU|EGFR|NUPR1|PBXIP1|IL17RC	-0.4	N-A1 set (Cluster CA1)
GO Biological Processes	19	GO:0061448	connective tissue development	19_GO:0032502 developmental process	-2.7	7.5	4.8	30293	230	70	4	5.7	2.8	649|6662|9658|57326	BMP1|SOX9|ZNF516|PBXIP1	-0.38	N-A1 set (Cluster CA1)
GO Biological Processes	19	GO:0045833	negative regulation of lipid metabolic process	19_GO:0048519 negative regulation of biological process	-2.7	12	5.5	30293	110	70	3	4.3	2.4	32|6662|150094	ACACB|SOX9|SIK1	-0.36	N-A1 set (Cluster CA1)
GO Biological Processes	19	GO:0007423	sensory organ development	19_GO:0032502 developmental process	-2.7	4.5	4.1	30293	579	70	6	8.6	3.3	1956|5080|6662|8412|84059|219736	EGFR|PAX6|SOX9|BCAR3|ADGRV1|STOX1	-0.35	N-A1 set (Cluster CA1)
GO Biological Processes	19	GO:0043523	regulation of neuron apoptotic process	19_GO:0050789 regulation of biological process	-2.6	7.2	4.6	30293	242	70	4	5.7	2.8	558|1191|1271|26471	AXL|CLU|CNTFR|NUPR1	-0.32	N-A1 set (Cluster CA1)
GO Biological Processes	19	GO:0050678	regulation of epithelial cell proliferation	19_GO:0050789 regulation of biological process	-2.6	5.3	4.2	30293	407	70	5	7.1	3.1	1956|5080|6662|26471|151306	EGFR|PAX6|SOX9|NUPR1|GPBAR1	-0.31	N-A1 set (Cluster CA1)
GO Biological Processes	19	GO:0030900	forebrain development	19_GO:0032502 developmental process	-2.6	5.3	4.2	30293	407	70	5	7.1	3.1	558|1956|2018|5080|388677	AXL|EGFR|EMX2|PAX6|NOTCH2NLA	-0.31	N-A1 set (Cluster CA1)
GO Biological Processes	19	GO:0045321	leukocyte activation	19_GO:0002376 immune system process	-2.6	4.3	4	30293	598	70	6	8.6	3.3	558|896|1191|6813|7374|56262	AXL|CCND3|CLU|STXBP2|UNG|LRRC8A	-0.31	N-A1 set (Cluster CA1)
GO Biological Processes	19	GO:1901989	positive regulation of cell cycle phase transition	19_GO:0048518 positive regulation of biological process	-2.6	11	5.2	30293	120	70	3	4.3	2.4	896|1956|219736	CCND3|EGFR|STOX1	-0.29	N-A1 set (Cluster CA1)
GO Biological Processes	19	GO:0051896	regulation of phosphatidylinositol 3-kinase/protein kinase B signal transduction	19_GO:0050896 response to stimulus	-2.6	6.9	4.5	30293	252	70	4	5.7	2.8	558|1956|6662|219736	AXL|EGFR|SOX9|STOX1	-0.29	N-A1 set (Cluster CA1)
GO Biological Processes	19	GO:0030278	regulation of ossification	19_GO:0032501 multicellular organismal process	-2.5	11	5.1	30293	122	70	3	4.3	2.4	632|6662|84059	BGLAP|SOX9|ADGRV1	-0.28	N-A1 set (Cluster CA1)
GO Biological Processes	19	GO:0045471	response to ethanol	19_GO:0050896 response to stimulus	-2.5	11	5.1	30293	122	70	3	4.3	2.4	117|632|5080	ADCYAP1R1|BGLAP|PAX6	-0.28	N-A1 set (Cluster CA1)
GO Biological Processes	19	GO:0097305	response to alcohol	19_GO:0050896 response to stimulus	-2.5	6.7	4.4	30293	257	70	4	5.7	2.8	117|632|5080|11184	ADCYAP1R1|BGLAP|PAX6|MAP4K1	-0.27	N-A1 set (Cluster CA1)
GO Biological Processes	19	GO:0007167	enzyme-linked receptor protein signaling pathway	19_GO:0050896 response to stimulus	-2.5	4.2	3.8	30293	622	70	6	8.6	3.3	558|1956|6662|8412|54541|200958	AXL|EGFR|SOX9|BCAR3|DDIT4|MUC20	-0.25	N-A1 set (Cluster CA1)
GO Biological Processes	19	GO:0033135	regulation of peptidyl-serine phosphorylation	19_GO:0008152 metabolic process	-2.5	10	5	30293	127	70	3	4.3	2.4	1956|8412|219736	EGFR|BCAR3|STOX1	-0.25	N-A1 set (Cluster CA1)
GO Biological Processes	19	GO:0007283	spermatogenesis	19_GO:0022414 reproductive process	-2.5	4.1	3.8	30293	628	70	6	8.6	3.3	117|558|2302|6662|9509|56262	ADCYAP1R1|AXL|FOXJ1|SOX9|ADAMTS2|LRRC8A	-0.24	N-A1 set (Cluster CA1)
GO Biological Processes	19	GO:0045931	positive regulation of mitotic cell cycle	19_GO:0048518 positive regulation of biological process	-2.5	10	4.9	30293	130	70	3	4.3	2.4	896|1956|219736	CCND3|EGFR|STOX1	-0.24	N-A1 set (Cluster CA1)
GO Biological Processes	19	GO:0048511	rhythmic process	19_GO:0048511 rhythmic process	-2.5	6.5	4.3	30293	267	70	4	5.7	2.8	463|558|1956|150094	ZFHX3|AXL|EGFR|SIK1	-0.24	N-A1 set (Cluster CA1)
GO Biological Processes	19	GO:0048593	camera-type eye morphogenesis	19_GO:0032502 developmental process	-2.5	9.9	4.9	30293	131	70	3	4.3	2.4	5080|6662|8412	PAX6|SOX9|BCAR3	-0.24	N-A1 set (Cluster CA1)
GO Biological Processes	19	GO:0071900	regulation of protein serine/threonine kinase activity	19_GO:0008152 metabolic process	-2.4	6.4	4.3	30293	271	70	4	5.7	2.8	896|1956|7164|23328	CCND3|EGFR|TPD52L1|SASH1	-0.24	N-A1 set (Cluster CA1)
GO Biological Processes	19	GO:0042063	gliogenesis	19_GO:0032502 developmental process	-2.4	6.4	4.3	30293	271	70	4	5.7	2.8	1191|1956|5080|6662	CLU|EGFR|PAX6|SOX9	-0.24	N-A1 set (Cluster CA1)
GO Biological Processes	19	GO:0030198	extracellular matrix organization	19_GO:0009987 cellular process	-2.4	6.3	4.3	30293	273	70	4	5.7	2.8	649|6662|9509|57326	BMP1|SOX9|ADAMTS2|PBXIP1	-0.24	N-A1 set (Cluster CA1)
GO Biological Processes	19	GO:0043405	regulation of MAP kinase activity	19_GO:0008152 metabolic process	-2.4	9.7	4.9	30293	134	70	3	4.3	2.4	1956|7164|23328	EGFR|TPD52L1|SASH1	-0.24	N-A1 set (Cluster CA1)
GO Biological Processes	19	GO:0051338	regulation of transferase activity	19_GO:0065007 biological regulation	-2.4	4	3.7	30293	644	70	6	8.6	3.3	558|896|1956|7164|23328|219736	AXL|CCND3|EGFR|TPD52L1|SASH1|STOX1	-0.24	N-A1 set (Cluster CA1)
GO Biological Processes	19	GO:0043062	extracellular structure organization	19_GO:0009987 cellular process	-2.4	6.3	4.3	30293	274	70	4	5.7	2.8	649|6662|9509|57326	BMP1|SOX9|ADAMTS2|PBXIP1	-0.24	N-A1 set (Cluster CA1)
GO Biological Processes	19	GO:0048232	male gamete generation	19_GO:0022414 reproductive process	-2.4	4	3.7	30293	645	70	6	8.6	3.3	117|558|2302|6662|9509|56262	ADCYAP1R1|AXL|FOXJ1|SOX9|ADAMTS2|LRRC8A	-0.24	N-A1 set (Cluster CA1)
GO Biological Processes	19	GO:0045229	external encapsulating structure organization	19_GO:0009987 cellular process	-2.4	6.3	4.2	30293	275	70	4	5.7	2.8	649|6662|9509|57326	BMP1|SOX9|ADAMTS2|PBXIP1	-0.24	N-A1 set (Cluster CA1)
GO Biological Processes	19	GO:0021537	telencephalon development	19_GO:0032502 developmental process	-2.4	6.3	4.2	30293	275	70	4	5.7	2.8	1956|2018|5080|388677	EGFR|EMX2|PAX6|NOTCH2NLA	-0.24	N-A1 set (Cluster CA1)
GO Biological Processes	19	GO:0043588	skin development	19_GO:0032502 developmental process	-2.4	6.2	4.2	30293	277	70	4	5.7	2.8	1956|5080|6662|9509	EGFR|PAX6|SOX9|ADAMTS2	-0.23	N-A1 set (Cluster CA1)
GO Biological Processes	19	GO:0048545	response to steroid hormone	19_GO:0050896 response to stimulus	-2.4	6.2	4.2	30293	280	70	4	5.7	2.8	632|1956|3291|54541	BGLAP|EGFR|HSD11B2|DDIT4	-0.22	N-A1 set (Cluster CA1)
GO Biological Processes	19	GO:0080135	regulation of cellular response to stress	19_GO:0050896 response to stimulus	-2.4	3.9	3.7	30293	661	70	6	8.6	3.3	1191|1956|2139|7164|23328|26471	CLU|EGFR|EYA2|TPD52L1|SASH1|NUPR1	-0.2	N-A1 set (Cluster CA1)
GO Biological Processes	19	GO:1901652	response to peptide	19_GO:0050896 response to stimulus	-2.4	4.7	3.8	30293	465	70	5	7.1	3.1	632|3291|5080|5251|8412	BGLAP|HSD11B2|PAX6|PHEX|BCAR3	-0.19	N-A1 set (Cluster CA1)
GO Biological Processes	19	GO:0043408	regulation of MAPK cascade	19_GO:0050896 response to stimulus	-2.3	3.9	3.6	30293	669	70	6	8.6	3.3	1956|7164|8412|11184|23328|151306	EGFR|TPD52L1|BCAR3|MAP4K1|SASH1|GPBAR1	-0.19	N-A1 set (Cluster CA1)
GO Biological Processes	19	GO:0010565	regulation of cellular ketone metabolic process	19_GO:0008152 metabolic process	-2.3	9	4.6	30293	144	70	3	4.3	2.4	32|632|6662	ACACB|BGLAP|SOX9	-0.19	N-A1 set (Cluster CA1)
GO Biological Processes	19	GO:0071407	cellular response to organic cyclic compound	19_GO:0050896 response to stimulus	-2.3	4.6	3.8	30293	468	70	5	7.1	3.1	632|1956|5251|54541|151306	BGLAP|EGFR|PHEX|DDIT4|GPBAR1	-0.19	N-A1 set (Cluster CA1)
GO Biological Processes	19	GO:1903532	positive regulation of secretion by cell	19_GO:0051179 localization	-2.3	6	4.1	30293	290	70	4	5.7	2.8	632|1956|56262|94121	BGLAP|EGFR|LRRC8A|SYTL4	-0.19	N-A1 set (Cluster CA1)
GO Biological Processes	19	GO:0002443	leukocyte mediated immunity	19_GO:0002376 immune system process	-2.3	5.9	4.1	30293	291	70	4	5.7	2.8	733|1191|6813|7374	C8G|CLU|STXBP2|UNG	-0.19	N-A1 set (Cluster CA1)
GO Biological Processes	19	GO:0045859	regulation of protein kinase activity	19_GO:0008152 metabolic process	-2.3	4.6	3.8	30293	474	70	5	7.1	3.1	896|1956|7164|23328|219736	CCND3|EGFR|TPD52L1|SASH1|STOX1	-0.18	N-A1 set (Cluster CA1)
GO Biological Processes	19	GO:0050714	positive regulation of protein secretion	19_GO:0051179 localization	-2.3	8.8	4.6	30293	147	70	3	4.3	2.4	1956|56262|94121	EGFR|LRRC8A|SYTL4	-0.18	N-A1 set (Cluster CA1)
GO Biological Processes	19	GO:0031667	response to nutrient levels	19_GO:0050896 response to stimulus	-2.3	4.5	3.8	30293	476	70	5	7.1	3.1	32|632|1956|3291|5251	ACACB|BGLAP|EGFR|HSD11B2|PHEX	-0.18	N-A1 set (Cluster CA1)
GO Biological Processes	19	GO:0032869	cellular response to insulin stimulus	19_GO:0050896 response to stimulus	-2.3	8.7	4.5	30293	149	70	3	4.3	2.4	632|5080|8412	BGLAP|PAX6|BCAR3	-0.17	N-A1 set (Cluster CA1)
GO Biological Processes	19	GO:0043087	regulation of GTPase activity	19_GO:0065007 biological regulation	-2.3	5.8	4	30293	299	70	4	5.7	2.8	2302|8412|57326|121512	FOXJ1|BCAR3|PBXIP1|FGD4	-0.17	N-A1 set (Cluster CA1)
GO Biological Processes	19	GO:0046777	protein autophosphorylation	19_GO:0008152 metabolic process	-2.2	8.3	4.4	30293	156	70	3	4.3	2.4	1956|11184|150094	EGFR|MAP4K1|SIK1	-0.12	N-A1 set (Cluster CA1)
GO Biological Processes	19	GO:0048592	eye morphogenesis	19_GO:0032502 developmental process	-2.2	8.2	4.4	30293	158	70	3	4.3	2.4	5080|6662|8412	PAX6|SOX9|BCAR3	-0.12	N-A1 set (Cluster CA1)
GO Biological Processes	19	GO:0043433	negative regulation of DNA-binding transcription factor activity	19_GO:0008152 metabolic process	-2.2	8.2	4.4	30293	158	70	3	4.3	2.4	2302|26471|150094	FOXJ1|NUPR1|SIK1	-0.12	N-A1 set (Cluster CA1)
GO Biological Processes	19	GO:0051047	positive regulation of secretion	19_GO:0051179 localization	-2.2	5.5	3.9	30293	312	70	4	5.7	2.8	632|1956|56262|94121	BGLAP|EGFR|LRRC8A|SYTL4	-0.12	N-A1 set (Cluster CA1)
GO Biological Processes	19	GO:0097190	apoptotic signaling pathway	19_GO:0050896 response to stimulus	-2.2	5.5	3.9	30293	313	70	4	5.7	2.8	1191|2139|26471|54541	CLU|EYA2|NUPR1|DDIT4	-0.12	N-A1 set (Cluster CA1)
GO Biological Processes	19	GO:0001501	skeletal system development	19_GO:0032502 developmental process	-2.2	4.3	3.6	30293	500	70	5	7.1	3.1	632|649|5251|6662|57326	BGLAP|BMP1|PHEX|SOX9|PBXIP1	-0.12	N-A1 set (Cluster CA1)
GO Biological Processes	19	GO:0043524	negative regulation of neuron apoptotic process	19_GO:0048519 negative regulation of biological process	-2.2	8	4.3	30293	162	70	3	4.3	2.4	558|1191|1271	AXL|CLU|CNTFR	-0.1	N-A1 set (Cluster CA1)
GO Biological Processes	19	GO:0019216	regulation of lipid metabolic process	19_GO:0008152 metabolic process	-2.2	5.4	3.8	30293	319	70	4	5.7	2.8	32|632|6662|150094	ACACB|BGLAP|SOX9|SIK1	-0.098	N-A1 set (Cluster CA1)
GO Biological Processes	19	GO:0061061	muscle structure development	19_GO:0032502 developmental process	-2.2	4.2	3.5	30293	518	70	5	7.1	3.1	463|1271|6662|26471|150094	ZFHX3|CNTFR|SOX9|NUPR1|SIK1	-0.068	N-A1 set (Cluster CA1)
GO Biological Processes	19	GO:0016064	immunoglobulin mediated immune response	19_GO:0002376 immune system process	-2.2	7.7	4.2	30293	168	70	3	4.3	2.4	733|1191|7374	C8G|CLU|UNG	-0.068	N-A1 set (Cluster CA1)
GO Biological Processes	19	GO:0071345	cellular response to cytokine stimulus	19_GO:0050896 response to stimulus	-2.1	3.5	3.3	30293	736	70	6	8.6	3.3	558|1271|5080|6662|10936|84818	AXL|CNTFR|PAX6|SOX9|GPR75|IL17RC	-0.066	N-A1 set (Cluster CA1)
GO Biological Processes	19	GO:0050673	epithelial cell proliferation	19_GO:0009987 cellular process	-2.1	7.6	4.2	30293	171	70	3	4.3	2.4	632|1956|6662	BGLAP|EGFR|SOX9	-0.062	N-A1 set (Cluster CA1)
GO Biological Processes	19	GO:0010035	response to inorganic substance	19_GO:0050896 response to stimulus	-2.1	4.1	3.5	30293	525	70	5	7.1	3.1	558|632|1956|5251|84059	AXL|BGLAP|EGFR|PHEX|ADGRV1	-0.062	N-A1 set (Cluster CA1)
GO Biological Processes	19	GO:0043010	camera-type eye development	19_GO:0032502 developmental process	-2.1	5.2	3.7	30293	333	70	4	5.7	2.8	1956|5080|6662|8412	EGFR|PAX6|SOX9|BCAR3	-0.062	N-A1 set (Cluster CA1)
GO Biological Processes	19	GO:0030856	regulation of epithelial cell differentiation	19_GO:0032502 developmental process	-2.1	7.5	4.1	30293	172	70	3	4.3	2.4	2302|5080|6662	FOXJ1|PAX6|SOX9	-0.062	N-A1 set (Cluster CA1)
GO Biological Processes	19	GO:0050680	negative regulation of epithelial cell proliferation	19_GO:0048519 negative regulation of biological process	-2.1	7.5	4.1	30293	173	70	3	4.3	2.4	5080|6662|26471	PAX6|SOX9|NUPR1	-0.062	N-A1 set (Cluster CA1)
GO Biological Processes	19	GO:0051216	cartilage development	19_GO:0032502 developmental process	-2.1	7.5	4.1	30293	173	70	3	4.3	2.4	649|6662|57326	BMP1|SOX9|PBXIP1	-0.062	N-A1 set (Cluster CA1)
GO Biological Processes	19	GO:0019724	B cell mediated immunity	19_GO:0002376 immune system process	-2.1	7.5	4.1	30293	173	70	3	4.3	2.4	733|1191|7374	C8G|CLU|UNG	-0.062	N-A1 set (Cluster CA1)
GO Biological Processes	19	GO:0045787	positive regulation of cell cycle	19_GO:0048518 positive regulation of biological process	-2.1	5.2	3.7	30293	335	70	4	5.7	2.8	896|1956|26471|219736	CCND3|EGFR|NUPR1|STOX1	-0.062	N-A1 set (Cluster CA1)
GO Biological Processes	19	GO:0060537	muscle tissue development	19_GO:0032502 developmental process	-2.1	5	3.6	30293	345	70	4	5.7	2.8	2139|6662|26471|150094	EYA2|SOX9|NUPR1|SIK1	-0.022	N-A1 set (Cluster CA1)
GO Biological Processes	19	GO:0009895	negative regulation of catabolic process	19_GO:0048519 negative regulation of biological process	-2.1	5	3.6	30293	348	70	4	5.7	2.8	32|1956|26471|54541	ACACB|EGFR|NUPR1|DDIT4	-0.012	N-A1 set (Cluster CA1)
GO Biological Processes	19	GO:0048863	stem cell differentiation	19_GO:0032502 developmental process	-2.1	7.1	4	30293	183	70	3	4.3	2.4	632|5080|6662	BGLAP|PAX6|SOX9	-0.0071	N-A1 set (Cluster CA1)
GO Biological Processes	19	GO:2000045	regulation of G1/S transition of mitotic cell cycle	19_GO:0050789 regulation of biological process	-2	7	4	30293	185	70	3	4.3	2.4	896|1956|219736	CCND3|EGFR|STOX1	0	N-A1 set (Cluster CA1)
GO Biological Processes	19	GO:0042176	regulation of protein catabolic process	19_GO:0008152 metabolic process	-2	4.8	3.5	30293	360	70	4	5.7	2.8	1191|1956|6662|26471	CLU|EGFR|SOX9|NUPR1	0	N-A1 set (Cluster CA1)
GO Biological Processes	19	GO:0002064	epithelial cell development	19_GO:0032502 developmental process	-2	6.8	3.9	30293	190	70	3	4.3	2.4	2302|5080|6662	FOXJ1|PAX6|SOX9	0	N-A1 set (Cluster CA1)
GO Biological Processes	19	GO:0032872	regulation of stress-activated MAPK cascade	19_GO:0050896 response to stimulus	-2	6.8	3.9	30293	191	70	3	4.3	2.4	1956|7164|23328	EGFR|TPD52L1|SASH1	0	N-A1 set (Cluster CA1)
GO Biological Processes	19	GO:0016485	protein processing	19_GO:0008152 metabolic process	-2	6.8	3.9	30293	191	70	3	4.3	2.4	649|5251|9509	BMP1|PHEX|ADAMTS2	0	N-A1 set (Cluster CA1)
