## Supplementary material for "Potential multiple disease progression pathways in female patients with Alzheimer’s disease inferred from transcriptome and epigenome data of the dorsolateral prefrontal cortex": Table_S3m.xlsx

### Sheet: Sheet1
Category	CategoryID	GO	Description	PARENT_GO	Log10(p-value)	Enrichment	Z-score	#TotalGeneInLibrary	#GeneInGO	#GeneInHitList	#GeneInGOAndHitList	%InGO	STDV %InGO	GeneID	Hits	Log10(q-value)	GeneList
GO Biological Processes	19	GO:0045839	negative regulation of mitotic nuclear division	19_GO:0048519 negative regulation of biological process	-5.1	18	9.1	30293	40	206	5	2.4	1.1	701|991|1111|8379|9735	BUB1B|CDC20|CHEK1|MAD1L1|KNTC1	-1	N-A1 set (Cluster CB1)
GO Biological Processes	19	GO:0051784	negative regulation of nuclear division	19_GO:0048519 negative regulation of biological process	-4.8	16	8.3	30293	47	206	5	2.4	1.1	701|991|1111|8379|9735	BUB1B|CDC20|CHEK1|MAD1L1|KNTC1	-1	N-A1 set (Cluster CB1)
GO Biological Processes	19	GO:0071173	spindle assembly checkpoint signaling	19_GO:0048519 negative regulation of biological process	-4.4	20	8.6	30293	29	206	4	1.9	0.96	701|991|8379|9735	BUB1B|CDC20|MAD1L1|KNTC1	-1	N-A1 set (Cluster CB1)
GO Biological Processes	19	GO:0007094	mitotic spindle assembly checkpoint signaling	19_GO:0048519 negative regulation of biological process	-4.4	20	8.6	30293	29	206	4	1.9	0.96	701|991|8379|9735	BUB1B|CDC20|MAD1L1|KNTC1	-1	N-A1 set (Cluster CB1)
GO Biological Processes	19	GO:0071174	mitotic spindle checkpoint signaling	19_GO:0048519 negative regulation of biological process	-4.4	20	8.6	30293	29	206	4	1.9	0.96	701|991|8379|9735	BUB1B|CDC20|MAD1L1|KNTC1	-1	N-A1 set (Cluster CB1)
GO Biological Processes	19	GO:0031577	spindle checkpoint signaling	19_GO:0048519 negative regulation of biological process	-4.3	20	8.4	30293	30	206	4	1.9	0.96	701|991|8379|9735	BUB1B|CDC20|MAD1L1|KNTC1	-1	N-A1 set (Cluster CB1)
GO Biological Processes	19	GO:2000816	negative regulation of mitotic sister chromatid separation	19_GO:0048519 negative regulation of biological process	-4.2	18	8.1	30293	32	206	4	1.9	0.96	701|991|8379|9735	BUB1B|CDC20|MAD1L1|KNTC1	-1	N-A1 set (Cluster CB1)
GO Biological Processes	19	GO:0033046	negative regulation of sister chromatid segregation	19_GO:0048519 negative regulation of biological process	-4.2	18	8.1	30293	32	206	4	1.9	0.96	701|991|8379|9735	BUB1B|CDC20|MAD1L1|KNTC1	-1	N-A1 set (Cluster CB1)
GO Biological Processes	19	GO:0033048	negative regulation of mitotic sister chromatid segregation	19_GO:0048519 negative regulation of biological process	-4.2	18	8.1	30293	32	206	4	1.9	0.96	701|991|8379|9735	BUB1B|CDC20|MAD1L1|KNTC1	-1	N-A1 set (Cluster CB1)
GO Biological Processes	19	GO:0045841	negative regulation of mitotic metaphase/anaphase transition	19_GO:0048519 negative regulation of biological process	-4.2	18	8.1	30293	32	206	4	1.9	0.96	701|991|8379|9735	BUB1B|CDC20|MAD1L1|KNTC1	-1	N-A1 set (Cluster CB1)
GO Biological Processes	19	GO:1905819	negative regulation of chromosome separation	19_GO:0048519 negative regulation of biological process	-4.1	17	7.9	30293	34	206	4	1.9	0.96	701|991|8379|9735	BUB1B|CDC20|MAD1L1|KNTC1	-1	N-A1 set (Cluster CB1)
GO Biological Processes	19	GO:1902100	negative regulation of metaphase/anaphase transition of cell cycle	19_GO:0048519 negative regulation of biological process	-4.1	17	7.9	30293	34	206	4	1.9	0.96	701|991|8379|9735	BUB1B|CDC20|MAD1L1|KNTC1	-1	N-A1 set (Cluster CB1)
GO Biological Processes	19	GO:0051985	negative regulation of chromosome segregation	19_GO:0048519 negative regulation of biological process	-4.1	17	7.9	30293	34	206	4	1.9	0.96	701|991|8379|9735	BUB1B|CDC20|MAD1L1|KNTC1	-1	N-A1 set (Cluster CB1)
GO Biological Processes	19	GO:2001251	negative regulation of chromosome organization	19_GO:0048519 negative regulation of biological process	-3.8	9.7	6.3	30293	76	206	5	2.4	1.1	701|991|7515|8379|9735	BUB1B|CDC20|XRCC1|MAD1L1|KNTC1	-0.73	N-A1 set (Cluster CB1)
GO Biological Processes	19	GO:0006304	DNA modification	19_GO:0008152 metabolic process	-3.7	9.5	6.2	30293	77	206	5	2.4	1.1	3070|8846|51010|57673|81602	HELLS|ALKBH1|EXOSC3|BEND3|CDADC1	-0.73	N-A1 set (Cluster CB1)
GO Biological Processes	19	GO:1905039	carboxylic acid transmembrane transport	19_GO:0051179 localization	-3.4	6.2	5.2	30293	142	206	6	2.9	1.2	1468|83733|83884|84889|146167|284111	SLC25A10|SLC25A18|SLC25A2|SLC7A3|SLC38A8|SLC13A5	-0.4	N-A1 set (Cluster CB1)
GO Biological Processes	19	GO:1903825	organic acid transmembrane transport	19_GO:0051179 localization	-3.3	6.2	5.1	30293	143	206	6	2.9	1.2	1468|83733|83884|84889|146167|284111	SLC25A10|SLC25A18|SLC25A2|SLC7A3|SLC38A8|SLC13A5	-0.4	N-A1 set (Cluster CB1)
GO Biological Processes	19	GO:0033047	regulation of mitotic sister chromatid segregation	19_GO:0050789 regulation of biological process	-3.3	11	6	30293	54	206	4	1.9	0.96	701|991|8379|9735	BUB1B|CDC20|MAD1L1|KNTC1	-0.4	N-A1 set (Cluster CB1)
GO Biological Processes	19	GO:0051276	chromosome organization	19_GO:0009987 cellular process	-3.3	3.3	4.3	30293	485	206	11	5.3	1.6	701|991|7515|8379|9735|57122|64858|149840|256006|285643|401541	BUB1B|CDC20|XRCC1|MAD1L1|KNTC1|NUP107|DCLRE1B|SHLD1|ANKRD31|KIF4B|CENPP	-0.4	N-A1 set (Cluster CB1)
GO Biological Processes	19	GO:0051783	regulation of nuclear division	19_GO:0050789 regulation of biological process	-3.3	6	5	30293	147	206	6	2.9	1.2	701|991|1111|8379|9735|10635	BUB1B|CDC20|CHEK1|MAD1L1|KNTC1|RAD51AP1	-0.4	N-A1 set (Cluster CB1)
GO Biological Processes	19	GO:0006282	regulation of DNA repair	19_GO:0050896 response to stimulus	-3.2	4.8	4.6	30293	215	206	7	3.4	1.3	1111|6944|7515|8451|10635|78996|149840	CHEK1|VPS72|XRCC1|CUL4A|RAD51AP1|CYREN|SHLD1	-0.33	N-A1 set (Cluster CB1)
GO Biological Processes	19	GO:0010965	regulation of mitotic sister chromatid separation	19_GO:0050789 regulation of biological process	-3.2	10	5.7	30293	59	206	4	1.9	0.96	701|991|8379|9735	BUB1B|CDC20|MAD1L1|KNTC1	-0.33	N-A1 set (Cluster CB1)
GO Biological Processes	19	GO:0015740	C4-dicarboxylate transport	19_GO:0051179 localization	-3.1	17	6.7	30293	26	206	3	1.5	0.83	1468|83733|284111	SLC25A10|SLC25A18|SLC13A5	-0.33	N-A1 set (Cluster CB1)
GO Biological Processes	19	GO:0120031	plasma membrane bounded cell projection assembly	19_GO:0009987 cellular process	-3.1	3.4	4.2	30293	428	206	10	4.9	1.5	3636|6674|7802|50649|57545|79583|84080|91978|138162|200728	INPPL1|SPAG1|DNALI1|ARHGEF4|CC2D2A|TMEM231|ENKD1|TPGS1|PIERCE1|TMEM17	-0.33	N-A1 set (Cluster CB1)
GO Biological Processes	19	GO:0006259	DNA metabolic process	19_GO:0008152 metabolic process	-3.1	2.7	3.9	30293	766	206	14	6.8	1.8	1111|3070|7515|8451|8846|10635|51010|55215|57673|64858|78996|81602|149840|256006	CHEK1|HELLS|XRCC1|CUL4A|ALKBH1|RAD51AP1|EXOSC3|FANCI|BEND3|DCLRE1B|CYREN|CDADC1|SHLD1|ANKRD31	-0.31	N-A1 set (Cluster CB1)
GO Biological Processes	19	GO:1902475	L-alpha-amino acid transmembrane transport	19_GO:0051179 localization	-3.1	9.5	5.5	30293	62	206	4	1.9	0.96	83733|83884|84889|146167	SLC25A18|SLC25A2|SLC7A3|SLC38A8	-0.31	N-A1 set (Cluster CB1)
GO Biological Processes	19	GO:0030031	cell projection assembly	19_GO:0009987 cellular process	-3	3.3	4.1	30293	441	206	10	4.9	1.5	3636|6674|7802|50649|57545|79583|84080|91978|138162|200728	INPPL1|SPAG1|DNALI1|ARHGEF4|CC2D2A|TMEM231|ENKD1|TPGS1|PIERCE1|TMEM17	-0.28	N-A1 set (Cluster CB1)
GO Biological Processes	19	GO:0044458	motile cilium assembly	19_GO:0009987 cellular process	-2.9	8.7	5.2	30293	68	206	4	1.9	0.96	7802|57545|84080|91978	DNALI1|CC2D2A|ENKD1|TPGS1	-0.19	N-A1 set (Cluster CB1)
GO Biological Processes	19	GO:0045911	positive regulation of DNA recombination	19_GO:0048518 positive regulation of biological process	-2.9	8.5	5.2	30293	69	206	4	1.9	0.96	6944|10635|51010|149840	VPS72|RAD51AP1|EXOSC3|SHLD1	-0.19	N-A1 set (Cluster CB1)
GO Biological Processes	19	GO:0007088	regulation of mitotic nuclear division	19_GO:0050789 regulation of biological process	-2.9	6.2	4.7	30293	118	206	5	2.4	1.1	701|991|1111|8379|9735	BUB1B|CDC20|CHEK1|MAD1L1|KNTC1	-0.19	N-A1 set (Cluster CB1)
GO Biological Processes	19	GO:0010569	regulation of double-strand break repair via homologous recombination	19_GO:0050896 response to stimulus	-2.8	8.2	5	30293	72	206	4	1.9	0.96	1111|6944|10635|149840	CHEK1|VPS72|RAD51AP1|SHLD1	-0.14	N-A1 set (Cluster CB1)
GO Biological Processes	19	GO:1905818	regulation of chromosome separation	19_GO:0050789 regulation of biological process	-2.8	7.9	5	30293	74	206	4	1.9	0.96	701|991|8379|9735	BUB1B|CDC20|MAD1L1|KNTC1	-0.11	N-A1 set (Cluster CB1)
GO Biological Processes	19	GO:0007093	mitotic cell cycle checkpoint signaling	19_GO:0048519 negative regulation of biological process	-2.8	5.8	4.5	30293	126	206	5	2.4	1.1	701|991|1111|8379|9735	BUB1B|CDC20|CHEK1|MAD1L1|KNTC1	-0.1	N-A1 set (Cluster CB1)
GO Biological Processes	19	GO:0015807	L-amino acid transport	19_GO:0051179 localization	-2.7	7.6	4.8	30293	77	206	4	1.9	0.96	83733|83884|84889|146167	SLC25A18|SLC25A2|SLC7A3|SLC38A8	-0.074	N-A1 set (Cluster CB1)
GO Biological Processes	19	GO:0050864	regulation of B cell activation	19_GO:0002376 immune system process	-2.7	5.6	4.4	30293	131	206	5	2.4	1.1	2048|51010|55024|149041|149840	EPHB2|EXOSC3|BANK1|RC3H1|SHLD1	-0.062	N-A1 set (Cluster CB1)
GO Biological Processes	19	GO:0060271	cilium assembly	19_GO:0009987 cellular process	-2.7	3.5	3.8	30293	333	206	8	3.9	1.3	6674|7802|57545|79583|84080|91978|138162|200728	SPAG1|DNALI1|CC2D2A|TMEM231|ENKD1|TPGS1|PIERCE1|TMEM17	-0.062	N-A1 set (Cluster CB1)
GO Biological Processes	19	GO:2000779	regulation of double-strand break repair	19_GO:0050896 response to stimulus	-2.7	5.6	4.4	30293	132	206	5	2.4	1.1	1111|6944|10635|78996|149840	CHEK1|VPS72|RAD51AP1|CYREN|SHLD1	-0.062	N-A1 set (Cluster CB1)
GO Biological Processes	19	GO:0000018	regulation of DNA recombination	19_GO:0008152 metabolic process	-2.6	5.5	4.3	30293	134	206	5	2.4	1.1	1111|6944|10635|51010|149840	CHEK1|VPS72|RAD51AP1|EXOSC3|SHLD1	-0.056	N-A1 set (Cluster CB1)
GO Biological Processes	19	GO:0002702	positive regulation of production of molecular mediator of immune response	19_GO:0002376 immune system process	-2.6	5.5	4.3	30293	134	206	5	2.4	1.1	2048|51010|56848|114548|149840	EPHB2|EXOSC3|SPHK2|NLRP3|SHLD1	-0.056	N-A1 set (Cluster CB1)
GO Biological Processes	19	GO:0036297	interstrand cross-link repair	19_GO:0050896 response to stimulus	-2.6	11	5.3	30293	40	206	3	1.5	0.83	10635|55215|64858	RAD51AP1|FANCI|DCLRE1B	-0.019	N-A1 set (Cluster CB1)
GO Biological Processes	19	GO:0046839	phospholipid dephosphorylation	19_GO:0008152 metabolic process	-2.5	11	5.1	30293	42	206	3	1.5	0.83	3636|8897|84513	INPPL1|MTMR3|PLPP5	0	N-A1 set (Cluster CB1)
GO Biological Processes	19	GO:0016445	somatic diversification of immunoglobulins	19_GO:0002376 immune system process	-2.5	11	5.1	30293	42	206	3	1.5	0.83	51010|78996|149840	EXOSC3|CYREN|SHLD1	0	N-A1 set (Cluster CB1)
GO Biological Processes	19	GO:0051301	cell division	19_GO:0009987 cellular process	-2.5	2.8	3.5	30293	516	206	10	4.9	1.5	701|991|1638|3070|8379|9735|23265|26574|54801|285643	BUB1B|CDC20|DCT|HELLS|MAD1L1|KNTC1|EXOC7|AATF|HAUS6|KIF4B	0	N-A1 set (Cluster CB1)
GO Biological Processes	19	GO:0030071	regulation of mitotic metaphase/anaphase transition	19_GO:0050789 regulation of biological process	-2.5	6.5	4.4	30293	90	206	4	1.9	0.96	701|991|8379|9735	BUB1B|CDC20|MAD1L1|KNTC1	0	N-A1 set (Cluster CB1)
GO Biological Processes	19	GO:0044782	cilium organization	19_GO:0009987 cellular process	-2.4	3.2	3.5	30293	366	206	8	3.9	1.3	6674|7802|57545|79583|84080|91978|138162|200728	SPAG1|DNALI1|CC2D2A|TMEM231|ENKD1|TPGS1|PIERCE1|TMEM17	0	N-A1 set (Cluster CB1)
GO Biological Processes	19	GO:1902099	regulation of metaphase/anaphase transition of cell cycle	19_GO:0050789 regulation of biological process	-2.4	6.3	4.3	30293	93	206	4	1.9	0.96	701|991|8379|9735	BUB1B|CDC20|MAD1L1|KNTC1	0	N-A1 set (Cluster CB1)
GO Biological Processes	19	GO:0003333	amino acid transmembrane transport	19_GO:0051179 localization	-2.4	6.3	4.3	30293	93	206	4	1.9	0.96	83733|83884|84889|146167	SLC25A18|SLC25A2|SLC7A3|SLC38A8	0	N-A1 set (Cluster CB1)
GO Biological Processes	19	GO:0006303	double-strand break repair via nonhomologous end joining	19_GO:0050896 response to stimulus	-2.4	9.6	4.8	30293	46	206	3	1.5	0.83	7515|64858|78996	XRCC1|DCLRE1B|CYREN	0	N-A1 set (Cluster CB1)
GO Biological Processes	19	GO:1901976	regulation of cell cycle checkpoint	19_GO:0048519 negative regulation of biological process	-2.4	9.4	4.8	30293	47	206	3	1.5	0.83	8379|8451|9675	MAD1L1|CUL4A|TTI1	0	N-A1 set (Cluster CB1)
GO Biological Processes	19	GO:0035082	axoneme assembly	19_GO:0009987 cellular process	-2.4	6.1	4.2	30293	96	206	4	1.9	0.96	6674|57545|91978|138162	SPAG1|CC2D2A|TPGS1|PIERCE1	0	N-A1 set (Cluster CB1)
GO Biological Processes	19	GO:0000075	cell cycle checkpoint signaling	19_GO:0048519 negative regulation of biological process	-2.3	4.6	3.8	30293	160	206	5	2.4	1.1	701|991|1111|8379|9735	BUB1B|CDC20|CHEK1|MAD1L1|KNTC1	0	N-A1 set (Cluster CB1)
GO Biological Processes	19	GO:0002200	somatic diversification of immune receptors	19_GO:0002376 immune system process	-2.3	8.5	4.5	30293	52	206	3	1.5	0.83	51010|78996|149840	EXOSC3|CYREN|SHLD1	0	N-A1 set (Cluster CB1)
GO Biological Processes	19	GO:0002520	immune system development	19_GO:0002376 immune system process	-2.3	4.5	3.7	30293	164	206	5	2.4	1.1	8379|51010|78996|149041|149840	MAD1L1|EXOSC3|CYREN|RC3H1|SHLD1	0	N-A1 set (Cluster CB1)
GO Biological Processes	19	GO:0033045	regulation of sister chromatid segregation	19_GO:0050789 regulation of biological process	-2.2	5.7	3.9	30293	104	206	4	1.9	0.96	701|991|8379|9735	BUB1B|CDC20|MAD1L1|KNTC1	0	N-A1 set (Cluster CB1)
GO Biological Processes	19	GO:0002639	positive regulation of immunoglobulin production	19_GO:0002376 immune system process	-2.2	8.3	4.4	30293	53	206	3	1.5	0.83	2048|51010|149840	EPHB2|EXOSC3|SHLD1	0	N-A1 set (Cluster CB1)
GO Biological Processes	19	GO:0104004	cellular response to environmental stimulus	19_GO:0050896 response to stimulus	-2.2	3.2	3.3	30293	318	206	7	3.4	1.3	1111|2767|3753|8451|10635|114548|138162	CHEK1|GNA11|KCNE1|CUL4A|RAD51AP1|NLRP3|PIERCE1	0	N-A1 set (Cluster CB1)
GO Biological Processes	19	GO:0071214	cellular response to abiotic stimulus	19_GO:0050896 response to stimulus	-2.2	3.2	3.3	30293	318	206	7	3.4	1.3	1111|2767|3753|8451|10635|114548|138162	CHEK1|GNA11|KCNE1|CUL4A|RAD51AP1|NLRP3|PIERCE1	0	N-A1 set (Cluster CB1)
GO Biological Processes	19	GO:1905515	non-motile cilium assembly	19_GO:0009987 cellular process	-2.2	7.7	4.2	30293	57	206	3	1.5	0.83	57545|84080|200728	CC2D2A|ENKD1|TMEM17	0	N-A1 set (Cluster CB1)
GO Biological Processes	19	GO:0007059	chromosome segregation	19_GO:0009987 cellular process	-2.1	3.1	3.2	30293	329	206	7	3.4	1.3	991|8379|9735|54801|256006|285643|401541	CDC20|MAD1L1|KNTC1|HAUS6|ANKRD31|KIF4B|CENPP	0	N-A1 set (Cluster CB1)
GO Biological Processes	19	GO:1903047	mitotic cell cycle process	19_GO:0009987 cellular process	-2.1	2.6	3.1	30293	502	206	9	4.4	1.4	701|991|1111|8379|8451|9735|23265|84080|285643	BUB1B|CDC20|CHEK1|MAD1L1|CUL4A|KNTC1|EXOC7|ENKD1|KIF4B	0	N-A1 set (Cluster CB1)
GO Biological Processes	19	GO:1901991	negative regulation of mitotic cell cycle phase transition	19_GO:0048519 negative regulation of biological process	-2.1	4.1	3.4	30293	180	206	5	2.4	1.1	701|991|1111|8379|9735	BUB1B|CDC20|CHEK1|MAD1L1|KNTC1	0	N-A1 set (Cluster CB1)
GO Biological Processes	19	GO:0006839	mitochondrial transport	19_GO:0051179 localization	-2.1	4.1	3.4	30293	181	206	5	2.4	1.1	1468|7755|79594|83733|83884	SLC25A10|ZNF205|MUL1|SLC25A18|SLC25A2	0	N-A1 set (Cluster CB1)
GO Biological Processes	19	GO:0006281	DNA repair	19_GO:0050896 response to stimulus	-2.1	2.6	3	30293	508	206	9	4.4	1.4	1111|7515|8451|8846|10635|55215|64858|78996|149840	CHEK1|XRCC1|CUL4A|ALKBH1|RAD51AP1|FANCI|DCLRE1B|CYREN|SHLD1	0	N-A1 set (Cluster CB1)
GO Biological Processes	19	GO:0010639	negative regulation of organelle organization	19_GO:0048519 negative regulation of biological process	-2	3	3.1	30293	342	206	7	3.4	1.3	701|991|1111|7515|8379|9735|79594	BUB1B|CDC20|CHEK1|XRCC1|MAD1L1|KNTC1|MUL1	0	N-A1 set (Cluster CB1)
GO Biological Processes	19	GO:0002700	regulation of production of molecular mediator of immune response	19_GO:0002376 immune system process	-2	3.9	3.3	30293	188	206	5	2.4	1.1	2048|51010|56848|114548|149840	EPHB2|EXOSC3|SPHK2|NLRP3|SHLD1	0	N-A1 set (Cluster CB1)
GO Biological Processes	19	GO:0002683	negative regulation of immune system process	19_GO:0002376 immune system process	-2	2.5	2.9	30293	520	206	9	4.4	1.4	727|8379|8451|55024|56927|79594|80772|149041|286430	C5|MAD1L1|CUL4A|BANK1|GPR108|MUL1|CPTP|RC3H1|NLRP2B	0	N-A1 set (Cluster CB1)
