## Supplementary material for "Potential multiple disease progression pathways in female patients with Alzheimer’s disease inferred from transcriptome and epigenome data of the dorsolateral prefrontal cortex": Table_S3n.xlsx

### Sheet: Sheet1
Category	CategoryID	GO	Description	PARENT_GO	Log10(p-value)	Enrichment	Z-score	#TotalGeneInLibrary	#GeneInGO	#GeneInHitList	#GeneInGOAndHitList	%InGO	STDV %InGO	GeneID	Hits	Log10(q-value)	GeneList
GO Biological Processes	19	GO:0009410	response to xenobiotic stimulus	19_GO:0050896 response to stimulus	-5.5	9	7.6	30293	426	63	8	13	4.2	32|117|632|2018|3291|5080|7050|8412	ACACB|ADCYAP1R1|BGLAP|EMX2|HSD11B2|PAX6|TGIF1|BCAR3	-1.5	N-A2 set (Cluster CA2)
GO Biological Processes	19	GO:0062014	negative regulation of small molecule metabolic process	19_GO:0048519 negative regulation of biological process	-5.4	21	9.8	30293	115	63	5	7.9	3.4	32|6662|26471|54541|150094	ACACB|SOX9|NUPR1|DDIT4|SIK1	-1.5	N-A2 set (Cluster CA2)
GO Biological Processes	19	GO:0062012	regulation of small molecule metabolic process	19_GO:0008152 metabolic process	-5.2	10	7.6	30293	332	63	7	11	4	32|117|632|6662|26471|54541|150094	ACACB|ADCYAP1R1|BGLAP|SOX9|NUPR1|DDIT4|SIK1	-1.5	N-A2 set (Cluster CA2)
GO Biological Processes	19	GO:0006109	regulation of carbohydrate metabolic process	19_GO:0008152 metabolic process	-4.4	13	7.5	30293	182	63	5	7.9	3.4	32|117|26471|54541|150094	ACACB|ADCYAP1R1|NUPR1|DDIT4|SIK1	-0.83	N-A2 set (Cluster CA2)
GO Biological Processes	19	GO:0010562	positive regulation of phosphorus metabolic process	19_GO:0048518 positive regulation of biological process	-4	5.5	5.5	30293	704	63	8	13	4.2	117|558|896|6662|7164|8412|23328|219736	ADCYAP1R1|AXL|CCND3|SOX9|TPD52L1|BCAR3|SASH1|STOX1	-0.59	N-A2 set (Cluster CA2)
GO Biological Processes	19	GO:0045937	positive regulation of phosphate metabolic process	19_GO:0048518 positive regulation of biological process	-4	5.5	5.5	30293	704	63	8	13	4.2	117|558|896|6662|7164|8412|23328|219736	ADCYAP1R1|AXL|CCND3|SOX9|TPD52L1|BCAR3|SASH1|STOX1	-0.59	N-A2 set (Cluster CA2)
GO Biological Processes	19	GO:0071396	cellular response to lipid	19_GO:0050896 response to stimulus	-3.9	6.3	5.6	30293	535	63	7	11	4	558|632|5080|5251|6662|54541|151306	AXL|BGLAP|PAX6|PHEX|SOX9|DDIT4|GPBAR1	-0.58	N-A2 set (Cluster CA2)
GO Biological Processes	19	GO:0060322	head development	19_GO:0032502 developmental process	-3.7	5	5.1	30293	777	63	8	13	4.2	558|632|2018|2302|5080|6662|54541|388677	AXL|BGLAP|EMX2|FOXJ1|PAX6|SOX9|DDIT4|NOTCH2NLA	-0.52	N-A2 set (Cluster CA2)
GO Biological Processes	19	GO:0045912	negative regulation of carbohydrate metabolic process	19_GO:0048519 negative regulation of biological process	-3.7	26	8.5	30293	56	63	3	4.8	2.7	26471|54541|150094	NUPR1|DDIT4|SIK1	-0.52	N-A2 set (Cluster CA2)
GO Biological Processes	19	GO:0031401	positive regulation of protein modification process	19_GO:0048518 positive regulation of biological process	-3.7	4.9	5	30293	788	63	8	13	4.2	896|6662|7164|8412|10267|23328|26471|219736	CCND3|SOX9|TPD52L1|BCAR3|RAMP1|SASH1|NUPR1|STOX1	-0.52	N-A2 set (Cluster CA2)
GO Biological Processes	19	GO:0001764	neuron migration	19_GO:0032502 developmental process	-3.7	14	6.8	30293	142	63	4	6.3	3.1	558|2018|5080|54541	AXL|EMX2|PAX6|DDIT4	-0.52	N-A2 set (Cluster CA2)
GO Biological Processes	19	GO:0030282	bone mineralization	19_GO:0032502 developmental process	-3.6	24	8.2	30293	60	63	3	4.8	2.7	632|5251|6662	BGLAP|PHEX|SOX9	-0.47	N-A2 set (Cluster CA2)
GO Biological Processes	19	GO:0042327	positive regulation of phosphorylation	19_GO:0048518 positive regulation of biological process	-3.5	5.4	5	30293	627	63	7	11	4	558|896|6662|7164|8412|23328|219736	AXL|CCND3|SOX9|TPD52L1|BCAR3|SASH1|STOX1	-0.43	N-A2 set (Cluster CA2)
GO Biological Processes	19	GO:0033674	positive regulation of kinase activity	19_GO:0048518 positive regulation of biological process	-3.4	7.9	5.5	30293	305	63	5	7.9	3.4	558|896|7164|23328|219736	AXL|CCND3|TPD52L1|SASH1|STOX1	-0.34	N-A2 set (Cluster CA2)
GO Biological Processes	19	GO:0030858	positive regulation of epithelial cell differentiation	19_GO:0032502 developmental process	-3.3	20	7.3	30293	73	63	3	4.8	2.7	2302|5080|6662	FOXJ1|PAX6|SOX9	-0.34	N-A2 set (Cluster CA2)
GO Biological Processes	19	GO:0071496	cellular response to external stimulus	19_GO:0050896 response to stimulus	-3.2	7.4	5.3	30293	326	63	5	7.9	3.4	558|632|5251|6662|9780	AXL|BGLAP|PHEX|SOX9|PIEZO1	-0.34	N-A2 set (Cluster CA2)
GO Biological Processes	19	GO:0008283	cell population proliferation	19_GO:0009987 cellular process	-3.2	4.8	4.7	30293	696	63	7	11	4	632|896|1191|2018|5080|6662|26471	BGLAP|CCND3|CLU|EMX2|PAX6|SOX9|NUPR1	-0.34	N-A2 set (Cluster CA2)
GO Biological Processes	19	GO:0030324	lung development	19_GO:0032502 developmental process	-3.2	10	5.9	30293	185	63	4	6.3	3.1	2302|5251|6662|9509	FOXJ1|PHEX|SOX9|ADAMTS2	-0.34	N-A2 set (Cluster CA2)
GO Biological Processes	19	GO:0032870	cellular response to hormone stimulus	19_GO:0050896 response to stimulus	-3.2	5.8	4.9	30293	501	63	6	9.5	3.7	632|5080|5251|8412|10267|54541	BGLAP|PAX6|PHEX|BCAR3|RAMP1|DDIT4	-0.34	N-A2 set (Cluster CA2)
GO Biological Processes	19	GO:0030323	respiratory tube development	19_GO:0032502 developmental process	-3.2	10	5.8	30293	189	63	4	6.3	3.1	2302|5251|6662|9509	FOXJ1|PHEX|SOX9|ADAMTS2	-0.34	N-A2 set (Cluster CA2)
GO Biological Processes	19	GO:0030500	regulation of bone mineralization	19_GO:0032502 developmental process	-3.2	18	6.9	30293	82	63	3	4.8	2.7	632|6662|84059	BGLAP|SOX9|ADGRV1	-0.34	N-A2 set (Cluster CA2)
GO Biological Processes	19	GO:0048709	oligodendrocyte differentiation	19_GO:0032502 developmental process	-3.2	18	6.9	30293	82	63	3	4.8	2.7	1191|5080|6662	CLU|PAX6|SOX9	-0.34	N-A2 set (Cluster CA2)
GO Biological Processes	19	GO:0070848	response to growth factor	19_GO:0050896 response to stimulus	-3.1	5.6	4.8	30293	519	63	6	9.5	3.7	463|632|5080|6662|7050|54541	ZFHX3|BGLAP|PAX6|SOX9|TGIF1|DDIT4	-0.32	N-A2 set (Cluster CA2)
GO Biological Processes	19	GO:0007420	brain development	19_GO:0032502 developmental process	-3.1	4.6	4.5	30293	727	63	7	11	4	558|632|2018|2302|5080|54541|388677	AXL|BGLAP|EMX2|FOXJ1|PAX6|DDIT4|NOTCH2NLA	-0.32	N-A2 set (Cluster CA2)
GO Biological Processes	19	GO:0001708	cell fate specification	19_GO:0032502 developmental process	-3.1	16	6.5	30293	90	63	3	4.8	2.7	2139|5080|6662	EYA2|PAX6|SOX9	-0.27	N-A2 set (Cluster CA2)
GO Biological Processes	19	GO:0060541	respiratory system development	19_GO:0032502 developmental process	-3	9.1	5.4	30293	212	63	4	6.3	3.1	2302|5251|6662|9509	FOXJ1|PHEX|SOX9|ADAMTS2	-0.25	N-A2 set (Cluster CA2)
GO Biological Processes	19	GO:0009612	response to mechanical stimulus	19_GO:0050896 response to stimulus	-3	9	5.4	30293	214	63	4	6.3	3.1	632|6662|9780|84059	BGLAP|SOX9|PIEZO1|ADGRV1	-0.25	N-A2 set (Cluster CA2)
GO Biological Processes	19	GO:0032868	response to insulin	19_GO:0050896 response to stimulus	-3	8.9	5.3	30293	217	63	4	6.3	3.1	632|3291|5080|8412	BGLAP|HSD11B2|PAX6|BCAR3	-0.25	N-A2 set (Cluster CA2)
GO Biological Processes	19	GO:0043434	response to peptide hormone	19_GO:0050896 response to stimulus	-2.9	6.4	4.8	30293	377	63	5	7.9	3.4	632|3291|5080|5251|8412	BGLAP|HSD11B2|PAX6|PHEX|BCAR3	-0.25	N-A2 set (Cluster CA2)
GO Biological Processes	19	GO:0051347	positive regulation of transferase activity	19_GO:0065007 biological regulation	-2.9	6.4	4.8	30293	378	63	5	7.9	3.4	558|896|7164|23328|219736	AXL|CCND3|TPD52L1|SASH1|STOX1	-0.25	N-A2 set (Cluster CA2)
GO Biological Processes	19	GO:0009725	response to hormone	19_GO:0050896 response to stimulus	-2.9	4.3	4.3	30293	780	63	7	11	4	632|3291|5080|5251|8412|10267|54541	BGLAP|HSD11B2|PAX6|PHEX|BCAR3|RAMP1|DDIT4	-0.25	N-A2 set (Cluster CA2)
GO Biological Processes	19	GO:0070167	regulation of biomineral tissue development	19_GO:0032502 developmental process	-2.9	14	6	30293	103	63	3	4.8	2.7	632|6662|84059	BGLAP|SOX9|ADGRV1	-0.23	N-A2 set (Cluster CA2)
GO Biological Processes	19	GO:0001934	positive regulation of protein phosphorylation	19_GO:0048518 positive regulation of biological process	-2.9	5	4.4	30293	582	63	6	9.5	3.7	896|6662|7164|8412|23328|219736	CCND3|SOX9|TPD52L1|BCAR3|SASH1|STOX1	-0.23	N-A2 set (Cluster CA2)
GO Biological Processes	19	GO:0031214	biomineral tissue development	19_GO:0032502 developmental process	-2.9	14	6	30293	104	63	3	4.8	2.7	632|5251|6662	BGLAP|PHEX|SOX9	-0.23	N-A2 set (Cluster CA2)
GO Biological Processes	19	GO:0061448	connective tissue development	19_GO:0032502 developmental process	-2.9	8.4	5.1	30293	230	63	4	6.3	3.1	649|6662|9658|57326	BMP1|SOX9|ZNF516|PBXIP1	-0.23	N-A2 set (Cluster CA2)
GO Biological Processes	19	GO:0045321	leukocyte activation	19_GO:0002376 immune system process	-2.8	4.8	4.3	30293	598	63	6	9.5	3.7	558|896|1191|6813|7374|56262	AXL|CCND3|CLU|STXBP2|UNG|LRRC8A	-0.2	N-A2 set (Cluster CA2)
GO Biological Processes	19	GO:0045833	negative regulation of lipid metabolic process	19_GO:0048519 negative regulation of biological process	-2.8	13	5.8	30293	110	63	3	4.8	2.7	32|6662|150094	ACACB|SOX9|SIK1	-0.19	N-A2 set (Cluster CA2)
GO Biological Processes	19	GO:0007169	transmembrane receptor protein tyrosine kinase signaling pathway	19_GO:0050896 response to stimulus	-2.7	5.8	4.5	30293	418	63	5	7.9	3.4	558|6662|8412|54541|200958	AXL|SOX9|BCAR3|DDIT4|MUC20	-0.15	N-A2 set (Cluster CA2)
GO Biological Processes	19	GO:0007283	spermatogenesis	19_GO:0022414 reproductive process	-2.7	4.6	4.2	30293	628	63	6	9.5	3.7	117|558|2302|6662|9509|56262	ADCYAP1R1|AXL|FOXJ1|SOX9|ADAMTS2|LRRC8A	-0.13	N-A2 set (Cluster CA2)
GO Biological Processes	19	GO:0045860	positive regulation of protein kinase activity	19_GO:0048518 positive regulation of biological process	-2.7	7.4	4.7	30293	259	63	4	6.3	3.1	896|7164|23328|219736	CCND3|TPD52L1|SASH1|STOX1	-0.12	N-A2 set (Cluster CA2)
GO Biological Processes	19	GO:0030278	regulation of ossification	19_GO:0032501 multicellular organismal process	-2.7	12	5.5	30293	122	63	3	4.8	2.7	632|6662|84059	BGLAP|SOX9|ADGRV1	-0.12	N-A2 set (Cluster CA2)
GO Biological Processes	19	GO:0045471	response to ethanol	19_GO:0050896 response to stimulus	-2.7	12	5.5	30293	122	63	3	4.8	2.7	117|632|5080	ADCYAP1R1|BGLAP|PAX6	-0.12	N-A2 set (Cluster CA2)
GO Biological Processes	19	GO:0048232	male gamete generation	19_GO:0022414 reproductive process	-2.7	4.5	4.1	30293	645	63	6	9.5	3.7	117|558|2302|6662|9509|56262	ADCYAP1R1|AXL|FOXJ1|SOX9|ADAMTS2|LRRC8A	-0.11	N-A2 set (Cluster CA2)
GO Biological Processes	19	GO:0021987	cerebral cortex development	19_GO:0032502 developmental process	-2.6	11	5.3	30293	127	63	3	4.8	2.7	2018|5080|388677	EMX2|PAX6|NOTCH2NLA	-0.11	N-A2 set (Cluster CA2)
GO Biological Processes	19	GO:0030198	extracellular matrix organization	19_GO:0009987 cellular process	-2.6	7	4.6	30293	273	63	4	6.3	3.1	649|6662|9509|57326	BMP1|SOX9|ADAMTS2|PBXIP1	-0.11	N-A2 set (Cluster CA2)
GO Biological Processes	19	GO:0071902	positive regulation of protein serine/threonine kinase activity	19_GO:0048518 positive regulation of biological process	-2.6	11	5.3	30293	130	63	3	4.8	2.7	896|7164|23328	CCND3|TPD52L1|SASH1	-0.11	N-A2 set (Cluster CA2)
GO Biological Processes	19	GO:0043062	extracellular structure organization	19_GO:0009987 cellular process	-2.6	7	4.6	30293	274	63	4	6.3	3.1	649|6662|9509|57326	BMP1|SOX9|ADAMTS2|PBXIP1	-0.11	N-A2 set (Cluster CA2)
GO Biological Processes	19	GO:0048593	camera-type eye morphogenesis	19_GO:0032502 developmental process	-2.6	11	5.2	30293	131	63	3	4.8	2.7	5080|6662|8412	PAX6|SOX9|BCAR3	-0.11	N-A2 set (Cluster CA2)
GO Biological Processes	19	GO:0051384	response to glucocorticoid	19_GO:0050896 response to stimulus	-2.6	11	5.2	30293	131	63	3	4.8	2.7	632|3291|54541	BGLAP|HSD11B2|DDIT4	-0.11	N-A2 set (Cluster CA2)
GO Biological Processes	19	GO:0045229	external encapsulating structure organization	19_GO:0009987 cellular process	-2.6	7	4.6	30293	275	63	4	6.3	3.1	649|6662|9509|57326	BMP1|SOX9|ADAMTS2|PBXIP1	-0.11	N-A2 set (Cluster CA2)
GO Biological Processes	19	GO:0007548	sex differentiation	19_GO:0022414 reproductive process	-2.6	6.9	4.5	30293	280	63	4	6.3	3.1	117|558|6662|26471	ADCYAP1R1|AXL|SOX9|NUPR1	-0.088	N-A2 set (Cluster CA2)
GO Biological Processes	19	GO:1901652	response to peptide	19_GO:0050896 response to stimulus	-2.5	5.2	4.1	30293	465	63	5	7.9	3.4	632|3291|5080|5251|8412	BGLAP|HSD11B2|PAX6|PHEX|BCAR3	-0.088	N-A2 set (Cluster CA2)
GO Biological Processes	19	GO:0001503	ossification	19_GO:0032501 multicellular organismal process	-2.5	6.7	4.5	30293	285	63	4	6.3	3.1	632|649|5251|6662	BGLAP|BMP1|PHEX|SOX9	-0.076	N-A2 set (Cluster CA2)
GO Biological Processes	19	GO:0002443	leukocyte mediated immunity	19_GO:0002376 immune system process	-2.5	6.6	4.4	30293	291	63	4	6.3	3.1	733|1191|6813|7374	C8G|CLU|STXBP2|UNG	-0.052	N-A2 set (Cluster CA2)
GO Biological Processes	19	GO:0010565	regulation of cellular ketone metabolic process	19_GO:0008152 metabolic process	-2.5	10	5	30293	144	63	3	4.8	2.7	32|632|6662	ACACB|BGLAP|SOX9	-0.033	N-A2 set (Cluster CA2)
GO Biological Processes	19	GO:0071363	cellular response to growth factor stimulus	19_GO:0050896 response to stimulus	-2.5	4.9	4	30293	488	63	5	7.9	3.4	632|5080|6662|7050|54541	BGLAP|PAX6|SOX9|TGIF1|DDIT4	-0.033	N-A2 set (Cluster CA2)
GO Biological Processes	19	GO:0043087	regulation of GTPase activity	19_GO:0065007 biological regulation	-2.5	6.4	4.3	30293	299	63	4	6.3	3.1	2302|8412|57326|121512	FOXJ1|BCAR3|PBXIP1|FGD4	-0.033	N-A2 set (Cluster CA2)
GO Biological Processes	19	GO:0032869	cellular response to insulin stimulus	19_GO:0050896 response to stimulus	-2.4	9.7	4.8	30293	149	63	3	4.8	2.7	632|5080|8412	BGLAP|PAX6|BCAR3	-0.015	N-A2 set (Cluster CA2)
GO Biological Processes	19	GO:0001501	skeletal system development	19_GO:0032502 developmental process	-2.4	4.8	3.9	30293	500	63	5	7.9	3.4	632|649|5251|6662|57326	BGLAP|BMP1|PHEX|SOX9|PBXIP1	-0.015	N-A2 set (Cluster CA2)
GO Biological Processes	19	GO:0001775	cell activation	19_GO:0032501 multicellular organismal process	-2.4	4	3.7	30293	722	63	6	9.5	3.7	558|896|1191|6813|7374|56262	AXL|CCND3|CLU|STXBP2|UNG|LRRC8A	-0.015	N-A2 set (Cluster CA2)
GO Biological Processes	19	GO:0009991	response to extracellular stimulus	19_GO:0050896 response to stimulus	-2.4	4.8	3.9	30293	505	63	5	7.9	3.4	32|558|632|3291|5251	ACACB|AXL|BGLAP|HSD11B2|PHEX	-0.013	N-A2 set (Cluster CA2)
GO Biological Processes	19	GO:0031960	response to corticosteroid	19_GO:0050896 response to stimulus	-2.4	9.4	4.8	30293	153	63	3	4.8	2.7	632|3291|54541	BGLAP|HSD11B2|DDIT4	-0.013	N-A2 set (Cluster CA2)
GO Biological Processes	19	GO:0007584	response to nutrient	19_GO:0050896 response to stimulus	-2.4	9.4	4.8	30293	154	63	3	4.8	2.7	32|632|5251	ACACB|BGLAP|PHEX	-0.013	N-A2 set (Cluster CA2)
GO Biological Processes	19	GO:0097190	apoptotic signaling pathway	19_GO:0050896 response to stimulus	-2.4	6.1	4.2	30293	313	63	4	6.3	3.1	1191|2139|26471|54541	CLU|EYA2|NUPR1|DDIT4	-0.013	N-A2 set (Cluster CA2)
GO Biological Processes	19	GO:0048592	eye morphogenesis	19_GO:0032502 developmental process	-2.4	9.1	4.7	30293	158	63	3	4.8	2.7	5080|6662|8412	PAX6|SOX9|BCAR3	-0.0039	N-A2 set (Cluster CA2)
GO Biological Processes	19	GO:0043433	negative regulation of DNA-binding transcription factor activity	19_GO:0008152 metabolic process	-2.4	9.1	4.7	30293	158	63	3	4.8	2.7	2302|26471|150094	FOXJ1|NUPR1|SIK1	-0.0039	N-A2 set (Cluster CA2)
GO Biological Processes	19	GO:0019216	regulation of lipid metabolic process	19_GO:0008152 metabolic process	-2.4	6	4.1	30293	319	63	4	6.3	3.1	32|632|6662|150094	ACACB|BGLAP|SOX9|SIK1	-0.0039	N-A2 set (Cluster CA2)
GO Biological Processes	19	GO:0043549	regulation of kinase activity	19_GO:0008152 metabolic process	-2.3	4.5	3.7	30293	536	63	5	7.9	3.4	558|896|7164|23328|219736	AXL|CCND3|TPD52L1|SASH1|STOX1	0	N-A2 set (Cluster CA2)
GO Biological Processes	19	GO:0016064	immunoglobulin mediated immune response	19_GO:0002376 immune system process	-2.3	8.6	4.5	30293	168	63	3	4.8	2.7	733|1191|7374	C8G|CLU|UNG	0	N-A2 set (Cluster CA2)
GO Biological Processes	19	GO:0030856	regulation of epithelial cell differentiation	19_GO:0032502 developmental process	-2.3	8.4	4.4	30293	172	63	3	4.8	2.7	2302|5080|6662	FOXJ1|PAX6|SOX9	0	N-A2 set (Cluster CA2)
GO Biological Processes	19	GO:0051897	positive regulation of phosphatidylinositol 3-kinase/protein kinase B signal transduction	19_GO:0048518 positive regulation of biological process	-2.3	8.4	4.4	30293	172	63	3	4.8	2.7	558|6662|219736	AXL|SOX9|STOX1	0	N-A2 set (Cluster CA2)
GO Biological Processes	19	GO:0019724	B cell mediated immunity	19_GO:0002376 immune system process	-2.2	8.3	4.4	30293	173	63	3	4.8	2.7	733|1191|7374	C8G|CLU|UNG	0	N-A2 set (Cluster CA2)
GO Biological Processes	19	GO:0051216	cartilage development	19_GO:0032502 developmental process	-2.2	8.3	4.4	30293	173	63	3	4.8	2.7	649|6662|57326	BMP1|SOX9|PBXIP1	0	N-A2 set (Cluster CA2)
GO Biological Processes	19	GO:0050680	negative regulation of epithelial cell proliferation	19_GO:0048519 negative regulation of biological process	-2.2	8.3	4.4	30293	173	63	3	4.8	2.7	5080|6662|26471	PAX6|SOX9|NUPR1	0	N-A2 set (Cluster CA2)
GO Biological Processes	19	GO:0060537	muscle tissue development	19_GO:0032502 developmental process	-2.2	5.6	3.9	30293	345	63	4	6.3	3.1	2139|6662|26471|150094	EYA2|SOX9|NUPR1|SIK1	0	N-A2 set (Cluster CA2)
GO Biological Processes	19	GO:0006954	inflammatory response	19_GO:0050896 response to stimulus	-2.2	4.3	3.6	30293	562	63	5	7.9	3.4	558|1191|26471|57326|84818	AXL|CLU|NUPR1|PBXIP1|IL17RC	0	N-A2 set (Cluster CA2)
GO Biological Processes	19	GO:0048863	stem cell differentiation	19_GO:0032502 developmental process	-2.2	7.9	4.3	30293	183	63	3	4.8	2.7	632|5080|6662	BGLAP|PAX6|SOX9	0	N-A2 set (Cluster CA2)
GO Biological Processes	19	GO:0007423	sensory organ development	19_GO:0032502 developmental process	-2.1	4.2	3.5	30293	579	63	5	7.9	3.4	5080|6662|8412|84059|219736	PAX6|SOX9|BCAR3|ADGRV1|STOX1	0	N-A2 set (Cluster CA2)
GO Biological Processes	19	GO:0002064	epithelial cell development	19_GO:0032502 developmental process	-2.1	7.6	4.2	30293	190	63	3	4.8	2.7	2302|5080|6662	FOXJ1|PAX6|SOX9	0	N-A2 set (Cluster CA2)
GO Biological Processes	19	GO:0021543	pallium development	19_GO:0032502 developmental process	-2.1	7.6	4.1	30293	191	63	3	4.8	2.7	2018|5080|388677	EMX2|PAX6|NOTCH2NLA	0	N-A2 set (Cluster CA2)
GO Biological Processes	19	GO:0016485	protein processing	19_GO:0008152 metabolic process	-2.1	7.6	4.1	30293	191	63	3	4.8	2.7	649|5251|9509	BMP1|PHEX|ADAMTS2	0	N-A2 set (Cluster CA2)
GO Biological Processes	19	GO:0060348	bone development	19_GO:0032502 developmental process	-2.1	7.4	4.1	30293	194	63	3	4.8	2.7	632|5251|6662	BGLAP|PHEX|SOX9	0	N-A2 set (Cluster CA2)
GO Biological Processes	19	GO:0048839	inner ear development	19_GO:0032502 developmental process	-2.1	7.4	4.1	30293	194	63	3	4.8	2.7	6662|84059|219736	SOX9|ADGRV1|STOX1	0	N-A2 set (Cluster CA2)
GO Biological Processes	19	GO:0045664	regulation of neuron differentiation	19_GO:0032502 developmental process	-2.1	7.4	4.1	30293	196	63	3	4.8	2.7	463|5080|6662	ZFHX3|PAX6|SOX9	0	N-A2 set (Cluster CA2)
GO Biological Processes	19	GO:0051090	regulation of DNA-binding transcription factor activity	19_GO:0008152 metabolic process	-2.1	5	3.6	30293	386	63	4	6.3	3.1	1191|2302|26471|150094	CLU|FOXJ1|NUPR1|SIK1	0	N-A2 set (Cluster CA2)
GO Biological Processes	19	GO:0045732	positive regulation of protein catabolic process	19_GO:0048518 positive regulation of biological process	-2.1	7.1	4	30293	202	63	3	4.8	2.7	1191|6662|26471	CLU|SOX9|NUPR1	0	N-A2 set (Cluster CA2)
GO Biological Processes	19	GO:2001233	regulation of apoptotic signaling pathway	19_GO:0050896 response to stimulus	-2	4.9	3.5	30293	396	63	4	6.3	3.1	1191|2139|7164|26471	CLU|EYA2|TPD52L1|NUPR1	0	N-A2 set (Cluster CA2)
GO Biological Processes	19	GO:0007167	enzyme-linked receptor protein signaling pathway	19_GO:0050896 response to stimulus	-2	3.9	3.3	30293	622	63	5	7.9	3.4	558|6662|8412|54541|200958	AXL|SOX9|BCAR3|DDIT4|MUC20	0	N-A2 set (Cluster CA2)
GO Biological Processes	19	GO:0042593	glucose homeostasis	19_GO:0042592 homeostatic process	-2	6.9	3.9	30293	210	63	3	4.8	2.7	632|5080|56262	BGLAP|PAX6|LRRC8A	0	N-A2 set (Cluster CA2)
GO Biological Processes	19	GO:0033500	carbohydrate homeostasis	19_GO:0042592 homeostatic process	-2	6.8	3.9	30293	211	63	3	4.8	2.7	632|5080|56262	BGLAP|PAX6|LRRC8A	0	N-A2 set (Cluster CA2)
GO Biological Processes	19	GO:1901654	response to ketone	19_GO:0050896 response to stimulus	-2	6.8	3.9	30293	212	63	3	4.8	2.7	632|5080|54541	BGLAP|PAX6|DDIT4	0	N-A2 set (Cluster CA2)
