## Supplementary material for "Potential multiple disease progression pathways in female patients with Alzheimer’s disease inferred from transcriptome and epigenome data of the dorsolateral prefrontal cortex": Table_S3o.xlsx

### Sheet: Sheet1
Category	CategoryID	GO	Description	PARENT_GO	Log10(p-value)	Enrichment	Z-score	#TotalGeneInLibrary	#GeneInGO	#GeneInHitList	#GeneInGOAndHitList	%InGO	STDV %InGO	GeneID	Hits	Log10(q-value)	GeneList
GO Biological Processes	19	GO:0045839	negative regulation of mitotic nuclear division	19_GO:0048519 negative regulation of biological process	-5.5	22	10	30293	40	172	5	2.9	1.3	701|991|1111|8379|9735	BUB1B|CDC20|CHEK1|MAD1L1|KNTC1	-1.3	N-A2 set (Cluster CB2)
GO Biological Processes	19	GO:0051784	negative regulation of nuclear division	19_GO:0048519 negative regulation of biological process	-5.2	19	9.2	30293	47	172	5	2.9	1.3	701|991|1111|8379|9735	BUB1B|CDC20|CHEK1|MAD1L1|KNTC1	-1.3	N-A2 set (Cluster CB2)
GO Biological Processes	19	GO:0071173	spindle assembly checkpoint signaling	19_GO:0048519 negative regulation of biological process	-4.7	24	9.5	30293	29	172	4	2.3	1.1	701|991|8379|9735	BUB1B|CDC20|MAD1L1|KNTC1	-1.3	N-A2 set (Cluster CB2)
GO Biological Processes	19	GO:0007094	mitotic spindle assembly checkpoint signaling	19_GO:0048519 negative regulation of biological process	-4.7	24	9.5	30293	29	172	4	2.3	1.1	701|991|8379|9735	BUB1B|CDC20|MAD1L1|KNTC1	-1.3	N-A2 set (Cluster CB2)
GO Biological Processes	19	GO:0071174	mitotic spindle checkpoint signaling	19_GO:0048519 negative regulation of biological process	-4.7	24	9.5	30293	29	172	4	2.3	1.1	701|991|8379|9735	BUB1B|CDC20|MAD1L1|KNTC1	-1.3	N-A2 set (Cluster CB2)
GO Biological Processes	19	GO:0031577	spindle checkpoint signaling	19_GO:0048519 negative regulation of biological process	-4.6	23	9.3	30293	30	172	4	2.3	1.1	701|991|8379|9735	BUB1B|CDC20|MAD1L1|KNTC1	-1.3	N-A2 set (Cluster CB2)
GO Biological Processes	19	GO:0033048	negative regulation of mitotic sister chromatid segregation	19_GO:0048519 negative regulation of biological process	-4.5	22	9	30293	32	172	4	2.3	1.1	701|991|8379|9735	BUB1B|CDC20|MAD1L1|KNTC1	-1.3	N-A2 set (Cluster CB2)
GO Biological Processes	19	GO:0033046	negative regulation of sister chromatid segregation	19_GO:0048519 negative regulation of biological process	-4.5	22	9	30293	32	172	4	2.3	1.1	701|991|8379|9735	BUB1B|CDC20|MAD1L1|KNTC1	-1.3	N-A2 set (Cluster CB2)
GO Biological Processes	19	GO:0045841	negative regulation of mitotic metaphase/anaphase transition	19_GO:0048519 negative regulation of biological process	-4.5	22	9	30293	32	172	4	2.3	1.1	701|991|8379|9735	BUB1B|CDC20|MAD1L1|KNTC1	-1.3	N-A2 set (Cluster CB2)
GO Biological Processes	19	GO:2000816	negative regulation of mitotic sister chromatid separation	19_GO:0048519 negative regulation of biological process	-4.5	22	9	30293	32	172	4	2.3	1.1	701|991|8379|9735	BUB1B|CDC20|MAD1L1|KNTC1	-1.3	N-A2 set (Cluster CB2)
GO Biological Processes	19	GO:0051985	negative regulation of chromosome segregation	19_GO:0048519 negative regulation of biological process	-4.4	21	8.7	30293	34	172	4	2.3	1.1	701|991|8379|9735	BUB1B|CDC20|MAD1L1|KNTC1	-1.3	N-A2 set (Cluster CB2)
GO Biological Processes	19	GO:1905819	negative regulation of chromosome separation	19_GO:0048519 negative regulation of biological process	-4.4	21	8.7	30293	34	172	4	2.3	1.1	701|991|8379|9735	BUB1B|CDC20|MAD1L1|KNTC1	-1.3	N-A2 set (Cluster CB2)
GO Biological Processes	19	GO:1902100	negative regulation of metaphase/anaphase transition of cell cycle	19_GO:0048519 negative regulation of biological process	-4.4	21	8.7	30293	34	172	4	2.3	1.1	701|991|8379|9735	BUB1B|CDC20|MAD1L1|KNTC1	-1.3	N-A2 set (Cluster CB2)
GO Biological Processes	19	GO:0051783	regulation of nuclear division	19_GO:0050789 regulation of biological process	-3.7	7.2	5.7	30293	147	172	6	3.5	1.4	701|991|1111|8379|9735|10635	BUB1B|CDC20|CHEK1|MAD1L1|KNTC1|RAD51AP1	-0.67	N-A2 set (Cluster CB2)
GO Biological Processes	19	GO:0033047	regulation of mitotic sister chromatid segregation	19_GO:0050789 regulation of biological process	-3.6	13	6.7	30293	54	172	4	2.3	1.1	701|991|8379|9735	BUB1B|CDC20|MAD1L1|KNTC1	-0.59	N-A2 set (Cluster CB2)
GO Biological Processes	19	GO:0010965	regulation of mitotic sister chromatid separation	19_GO:0050789 regulation of biological process	-3.4	12	6.4	30293	59	172	4	2.3	1.1	701|991|8379|9735	BUB1B|CDC20|MAD1L1|KNTC1	-0.47	N-A2 set (Cluster CB2)
GO Biological Processes	19	GO:1902475	L-alpha-amino acid transmembrane transport	19_GO:0051179 localization	-3.4	11	6.2	30293	62	172	4	2.3	1.1	83733|83884|84889|146167	SLC25A18|SLC25A2|SLC7A3|SLC38A8	-0.42	N-A2 set (Cluster CB2)
GO Biological Processes	19	GO:0007088	regulation of mitotic nuclear division	19_GO:0050789 regulation of biological process	-3.2	7.5	5.3	30293	118	172	5	2.9	1.3	701|991|1111|8379|9735	BUB1B|CDC20|CHEK1|MAD1L1|KNTC1	-0.31	N-A2 set (Cluster CB2)
GO Biological Processes	19	GO:0010569	regulation of double-strand break repair via homologous recombination	19_GO:0050896 response to stimulus	-3.1	9.8	5.6	30293	72	172	4	2.3	1.1	1111|6944|10635|149840	CHEK1|VPS72|RAD51AP1|SHLD1	-0.24	N-A2 set (Cluster CB2)
GO Biological Processes	19	GO:0007093	mitotic cell cycle checkpoint signaling	19_GO:0048519 negative regulation of biological process	-3.1	7	5.1	30293	126	172	5	2.9	1.3	701|991|1111|8379|9735	BUB1B|CDC20|CHEK1|MAD1L1|KNTC1	-0.24	N-A2 set (Cluster CB2)
GO Biological Processes	19	GO:0120031	plasma membrane bounded cell projection assembly	19_GO:0009987 cellular process	-3.1	3.7	4.3	30293	428	172	9	5.2	1.7	3636|6674|7802|50649|79583|84080|91978|138162|200728	INPPL1|SPAG1|DNALI1|ARHGEF4|TMEM231|ENKD1|TPGS1|PIERCE1|TMEM17	-0.24	N-A2 set (Cluster CB2)
GO Biological Processes	19	GO:1905818	regulation of chromosome separation	19_GO:0050789 regulation of biological process	-3.1	9.5	5.5	30293	74	172	4	2.3	1.1	701|991|8379|9735	BUB1B|CDC20|MAD1L1|KNTC1	-0.24	N-A2 set (Cluster CB2)
GO Biological Processes	19	GO:2001251	negative regulation of chromosome organization	19_GO:0048519 negative regulation of biological process	-3	9.3	5.5	30293	76	172	4	2.3	1.1	701|991|8379|9735	BUB1B|CDC20|MAD1L1|KNTC1	-0.24	N-A2 set (Cluster CB2)
GO Biological Processes	19	GO:2000779	regulation of double-strand break repair	19_GO:0050896 response to stimulus	-3	6.7	4.9	30293	132	172	5	2.9	1.3	1111|6944|10635|78996|149840	CHEK1|VPS72|RAD51AP1|CYREN|SHLD1	-0.24	N-A2 set (Cluster CB2)
GO Biological Processes	19	GO:0015807	L-amino acid transport	19_GO:0051179 localization	-3	9.1	5.4	30293	77	172	4	2.3	1.1	83733|83884|84889|146167	SLC25A18|SLC25A2|SLC7A3|SLC38A8	-0.24	N-A2 set (Cluster CB2)
GO Biological Processes	19	GO:0030031	cell projection assembly	19_GO:0009987 cellular process	-3	3.6	4.1	30293	441	172	9	5.2	1.7	3636|6674|7802|50649|79583|84080|91978|138162|200728	INPPL1|SPAG1|DNALI1|ARHGEF4|TMEM231|ENKD1|TPGS1|PIERCE1|TMEM17	-0.24	N-A2 set (Cluster CB2)
GO Biological Processes	19	GO:0006282	regulation of DNA repair	19_GO:0050896 response to stimulus	-2.8	4.9	4.4	30293	215	172	6	3.5	1.4	1111|6944|8451|10635|78996|149840	CHEK1|VPS72|CUL4A|RAD51AP1|CYREN|SHLD1	-0.087	N-A2 set (Cluster CB2)
GO Biological Processes	19	GO:0036297	interstrand cross-link repair	19_GO:0050896 response to stimulus	-2.8	13	5.8	30293	40	172	3	1.7	1	10635|55215|64858	RAD51AP1|FANCI|DCLRE1B	-0.087	N-A2 set (Cluster CB2)
GO Biological Processes	19	GO:0030071	regulation of mitotic metaphase/anaphase transition	19_GO:0050789 regulation of biological process	-2.8	7.8	4.9	30293	90	172	4	2.3	1.1	701|991|8379|9735	BUB1B|CDC20|MAD1L1|KNTC1	-0.055	N-A2 set (Cluster CB2)
GO Biological Processes	19	GO:0046839	phospholipid dephosphorylation	19_GO:0008152 metabolic process	-2.8	13	5.7	30293	42	172	3	1.7	1	3636|8897|84513	INPPL1|MTMR3|PLPP5	-0.055	N-A2 set (Cluster CB2)
GO Biological Processes	19	GO:0051276	chromosome organization	19_GO:0009987 cellular process	-2.7	3.3	3.8	30293	485	172	9	5.2	1.7	701|991|8379|9735|57122|64858|149840|256006|401541	BUB1B|CDC20|MAD1L1|KNTC1|NUP107|DCLRE1B|SHLD1|ANKRD31|CENPP	-0.045	N-A2 set (Cluster CB2)
GO Biological Processes	19	GO:1902099	regulation of metaphase/anaphase transition of cell cycle	19_GO:0050789 regulation of biological process	-2.7	7.6	4.8	30293	93	172	4	2.3	1.1	701|991|8379|9735	BUB1B|CDC20|MAD1L1|KNTC1	-0.045	N-A2 set (Cluster CB2)
GO Biological Processes	19	GO:0003333	amino acid transmembrane transport	19_GO:0051179 localization	-2.7	7.6	4.8	30293	93	172	4	2.3	1.1	83733|83884|84889|146167	SLC25A18|SLC25A2|SLC7A3|SLC38A8	-0.045	N-A2 set (Cluster CB2)
GO Biological Processes	19	GO:0000075	cell cycle checkpoint signaling	19_GO:0048519 negative regulation of biological process	-2.6	5.5	4.3	30293	160	172	5	2.9	1.3	701|991|1111|8379|9735	BUB1B|CDC20|CHEK1|MAD1L1|KNTC1	-0.0072	N-A2 set (Cluster CB2)
GO Biological Processes	19	GO:0071214	cellular response to abiotic stimulus	19_GO:0050896 response to stimulus	-2.6	3.9	3.9	30293	318	172	7	4.1	1.5	1111|2767|3753|8451|10635|114548|138162	CHEK1|GNA11|KCNE1|CUL4A|RAD51AP1|NLRP3|PIERCE1	-0.0072	N-A2 set (Cluster CB2)
GO Biological Processes	19	GO:0104004	cellular response to environmental stimulus	19_GO:0050896 response to stimulus	-2.6	3.9	3.9	30293	318	172	7	4.1	1.5	1111|2767|3753|8451|10635|114548|138162	CHEK1|GNA11|KCNE1|CUL4A|RAD51AP1|NLRP3|PIERCE1	-0.0072	N-A2 set (Cluster CB2)
GO Biological Processes	19	GO:1901976	regulation of cell cycle checkpoint	19_GO:0048519 negative regulation of biological process	-2.6	11	5.3	30293	47	172	3	1.7	1	8379|8451|9675	MAD1L1|CUL4A|TTI1	-0.0055	N-A2 set (Cluster CB2)
GO Biological Processes	19	GO:0033045	regulation of sister chromatid segregation	19_GO:0050789 regulation of biological process	-2.5	6.8	4.5	30293	104	172	4	2.3	1.1	701|991|8379|9735	BUB1B|CDC20|MAD1L1|KNTC1	0	N-A2 set (Cluster CB2)
GO Biological Processes	19	GO:0060271	cilium assembly	19_GO:0009987 cellular process	-2.5	3.7	3.7	30293	333	172	7	4.1	1.5	6674|7802|79583|84080|91978|138162|200728	SPAG1|DNALI1|TMEM231|ENKD1|TPGS1|PIERCE1|TMEM17	0	N-A2 set (Cluster CB2)
GO Biological Processes	19	GO:1901991	negative regulation of mitotic cell cycle phase transition	19_GO:0048519 negative regulation of biological process	-2.4	4.9	4	30293	180	172	5	2.9	1.3	701|991|1111|8379|9735	BUB1B|CDC20|CHEK1|MAD1L1|KNTC1	0	N-A2 set (Cluster CB2)
GO Biological Processes	19	GO:0044782	cilium organization	19_GO:0009987 cellular process	-2.3	3.4	3.4	30293	366	172	7	4.1	1.5	6674|7802|79583|84080|91978|138162|200728	SPAG1|DNALI1|TMEM231|ENKD1|TPGS1|PIERCE1|TMEM17	0	N-A2 set (Cluster CB2)
GO Biological Processes	19	GO:0006865	amino acid transport	19_GO:0051179 localization	-2.2	5.5	3.9	30293	127	172	4	2.3	1.1	83733|83884|84889|146167	SLC25A18|SLC25A2|SLC7A3|SLC38A8	0	N-A2 set (Cluster CB2)
GO Biological Processes	19	GO:0051983	regulation of chromosome segregation	19_GO:0050789 regulation of biological process	-2.2	5.4	3.8	30293	131	172	4	2.3	1.1	701|991|8379|9735	BUB1B|CDC20|MAD1L1|KNTC1	0	N-A2 set (Cluster CB2)
GO Biological Processes	19	GO:0044458	motile cilium assembly	19_GO:0009987 cellular process	-2.2	7.8	4.2	30293	68	172	3	1.7	1	7802|84080|91978	DNALI1|ENKD1|TPGS1	0	N-A2 set (Cluster CB2)
GO Biological Processes	19	GO:0045911	positive regulation of DNA recombination	19_GO:0048518 positive regulation of biological process	-2.1	7.7	4.2	30293	69	172	3	1.7	1	6944|10635|149840	VPS72|RAD51AP1|SHLD1	0	N-A2 set (Cluster CB2)
GO Biological Processes	19	GO:0000018	regulation of DNA recombination	19_GO:0008152 metabolic process	-2.1	5.3	3.7	30293	134	172	4	2.3	1.1	1111|6944|10635|149840	CHEK1|VPS72|RAD51AP1|SHLD1	0	N-A2 set (Cluster CB2)
GO Biological Processes	19	GO:0002702	positive regulation of production of molecular mediator of immune response	19_GO:0002376 immune system process	-2.1	5.3	3.7	30293	134	172	4	2.3	1.1	2048|56848|114548|149840	EPHB2|SPHK2|NLRP3|SHLD1	0	N-A2 set (Cluster CB2)
GO Biological Processes	19	GO:0050821	protein stabilization	19_GO:0065007 biological regulation	-2.1	4.1	3.4	30293	217	172	5	2.9	1.3	1857|6674|9675|79594|389895	DVL3|SPAG1|TTI1|MUL1|HAPSTR2	0	N-A2 set (Cluster CB2)
GO Biological Processes	19	GO:1905039	carboxylic acid transmembrane transport	19_GO:0051179 localization	-2.1	5	3.6	30293	142	172	4	2.3	1.1	83733|83884|84889|146167	SLC25A18|SLC25A2|SLC7A3|SLC38A8	0	N-A2 set (Cluster CB2)
GO Biological Processes	19	GO:0009416	response to light stimulus	19_GO:0050896 response to stimulus	-2.1	3.4	3.2	30293	311	172	6	3.5	1.4	1621|1638|2767|3753|8451|138162	DBH|DCT|GNA11|KCNE1|CUL4A|PIERCE1	0	N-A2 set (Cluster CB2)
GO Biological Processes	19	GO:1903825	organic acid transmembrane transport	19_GO:0051179 localization	-2	4.9	3.6	30293	143	172	4	2.3	1.1	83733|83884|84889|146167	SLC25A18|SLC25A2|SLC7A3|SLC38A8	0	N-A2 set (Cluster CB2)
GO Biological Processes	19	GO:0051301	cell division	19_GO:0009987 cellular process	-2	2.7	3	30293	516	172	8	4.7	1.6	701|991|1638|3070|8379|9735|26574|54801	BUB1B|CDC20|DCT|HELLS|MAD1L1|KNTC1|AATF|HAUS6	0	N-A2 set (Cluster CB2)
