## Supplementary material for "Potential multiple disease progression pathways in female patients with Alzheimer’s disease inferred from transcriptome and epigenome data of the dorsolateral prefrontal cortex": Table_S4b.xlsx

### Sheet: Sheet1
M-NA set and N-A2 set
	NCI	MCI Major	MCI NCI_AD	AD HH	AD HL	AD LL
NCI	0	0.135	1	0	0	0.162
MCI Major	0.135	0	0	0.675	0.421875	0
MCI NCI_AD	1	0	0	0	0	1
AD HH	0	0.675	0	0	0	0.81
AD HL	0	0.421875	0	0	0	1
AD LL	0.162	0	1	0.81	1	0
