## Supplementary material for "Potential multiple disease progression pathways in female patients with Alzheimer’s disease inferred from transcriptome and epigenome data of the dorsolateral prefrontal cortex": Table_S5b.xlsx

### Sheet: Sheet1
M-NA set and N-A2 set
	NCI Typical	NCI MCI	MCI Typical	MCI NCI	MCI AD	MCI NCI_AD	AD HH_MCI	AD HL_MCI	AD LL_MCI	AD HH	AD HL	AD LL
NCI Typical	0	1	0.108289	0	0	1	0	0	0	0	0	0.204545
NCI MCI	1	0	0	1	0	1	0	0	0	0	0	0
MCI Typical	0.108289	0	0	1	1	0	0	0.397059	0	1	0	0
MCI NCI	0	1	1	0	1	0	1	0	0	0	0	0
MCI AD	0	0	1	1	0	0	0	1	0	0	0	0
MCI NCI_AD	1	1	0	0	0	0	0	0	0	0	0	1
AD HH_MCI	0	0	0	1	0	0	0	0	1	1	0	0
AD HL_MCI	0	0	0.397059	0	1	0	0	0	0	0	1	1
AD LL_MCI	0	0	0	0	0	0	1	0	0	0	0	1
AD HH	0	0	1	0	0	0	1	0	0	0	0	0.642857
AD HL	0	0	0	0	0	0	0	1	0	0	0	1
AD LL	0.204545	0	0	0	0	1	0	1	1	0.642857	1	0
