## Supplementary material for "Potential multiple disease progression pathways in female patients with Alzheimer’s disease inferred from transcriptome and epigenome data of the dorsolateral prefrontal cortex": Table_S7.xlsx

### Sheet: Sheet1
DEGs among NCI, MCI, and AD satisfying FDR < 0.01 in the Benjamini-Hochberg procedure
Ensembl gene ID	Entrez gene ID
ENSG00000012817.15	KDM5D
ENSG00000067048.16	DDX3Y
ENSG00000099715.14	PCDH11Y
ENSG00000114374.12	USP9Y
ENSG00000183336.8	BOLA2
ENSG00000198744.5	MTCO3P12
ENSG00000210082.2	MT-RNR2
ENSG00000211459.2	MT-RNR1
ENSG00000212464.1	SNORA12
